# Two NLR immune receptors acquired high-affinity binding to a fungal effector through convergent evolution of their integrated domain

**DOI:** 10.1101/2021.01.26.428286

**Authors:** Aleksandra Białas, Thorsten Langner, Adeline Harant, Mauricio P Contreras, Clare EM Stevenson, David M Lawson, Jan Sklenar, Ronny Kellner, Matthew J Moscou, Ryohei Terauchi, Mark J Banfield, Sophien Kamoun

## Abstract

A subset of plant NLR immune receptors carry unconventional integrated domains in addition to their canonical domain architecture. One example is rice Pik-1 that comprises an integrated heavy metal–associated (HMA) domain. Here, we reconstructed the evolutionary history of Pik-1 and its NLR partner, Pik-2, and tested hypotheses about adaptive evolution of the HMA domain. Phylogenetic analyses revealed that the HMA domain integrated into Pik-1 before Oryzinae speciation over 15 million years ago and has been under diversifying selection. Ancestral sequence reconstruction coupled with functional studies showed that two Pik-1 allelic variants independently evolved from a weakly binding ancestral state to high-affinity binding of the blast fungus effector AVR-PikD. We conclude that for most of its evolutionary history the Pik-1 HMA domain did not sense AVR-PikD, and that different Pik-1 receptors have recently evolved through distinct biochemical paths to produce similar phenotypic outcomes. These findings highlight the dynamic nature of the evolutionary mechanisms underpinning NLR adaptation to plant pathogens.
