## Supplementary material for "Two NLR immune receptors acquired high-affinity binding to a fungal effector through convergent evolution of their integrated domain": SourceData_01_Selection_test_for_Pik1_vs_Pik-2_orthologues.xlsx

### Sheet: SuppFile_03_Pik1vs2
Pik-1					Pik-2
omega.x	dN.x	dS.x	Sequence A	Sequence 2	omega.y	dN.y	dS.y
99	0.0016	1e-25	2	1	99	1e-25	1e-25			Sequence no	Sequence comparision
0.4735	0.0164	0.0346	3	1	99	0.0024	1e-25			1	OsPikp
0.4253	0.0147	0.0346	3	2	99	0.0024	1e-25			2	OsPikh
0.5198	0.018	0.0347	4	1	99	0.0024	1e-25			3	OsPik*
0.4717	0.0164	0.0347	4	2	99	0.0024	1e-25			4	OsPiks
99	0.0016	1e-25	4	3	99	1e-25	1e-25			5	OsPikm
0.5198	0.018	0.0347	5	1	99	0.0024	1e-25			6	Obart Pik
0.4717	0.0164	0.0347	5	2	99	0.0024	1e-25			7	Olongi Pik
99	0.0016	1e-25	5	3	99	1e-25	1e-25			8	Opunc Pik
99	1e-25	1e-25	5	4	99	1e-25	1e-25			9	ObPik W1703
0.6173	0.0214	0.0346	6	1	0.1374	0.0048	0.0352			10	ObPik W1407
0.5688	0.0197	0.0346	6	2	0.1374	0.0048	0.0352			11	ObPik W1705
0.4942	0.0147	0.0298	6	3	0.2062	0.0073	0.0352			12	ObPik IRGC101232
0.5479	0.0164	0.0299	6	4	0.2062	0.0073	0.0352			13	ObPik W1405
0.5479	0.0164	0.0299	6	5	0.2062	0.0073	0.0352			14	ObPik W1404
0.5861	0.0709	0.121	7	1	0.7566	0.0709	0.0937			15	ObPik W0654
0.571	0.0691	0.1211	7	2	0.7566	0.0709	0.0937			16	Oglum Pik
0.5466	0.0638	0.1167	7	3	0.7601	0.0729	0.0959			17	Oglab Pik
0.56	0.0655	0.1169	7	4	0.7601	0.0729	0.0959			18	Oniv Pik
0.56	0.0655	0.1169	7	5	0.7601	0.0729	0.0959			19	Oruf Pik
0.5822	0.0549	0.0942	7	6	0.759	0.0708	0.0934			20	OsPik Nipp
0.5085	0.073	0.1436	8	1	0.348	0.0195	0.056			21	TaPik 1D
0.4957	0.0712	0.1436	8	2	0.348	0.0195	0.056			22	SbPik 5
0.4458	0.0623	0.1396	8	3	0.3918	0.022	0.0561			23	SiPik 8.1
0.457	0.064	0.14	8	4	0.3918	0.022	0.0561			24	SiPik 8.2
0.457	0.064	0.14	8	5	0.3918	0.022	0.0561			25	DgPik
0.4389	0.0566	0.129	8	6	0.3419	0.022	0.0642			26	TaPik 4A.1
0.462	0.0705	0.1525	8	7	0.8244	0.0755	0.0916			27	TaPik 4A.2
0.4125	0.0902	0.2185	9	1	0.4188	0.1056	0.2522			28	TaPik 7D
0.4039	0.0883	0.2186	9	2	0.4188	0.1056	0.2522
0.3665	0.0946	0.2582	9	3	0.4293	0.1084	0.2524
0.3723	0.0964	0.2589	9	4	0.4293	0.1084	0.2524
0.3723	0.0964	0.2589	9	5	0.4293	0.1084	0.2524
0.4071	0.0964	0.2369	9	6	0.4759	0.1076	0.2262
0.4133	0.1131	0.2735	9	7	0.4271	0.11	0.2575
0.5025	0.1008	0.2005	9	8	0.4268	0.109	0.2554
0.4125	0.0902	0.2185	10	1	0.4188	0.1056	0.2522
0.4039	0.0883	0.2186	10	2	0.4188	0.1056	0.2522
0.3665	0.0946	0.2582	10	3	0.4293	0.1084	0.2524
0.3723	0.0964	0.2589	10	4	0.4293	0.1084	0.2524
0.3723	0.0964	0.2589	10	5	0.4293	0.1084	0.2524
0.4071	0.0964	0.2369	10	6	0.4759	0.1076	0.2262
0.4133	0.1131	0.2735	10	7	0.4271	0.11	0.2575
0.5025	0.1008	0.2005	10	8	0.4268	0.109	0.2554
99	1e-25	1e-25	10	9	99	1e-25	1e-25
0.4125	0.0902	0.2185	11	1	0.4188	0.1056	0.2522
0.4039	0.0883	0.2186	11	2	0.4188	0.1056	0.2522
0.3665	0.0946	0.2582	11	3	0.4293	0.1084	0.2524
0.3723	0.0964	0.2589	11	4	0.4293	0.1084	0.2524
0.3723	0.0964	0.2589	11	5	0.4293	0.1084	0.2524
0.4071	0.0964	0.2369	11	6	0.4759	0.1076	0.2262
0.4133	0.1131	0.2735	11	7	0.4271	0.11	0.2575
0.5025	0.1008	0.2005	11	8	0.4268	0.109	0.2554
99	1e-25	1e-25	11	9	99	1e-25	1e-25
99	1e-25	1e-25	11	10	99	1e-25	1e-25
0.4232	0.0921	0.2176	12	1	0.4352	0.107	0.2459
0.4145	0.0902	0.2177	12	2	0.4352	0.107	0.2459
0.3758	0.0966	0.257	12	3	0.446	0.1098	0.2462
0.3817	0.0984	0.2577	12	4	0.446	0.1098	0.2462
0.3817	0.0984	0.2577	12	5	0.446	0.1098	0.2462
0.4173	0.0984	0.2358	12	6	0.495	0.1091	0.2203
0.4226	0.1151	0.2724	12	7	0.4238	0.1086	0.2562
0.5139	0.1027	0.1999	12	8	0.4433	0.1104	0.2491
0.1644	0.0016	0.0098	12	9	0.4875	0.0036	0.0075
0.1644	0.0016	0.0098	12	10	0.4875	0.0036	0.0075
0.1644	0.0016	0.0098	12	11	0.4875	0.0036	0.0075
0.4104	0.09	0.2194	13	1	0.4236	0.1035	0.2443
0.4018	0.0882	0.2195	13	2	0.4236	0.1035	0.2443
0.3644	0.0945	0.2593	13	3	0.4345	0.1062	0.2445
0.3703	0.0963	0.26	13	4	0.4345	0.1062	0.2445
0.3703	0.0963	0.26	13	5	0.4345	0.1062	0.2445
0.4049	0.0963	0.2379	13	6	0.4826	0.1055	0.2186
0.4112	0.1129	0.2747	13	7	0.4349	0.1071	0.2463
0.4999	0.1006	0.2013	13	8	0.4317	0.1068	0.2474
1e-25	1e-25	0.0099	13	9	0.161	0.0024	0.0151
1e-25	1e-25	0.0099	13	10	0.161	0.0024	0.0151
1e-25	1e-25	0.0099	13	11	0.161	0.0024	0.0151
0.1635	0.0016	0.0099	13	12	0.2423	0.0036	0.015
0.4104	0.09	0.2194	14	1	0.4236	0.1035	0.2443
0.4018	0.0882	0.2195	14	2	0.4236	0.1035	0.2443
0.3644	0.0945	0.2593	14	3	0.4345	0.1062	0.2445
0.3703	0.0963	0.26	14	4	0.4345	0.1062	0.2445
0.3703	0.0963	0.26	14	5	0.4345	0.1062	0.2445
0.4049	0.0963	0.2379	14	6	0.4826	0.1055	0.2186
0.4112	0.1129	0.2747	14	7	0.4349	0.1071	0.2463
0.4999	0.1006	0.2013	14	8	0.4317	0.1068	0.2474
1e-25	1e-25	0.0099	14	9	0.161	0.0024	0.0151
1e-25	1e-25	0.0099	14	10	0.161	0.0024	0.0151
1e-25	1e-25	0.0099	14	11	0.161	0.0024	0.0151
0.1635	0.0016	0.0099	14	12	0.2423	0.0036	0.015
99	1e-25	1e-25	14	13	99	1e-25	1e-25
0.4104	0.09	0.2194	15	1	0.4236	0.1035	0.2443
0.4018	0.0882	0.2195	15	2	0.4236	0.1035	0.2443
0.3644	0.0945	0.2593	15	3	0.4345	0.1062	0.2445
0.3703	0.0963	0.26	15	4	0.4345	0.1062	0.2445
0.3703	0.0963	0.26	15	5	0.4345	0.1062	0.2445
0.4049	0.0963	0.2379	15	6	0.4826	0.1055	0.2186
0.4112	0.1129	0.2747	15	7	0.4349	0.1071	0.2463
0.4999	0.1006	0.2013	15	8	0.4317	0.1068	0.2474
1e-25	1e-25	0.0099	15	9	0.161	0.0024	0.0151
1e-25	1e-25	0.0099	15	10	0.161	0.0024	0.0151
1e-25	1e-25	0.0099	15	11	0.161	0.0024	0.0151
0.1635	0.0016	0.0099	15	12	0.2423	0.0036	0.015
99	1e-25	1e-25	15	13	99	1e-25	1e-25
99	1e-25	1e-25	15	14	99	1e-25	1e-25
0.5012	0.1873	0.3738	16	1	0.7404	0.1482	0.2001
0.4953	0.1852	0.3739	16	2	0.7404	0.1482	0.2001
0.4598	0.1821	0.396	16	3	0.7422	0.1504	0.2026
0.453	0.1799	0.3972	16	4	0.7422	0.1504	0.2026
0.453	0.1799	0.3972	16	5	0.7422	0.1504	0.2026
0.4769	0.1789	0.3751	16	6	0.7203	0.1511	0.2098
0.4428	0.1845	0.4167	16	7	0.7286	0.1588	0.218
0.4501	0.1783	0.3962	16	8	0.6606	0.1485	0.2247
0.5073	0.1937	0.3819	16	9	0.5136	0.1461	0.2844
0.5073	0.1937	0.3819	16	10	0.5136	0.1461	0.2844
0.5073	0.1937	0.3819	16	11	0.5136	0.1461	0.2844
0.4909	0.1961	0.3994	16	12	0.5347	0.1499	0.2803
0.4795	0.1935	0.4035	16	13	0.5157	0.1452	0.2816
0.4795	0.1935	0.4035	16	14	0.5157	0.1452	0.2816
0.4795	0.1935	0.4035	16	15	0.5157	0.1452	0.2816
0.4612	0.1864	0.4041	17	1	0.7402	0.1461	0.1974
0.4558	0.1842	0.4042	17	2	0.7402	0.1461	0.1974
0.4291	0.1833	0.4271	17	3	0.742	0.1483	0.1998
0.4227	0.1811	0.4284	17	4	0.742	0.1483	0.1998
0.4227	0.1811	0.4284	17	5	0.742	0.1483	0.1998
0.4418	0.1797	0.4068	17	6	0.72	0.149	0.207
0.3864	0.1843	0.4769	17	7	0.7107	0.1567	0.2205
0.4196	0.1838	0.4379	17	8	0.6598	0.1464	0.2218
0.495	0.1974	0.3989	17	9	0.4958	0.1432	0.2888
0.495	0.1974	0.3989	17	10	0.4958	0.1432	0.2888
0.495	0.1974	0.3989	17	11	0.4958	0.1432	0.2888
0.5035	0.1998	0.3968	17	12	0.5237	0.1477	0.2821
0.468	0.1972	0.4214	17	13	0.5049	0.1431	0.2834
0.468	0.1972	0.4214	17	14	0.5049	0.1431	0.2834
0.468	0.1972	0.4214	17	15	0.5049	0.1431	0.2834
0.5287	0.0264	0.0499	17	16	99	0.0148	1e-25
0.5285	0.2006	0.3795	18	1	0.5713	0.1418	0.2481
0.5227	0.1984	0.3796	18	2	0.5713	0.1418	0.2481
0.4579	0.1931	0.4217	18	3	0.574	0.1439	0.2508
0.4513	0.1909	0.423	18	4	0.574	0.1439	0.2508
0.4513	0.1909	0.423	18	5	0.574	0.1439	0.2508
0.5043	0.192	0.3808	18	6	0.5485	0.1417	0.2583
0.4763	0.1946	0.4085	18	7	0.5738	0.1518	0.2645
0.4562	0.1905	0.4175	18	8	0.5287	0.1421	0.2687
0.5048	0.2038	0.4037	18	9	0.5283	0.1567	0.2966
0.5048	0.2038	0.4037	18	10	0.5283	0.1567	0.2966
0.5048	0.2038	0.4037	18	11	0.5283	0.1567	0.2966
0.4887	0.2062	0.422	18	12	0.5386	0.1583	0.2939
0.4773	0.2035	0.4265	18	13	0.5316	0.1536	0.289
0.4773	0.2035	0.4265	18	14	0.5316	0.1536	0.289
0.4773	0.2035	0.4265	18	15	0.5316	0.1536	0.289
0.6138	0.0247	0.0402	18	16	0.7465	0.0684	0.0916
0.451	0.0348	0.0771	18	17	0.6678	0.0624	0.0935
0.5283	0.2006	0.3797	19	1	0.5848	0.1418	0.2424
0.5224	0.1984	0.3798	19	2	0.5848	0.1418	0.2424
0.4577	0.1931	0.4219	19	3	0.5874	0.1439	0.245
0.4511	0.1909	0.4231	19	4	0.5874	0.1439	0.245
0.4511	0.1909	0.4231	19	5	0.5874	0.1439	0.245
0.5039	0.192	0.381	19	6	0.5611	0.1417	0.2526
0.4757	0.1945	0.4089	19	7	0.5868	0.1518	0.2587
0.4557	0.1904	0.4178	19	8	0.5407	0.1421	0.2628
0.5046	0.2038	0.4038	19	9	0.5399	0.1567	0.2903
0.5046	0.2038	0.4038	19	10	0.5399	0.1567	0.2903
0.5046	0.2038	0.4038	19	11	0.5399	0.1567	0.2903
0.4885	0.2062	0.4221	19	12	0.5504	0.1583	0.2877
0.4771	0.2035	0.4266	19	13	0.5433	0.1536	0.2828
0.4771	0.2035	0.4266	19	14	0.5433	0.1536	0.2828
0.4771	0.2035	0.4266	19	15	0.5433	0.1536	0.2828
0.7382	0.0297	0.0402	19	16	0.7827	0.0684	0.0874
0.473	0.0365	0.0771	19	17	0.6994	0.0624	0.0893
99	0.0049	1e-25	19	18	1e-25	1e-25	0.0036
0.5099	0.1984	0.3891	20	1	0.5713	0.1418	0.2481
0.5042	0.1962	0.3892	20	2	0.5713	0.1418	0.2481
0.4418	0.1909	0.4322	20	3	0.574	0.1439	0.2508
0.4354	0.1887	0.4335	20	4	0.574	0.1439	0.2508
0.4354	0.1887	0.4335	20	5	0.574	0.1439	0.2508
0.4862	0.1898	0.3904	20	6	0.5485	0.1417	0.2583
0.4593	0.1923	0.4188	20	7	0.5738	0.1518	0.2645
0.4395	0.1882	0.4282	20	8	0.5287	0.1421	0.2687
0.4864	0.2016	0.4145	20	9	0.5283	0.1567	0.2966
0.4864	0.2016	0.4145	20	10	0.5283	0.1567	0.2966
0.4864	0.2016	0.4145	20	11	0.5283	0.1567	0.2966
0.4827	0.204	0.4225	20	12	0.5386	0.1583	0.2939
0.4599	0.2013	0.4378	20	13	0.5316	0.1536	0.289
0.4599	0.2013	0.4378	20	14	0.5316	0.1536	0.289
0.4599	0.2013	0.4378	20	15	0.5316	0.1536	0.289
0.5793	0.0263	0.0455	20	16	0.7465	0.0684	0.0916
0.4001	0.0331	0.0826	20	17	0.6678	0.0624	0.0935
0.3297	0.0016	0.0049	20	18	99	1e-25	1e-25
0.66	0.0032	0.0049	20	19	1e-25	1e-25	0.0036
0.3445	0.3393	0.9848	21	1	0.3973	0.2439	0.6139
0.3416	0.3366	0.9852	21	2	0.3973	0.2439	0.6139
0.3115	0.3319	1.0655	21	3	0.4023	0.2472	0.6145
0.3069	0.3291	1.0723	21	4	0.4023	0.2472	0.6145
0.3069	0.3291	1.0723	21	5	0.4023	0.2472	0.6145
0.3235	0.3381	1.0452	21	6	0.4086	0.2504	0.6128
0.3859	0.3378	0.8753	21	7	0.4391	0.2598	0.5916
0.3745	0.353	0.9427	21	8	0.3944	0.2481	0.629
0.344	0.3357	0.9759	21	9	0.3555	0.235	0.6609
0.344	0.3357	0.9759	21	10	0.3555	0.235	0.6609
0.344	0.3357	0.9759	21	11	0.3555	0.235	0.6609
0.3397	0.3386	0.9965	21	12	0.3643	0.2376	0.6522
0.3215	0.3352	1.0429	21	13	0.3518	0.2332	0.6628
0.3215	0.3352	1.0429	21	14	0.3518	0.2332	0.6628
0.3215	0.3352	1.0429	21	15	0.3518	0.2332	0.6628
0.3337	0.3275	0.9813	21	16	0.42	0.2516	0.5989
0.3352	0.328	0.9787	21	17	0.4028	0.2423	0.6016
0.3168	0.3245	1.0244	21	18	0.4045	0.2403	0.5941
0.309	0.3167	1.0249	21	19	0.4046	0.2403	0.5941
0.3234	0.3219	0.9953	21	20	0.4045	0.2403	0.5941
0.5587	0.5526	0.9892	22	1	0.3383	0.2156	0.6373
0.5587	0.5526	0.9891	22	2	0.3383	0.2156	0.6373
0.5462	0.5382	0.9852	22	3	0.3429	0.2188	0.638
0.5425	0.5373	0.9905	22	4	0.3429	0.2188	0.638
0.5425	0.5373	0.9905	22	5	0.3429	0.2188	0.638
0.5356	0.5429	1.0137	22	6	0.3637	0.2208	0.6071
0.5456	0.5591	1.0247	22	7	0.3719	0.2379	0.6396
0.629	0.5692	0.9049	22	8	0.3246	0.2094	0.6451
0.5557	0.5197	0.9352	22	9	0.2853	0.2002	0.7015
0.5557	0.5197	0.9352	22	10	0.2853	0.2002	0.7015
0.5557	0.5197	0.9352	22	11	0.2853	0.2002	0.7015
0.5477	0.5234	0.9556	22	12	0.2945	0.2034	0.6909
0.5225	0.5191	0.9935	22	13	0.2929	0.199	0.6793
0.5225	0.5191	0.9935	22	14	0.2929	0.199	0.6793
0.5225	0.5191	0.9935	22	15	0.2929	0.199	0.6793
0.6035	0.5251	0.8701	22	16	0.3923	0.2215	0.5648
0.5236	0.5237	1.0001	22	17	0.3797	0.2149	0.5659
0.5339	0.5288	0.9905	22	18	0.3745	0.2189	0.5846
0.5364	0.5321	0.9921	22	19	0.3812	0.219	0.5743
0.5439	0.5251	0.9655	22	20	0.3745	0.2189	0.5846
0.4133	0.4553	1.1018	22	21	0.2966	0.1982	0.6682
0.5805	0.5379	0.9267	23	1	0.4546	0.27	0.5939
0.5835	0.5387	0.9233	23	2	0.4546	0.27	0.5939
0.5633	0.5294	0.9398	23	3	0.4541	0.27	0.5946
0.5725	0.5339	0.9326	23	4	0.4541	0.27	0.5946
0.5725	0.5339	0.9326	23	5	0.4541	0.27	0.5946
0.5569	0.5304	0.9525	23	6	0.4905	0.27	0.5504
0.6421	0.5477	0.853	23	7	0.4871	0.2849	0.5848
0.5205	0.5261	1.0107	23	8	0.4407	0.2646	0.6003
0.5266	0.5404	1.0263	23	9	0.4129	0.2583	0.6255
0.5266	0.5404	1.0263	23	10	0.4129	0.2583	0.6255
0.5266	0.5404	1.0263	23	11	0.4129	0.2583	0.6255
0.5198	0.5445	1.0475	23	12	0.4172	0.2602	0.6237
0.4943	0.5398	1.0921	23	13	0.4189	0.2582	0.6162
0.4943	0.5398	1.0921	23	14	0.4189	0.2582	0.6162
0.4943	0.5398	1.0921	23	15	0.4189	0.2582	0.6162
0.7083	0.5606	0.7915	23	16	0.4758	0.277	0.582
0.6933	0.5621	0.8108	23	17	0.4613	0.2697	0.5847
0.672	0.5593	0.8322	23	18	0.4729	0.2796	0.5912
0.6713	0.5591	0.8329	23	19	0.4809	0.2796	0.5813
0.6837	0.5558	0.8129	23	20	0.4729	0.2796	0.5912
0.6614	0.5066	0.766	23	21	0.3711	0.2705	0.7291
0.782	0.554	0.7085	23	22	0.346	0.1888	0.5455
0.4691	0.4737	1.0099	24	1	0.4433	0.2479	0.5592
0.4689	0.4737	1.0102	24	2	0.4433	0.2479	0.5592
0.4349	0.4643	1.0676	24	3	0.4428	0.2479	0.5597
0.4426	0.4685	1.0586	24	4	0.4428	0.2479	0.5597
0.4426	0.4685	1.0586	24	5	0.4428	0.2479	0.5597
0.4455	0.4706	1.0564	24	6	0.4848	0.2512	0.5182
0.5315	0.5007	0.942	24	7	0.4662	0.2601	0.558
0.4567	0.4868	1.0659	24	8	0.4261	0.2409	0.5655
0.431	0.4837	1.1224	24	9	0.3938	0.2432	0.6177
0.431	0.4837	1.1224	24	10	0.3938	0.2432	0.6177
0.431	0.4837	1.1224	24	11	0.3938	0.2432	0.6177
0.425	0.4875	1.1472	24	12	0.4078	0.2468	0.605
0.401	0.4831	1.2049	24	13	0.4038	0.2414	0.5978
0.401	0.4831	1.2049	24	14	0.4038	0.2414	0.5978
0.401	0.4831	1.2049	24	15	0.4038	0.2414	0.5978
0.5654	0.5062	0.8953	24	16	0.4972	0.2638	0.5306
0.5359	0.5026	0.9378	24	17	0.4947	0.2636	0.5329
0.5332	0.5026	0.9427	24	18	0.4837	0.2699	0.558
0.5324	0.5025	0.9439	24	19	0.4921	0.2699	0.5485
0.5429	0.4994	0.9198	24	20	0.4837	0.2699	0.558
0.5396	0.4662	0.8641	24	21	0.3437	0.2386	0.6942
0.6398	0.4845	0.7573	24	22	0.3202	0.1642	0.5126
1.909	0.1781	0.0933	24	23	0.9824	0.0698	0.0711
0.4509	0.5637	1.2501	25	1	0.4867	0.3079	0.6327
0.4533	0.5671	1.2512	25	2	0.4867	0.3079	0.6327
0.4631	0.5632	1.2162	25	3	0.4917	0.3115	0.6334
0.4565	0.5594	1.2253	25	4	0.4917	0.3115	0.6334
0.4565	0.5594	1.2253	25	5	0.4917	0.3115	0.6334
0.4899	0.5741	1.1719	25	6	0.4714	0.3039	0.6447
0.4694	0.6088	1.2968	25	7	0.5316	0.3172	0.5967
0.4339	0.5816	1.3403	25	8	0.4711	0.3039	0.6452
0.4669	0.5385	1.1535	25	9	0.5094	0.3178	0.624
0.4669	0.5385	1.1535	25	10	0.5094	0.3178	0.624
0.4669	0.5385	1.1535	25	11	0.5094	0.3178	0.624
0.4758	0.5427	1.1406	25	12	0.5123	0.3208	0.6262
0.4276	0.5376	1.2574	25	13	0.5137	0.3158	0.6147
0.4276	0.5376	1.2574	25	14	0.5137	0.3158	0.6147
0.4276	0.5376	1.2574	25	15	0.5137	0.3158	0.6147
0.4136	0.5622	1.3595	25	16	0.5512	0.3264	0.5922
0.4504	0.556	1.2343	25	17	0.5415	0.318	0.5874
0.358	0.579	1.6174	25	18	0.5453	0.3153	0.5781
0.3549	0.5752	1.6205	25	19	0.5546	0.3153	0.5685
0.3763	0.5751	1.5284	25	20	0.5453	0.3153	0.5781
0.4653	0.5341	1.1478	25	21	0.3847	0.2662	0.6919
0.5817	0.6595	1.1338	25	22	0.2857	0.2299	0.8047
0.702	0.6455	0.9195	25	23	0.3662	0.2889	0.7888
0.6069	0.6137	1.0113	25	24	0.3726	0.275	0.738
0.5376	0.5249	0.9764	26	1	0.4795	0.2792	0.5823
0.534	0.5215	0.9766	26	2	0.4795	0.2792	0.5823
0.4982	0.5235	1.0508	26	3	0.485	0.2827	0.5828
0.4872	0.519	1.0653	26	4	0.485	0.2827	0.5828
0.4872	0.519	1.0653	26	5	0.485	0.2827	0.5828
0.5416	0.5341	0.9861	26	6	0.4417	0.275	0.6226
0.6033	0.5411	0.897	26	7	0.5098	0.2904	0.5696
0.5431	0.5388	0.9922	26	8	0.4682	0.2771	0.5918
0.524	0.5135	0.9799	26	9	0.4834	0.2746	0.568
0.524	0.5135	0.9799	26	10	0.4834	0.2746	0.568
0.524	0.5135	0.9799	26	11	0.4834	0.2746	0.568
0.5319	0.5173	0.9726	26	12	0.498	0.2792	0.5606
0.4869	0.5127	1.0529	26	13	0.4986	0.2744	0.5504
0.4869	0.5127	1.0529	26	14	0.4986	0.2744	0.5504
0.4869	0.5127	1.0529	26	15	0.4986	0.2744	0.5504
0.5331	0.5185	0.9726	26	16	0.5738	0.288	0.5018
0.5051	0.5076	1.0051	26	17	0.572	0.2827	0.4942
0.5441	0.5154	0.9473	26	18	0.5011	0.2804	0.5596
0.543	0.5153	0.9488	26	19	0.5098	0.2804	0.55
0.5545	0.5119	0.9233	26	20	0.5011	0.2804	0.5596
0.4113	0.4652	1.131	26	21	0.389	0.2346	0.6031
0.4002	0.5525	1.3806	26	22	0.3999	0.2137	0.5344
0.6227	0.6328	1.0163	26	23	0.3913	0.2595	0.6633
0.5128	0.6132	1.1957	26	24	0.4378	0.2511	0.5735
0.5682	0.3532	0.6215	26	25	0.3264	0.1781	0.5455
0.3791	0.536	1.4137	27	1	0.3577	0.2675	0.7478
0.3767	0.5325	1.4136	27	2	0.3577	0.2675	0.7478
0.3617	0.5261	1.4544	27	3	0.362	0.2709	0.7485
0.3505	0.5216	1.4883	27	4	0.362	0.2709	0.7485
0.3505	0.5216	1.4883	27	5	0.362	0.2709	0.7485
0.3756	0.5372	1.4304	27	6	0.3543	0.2634	0.7433
0.4197	0.5511	1.3132	27	7	0.3793	0.2755	0.7262
0.4282	0.5437	1.2698	27	8	0.3263	0.2645	0.8106
0.3599	0.5063	1.4065	27	9	0.4009	0.2606	0.6501
0.3599	0.5063	1.4065	27	10	0.4009	0.2606	0.6501
0.3599	0.5063	1.4065	27	11	0.4009	0.2606	0.6501
0.3691	0.5102	1.3825	27	12	0.4108	0.2634	0.6412
0.3156	0.5055	1.6016	27	13	0.4107	0.2587	0.63
0.3156	0.5055	1.6016	27	14	0.4107	0.2587	0.63
0.3156	0.5055	1.6016	27	15	0.4107	0.2587	0.63
0.33	0.5452	1.6522	27	16	0.4273	0.2729	0.6387
0.3168	0.54	1.7043	27	17	0.4255	0.2678	0.6293
0.289	0.5438	1.8818	27	18	0.396	0.2665	0.6729
0.2871	0.5436	1.8935	27	19	0.403	0.2664	0.6611
0.3104	0.5401	1.7399	27	20	0.396	0.2665	0.6729
0.4136	0.5001	1.2091	27	21	0.3907	0.2325	0.5951
0.2813	0.5366	1.9077	27	22	0.3277	0.2025	0.6178
0.492	0.5886	1.1963	27	23	0.3774	0.2572	0.6815
0.3972	0.5601	1.4102	27	24	0.4009	0.2376	0.5925
0.5419	0.3649	0.6734	27	25	0.2963	0.1676	0.5656
0.5077	0.1393	0.2743	27	26	0.2067	0.033	0.1595
0.4698	0.4992	1.0626	28	1	0.3756	0.2791	0.7431
0.4665	0.4959	1.0631	28	2	0.3756	0.2791	0.7431
0.3979	0.4839	1.2162	28	3	0.3799	0.2826	0.7438
0.3892	0.4825	1.2398	28	4	0.3799	0.2826	0.7438
0.3892	0.4825	1.2398	28	5	0.3799	0.2826	0.7438
0.4433	0.4972	1.1216	28	6	0.3581	0.2748	0.7675
0.4462	0.506	1.1338	28	7	0.4299	0.2949	0.6859
0.453	0.501	1.1057	28	8	0.385	0.2763	0.7176
0.3981	0.4728	1.1877	28	9	0.3894	0.282	0.724
0.3981	0.4728	1.1877	28	10	0.3894	0.282	0.724
0.3981	0.4728	1.1877	28	11	0.3894	0.282	0.724
0.4201	0.4764	1.1341	28	12	0.3991	0.2848	0.7136
0.3777	0.4721	1.25	28	13	0.3998	0.28	0.7004
0.3777	0.4721	1.25	28	14	0.3998	0.28	0.7004
0.3777	0.4721	1.25	28	15	0.3998	0.28	0.7004
0.511	0.5065	0.9912	28	16	0.4676	0.2982	0.6377
0.4855	0.4905	1.0104	28	17	0.4661	0.2928	0.6283
0.4603	0.5069	1.1012	28	18	0.4534	0.2956	0.6518
0.4595	0.5067	1.1028	28	19	0.4614	0.2956	0.6406
0.4715	0.5033	1.0676	28	20	0.4534	0.2956	0.6518
0.4153	0.4907	1.1816	28	21	0.4137	0.2587	0.6255
0.295	0.5199	1.7625	28	22	0.3668	0.2262	0.6165
0.4858	0.5968	1.2286	28	23	0.3932	0.2631	0.6692
0.4557	0.591	1.2967	28	24	0.3941	0.2552	0.6476
0.6294	0.3578	0.5684	28	25	0.3285	0.1807	0.5502
0.3854	0.0809	0.2098	28	26	0.3525	0.0517	0.1467
0.3838	0.1064	0.2773	28	27	0.2407	0.0576	0.2393
