## Supplementary material for "Two NLR immune receptors acquired high-affinity binding to a fungal effector through convergent evolution of their integrated domain": SourceData_02_Selection_test_for_Pik-1-HMA_vs_NB-ARC.xlsx

### Sheet: SFile02_Pik1_HMA_vs_NBARC
Sequences	omega	dN	dS
O.barthii_W0698 vs O.barthii_W0042	0.9049	0.1518	0.1678
O.barthii_W1643 vs O.barthii_W0042	99	0.0051	0
O.barthii_W1643 vs O.barthii_W0698	0.9488	0.1584	0.1669
O.granulata_W0067B vs O.barthii_W0042	0.9743	0.2529	0.2595
O.granulata_W0067B vs O.barthii_W0698	0.8235	0.2522	0.3063
O.granulata_W0067B vs O.barthii_W1643	1.0086	0.2603	0.2581
O.longistaminata_W0643 vs O.barthii_W0042	1.479	0.1627	0.11
O.longistaminata_W0643 vs O.barthii_W0698	1.5891	0.2556	0.1608
O.longistaminata_W0643 vs O.barthii_W1643	1.4338	0.1568	0.1093
O.longistaminata_W0643 vs O.granulata_W0067B	1.2344	0.2837	0.2298
O.minuta_W1328 vs O.barthii_W0042	1.3789	0.0801	0.0581
O.minuta_W1328 vs O.barthii_W0698	1.0932	0.2132	0.195
O.minuta_W1328 vs O.barthii_W1643	1.2892	0.0746	0.0578
O.minuta_W1328 vs O.granulata_W0067B	1.3964	0.3087	0.221
O.minuta_W1328 vs O.longistaminata_W0643	2.2887	0.1807	0.079
O.officinalis_W0614 vs O.barthii_W0042	1.3789	0.0801	0.0581
O.officinalis_W0614 vs O.barthii_W0698	1.0932	0.2132	0.195
O.officinalis_W0614 vs O.barthii_W1643	1.2892	0.0746	0.0578
O.officinalis_W0614 vs O.granulata_W0067B	1.3964	0.3087	0.221
O.officinalis_W0614 vs O.longistaminata_W0643	2.2887	0.1807	0.079
O.officinalis_W0614 vs O.minuta_W1328	99	0	0
O.punctata_W1408 vs O.barthii_W0042	1.0982	0.0803	0.0731
O.punctata_W1408 vs O.barthii_W0698	1.0092	0.2138	0.2118
O.punctata_W1408 vs O.barthii_W1643	1.0268	0.0748	0.0728
O.punctata_W1408 vs O.granulata_W0067B	1.2966	0.31	0.2391
O.punctata_W1408 vs O.longistaminata_W0643	1.9327	0.1812	0.0938
O.punctata_W1408 vs O.minuta_W1328	0	0	0.0139
O.punctata_W1408 vs O.officinalis_W0614	0	0	0.0139
O.punctata_W1514 vs O.barthii_W0042	1.4191	0.0806	0.0568
O.punctata_W1514 vs O.barthii_W0698	1.0963	0.2084	0.1901
O.punctata_W1514 vs O.barthii_W1643	1.3272	0.0751	0.0566
O.punctata_W1514 vs O.granulata_W0067B	1.3603	0.3015	0.2217
O.punctata_W1514 vs O.longistaminata_W0643	2.446	0.1889	0.0772
O.punctata_W1514 vs O.minuta_W1328	99	0.0102	0
O.punctata_W1514 vs O.officinalis_W0614	99	0.0102	0
O.punctata_W1514 vs O.punctata_W1408	0.7508	0.0103	0.0137
O.rufipogon_W2003 vs O.barthii_W0042	1.0792	0.0308	0.0286
O.rufipogon_W2003 vs O.barthii_W0698	0.8512	0.1761	0.2069
O.rufipogon_W2003 vs O.barthii_W1643	0.902	0.0257	0.0284
O.rufipogon_W2003 vs O.granulata_W0067B	1.1954	0.2759	0.2308
O.rufipogon_W2003 vs O.longistaminata_W0643	1.3292	0.1584	0.1192
O.rufipogon_W2003 vs O.minuta_W1328	1.4523	0.0852	0.0586
O.rufipogon_W2003 vs O.officinalis_W0614	1.4523	0.0852	0.0586
O.rufipogon_W2003 vs O.punctata_W1408	1.158	0.0854	0.0737
O.rufipogon_W2003 vs O.punctata_W1514	1.5938	0.0915	0.0574
OBART11G23150 vs O.barthii_W0042	1.3076	0.1575	0.1204
OBART11G23150 vs O.barthii_W0698	1.3064	0.1974	0.1511
OBART11G23150 vs O.barthii_W1643	1.3685	0.164	0.1198
OBART11G23150 vs O.granulata_W0067B	1.5557	0.2979	0.1915
OBART11G23150 vs O.longistaminata_W0643	1.9715	0.2319	0.1176
OBART11G23150 vs O.minuta_W1328	1.7131	0.1922	0.1122
OBART11G23150 vs O.officinalis_W0614	1.7131	0.1922	0.1122
OBART11G23150 vs O.punctata_W1408	1.505	0.1927	0.128
OBART11G23150 vs O.punctata_W1514	1.8236	0.2004	0.1099
OBART11G23150 vs O.rufipogon_W2003	1.7444	0.1566	0.0898
ObPik_1_W0654 vs O.barthii_W0042	0.9138	0.2877	0.3149
ObPik_1_W0654 vs O.barthii_W0698	1.3478	0.362	0.2686
ObPik_1_W0654 vs O.barthii_W1643	0.9455	0.2956	0.3127
ObPik_1_W0654 vs O.granulata_W0067B	1.4793	0.3342	0.2259
ObPik_1_W0654 vs O.longistaminata_W0643	1.3966	0.3522	0.2522
ObPik_1_W0654 vs O.minuta_W1328	1.1137	0.3168	0.2845
ObPik_1_W0654 vs O.officinalis_W0614	1.1137	0.3168	0.2845
ObPik_1_W0654 vs O.punctata_W1408	1.0426	0.3182	0.3052
ObPik_1_W0654 vs O.punctata_W1514	1.1823	0.3272	0.2768
ObPik_1_W0654 vs O.rufipogon_W2003	1.0148	0.2885	0.2843
ObPik_1_W0654 vs OBART11G23150	1.3977	0.346	0.2475
ObPik_1_W1404 vs O.barthii_W0042	0.9138	0.2877	0.3149
ObPik_1_W1404 vs O.barthii_W0698	1.3478	0.362	0.2686
ObPik_1_W1404 vs O.barthii_W1643	0.9455	0.2956	0.3127
ObPik_1_W1404 vs O.granulata_W0067B	1.4793	0.3342	0.2259
ObPik_1_W1404 vs O.longistaminata_W0643	1.3966	0.3522	0.2522
ObPik_1_W1404 vs O.minuta_W1328	1.1137	0.3168	0.2845
ObPik_1_W1404 vs O.officinalis_W0614	1.1137	0.3168	0.2845
ObPik_1_W1404 vs O.punctata_W1408	1.0426	0.3182	0.3052
ObPik_1_W1404 vs O.punctata_W1514	1.1823	0.3272	0.2768
ObPik_1_W1404 vs O.rufipogon_W2003	1.0148	0.2885	0.2843
ObPik_1_W1404 vs OBART11G23150	1.3977	0.346	0.2475
ObPik_1_W1404 vs ObPik_1_W0654	99	0	0
ObPik_1_W1405 vs O.barthii_W0042	0.9138	0.2877	0.3149
ObPik_1_W1405 vs O.barthii_W0698	1.3478	0.362	0.2686
ObPik_1_W1405 vs O.barthii_W1643	0.9455	0.2956	0.3127
ObPik_1_W1405 vs O.granulata_W0067B	1.4793	0.3342	0.2259
ObPik_1_W1405 vs O.longistaminata_W0643	1.3966	0.3522	0.2522
ObPik_1_W1405 vs O.minuta_W1328	1.1137	0.3168	0.2845
ObPik_1_W1405 vs O.officinalis_W0614	1.1137	0.3168	0.2845
ObPik_1_W1405 vs O.punctata_W1408	1.0426	0.3182	0.3052
ObPik_1_W1405 vs O.punctata_W1514	1.1823	0.3272	0.2768
ObPik_1_W1405 vs O.rufipogon_W2003	1.0148	0.2885	0.2843
ObPik_1_W1405 vs OBART11G23150	1.3977	0.346	0.2475
ObPik_1_W1405 vs ObPik_1_W0654	99	0	0
ObPik_1_W1405 vs ObPik_1_W1404	99	0	0
ObPik_1_W1407 vs O.barthii_W0042	0.9821	0.3039	0.3094
ObPik_1_W1407 vs O.barthii_W0698	1.4714	0.3818	0.2595
ObPik_1_W1407 vs O.barthii_W1643	1.0154	0.312	0.3072
ObPik_1_W1407 vs O.granulata_W0067B	1.6185	0.3649	0.2254
ObPik_1_W1407 vs O.longistaminata_W0643	1.5607	0.3865	0.2476
ObPik_1_W1407 vs O.minuta_W1328	1.2489	0.3493	0.2796
ObPik_1_W1407 vs O.officinalis_W0614	1.2489	0.3493	0.2796
ObPik_1_W1407 vs O.punctata_W1408	1.1687	0.3508	0.3002
ObPik_1_W1407 vs O.punctata_W1514	1.326	0.3605	0.2719
ObPik_1_W1407 vs O.rufipogon_W2003	1.1167	0.3118	0.2792
ObPik_1_W1407 vs OBART11G23150	1.5294	0.3718	0.2431
ObPik_1_W1407 vs ObPik_1_W0654	99	0.0191	0
ObPik_1_W1407 vs ObPik_1_W1404	99	0.0191	0
ObPik_1_W1407 vs ObPik_1_W1405	99	0.0191	0
ObPik_1_W1703 vs O.barthii_W0042	0.9821	0.3039	0.3094
ObPik_1_W1703 vs O.barthii_W0698	1.4714	0.3818	0.2595
ObPik_1_W1703 vs O.barthii_W1643	1.0154	0.312	0.3072
ObPik_1_W1703 vs O.granulata_W0067B	1.6185	0.3649	0.2254
ObPik_1_W1703 vs O.longistaminata_W0643	1.5607	0.3865	0.2476
ObPik_1_W1703 vs O.minuta_W1328	1.2489	0.3493	0.2796
ObPik_1_W1703 vs O.officinalis_W0614	1.2489	0.3493	0.2796
ObPik_1_W1703 vs O.punctata_W1408	1.1687	0.3508	0.3002
ObPik_1_W1703 vs O.punctata_W1514	1.326	0.3605	0.2719
ObPik_1_W1703 vs O.rufipogon_W2003	1.1167	0.3118	0.2792
ObPik_1_W1703 vs OBART11G23150	1.5294	0.3718	0.2431
ObPik_1_W1703 vs ObPik_1_W0654	99	0.0191	0
ObPik_1_W1703 vs ObPik_1_W1404	99	0.0191	0
ObPik_1_W1703 vs ObPik_1_W1405	99	0.0191	0
ObPik_1_W1703 vs ObPik_1_W1407	99	0	0
ObPik_1_W1705 vs O.barthii_W0042	0.9821	0.3039	0.3094
ObPik_1_W1705 vs O.barthii_W0698	1.4714	0.3818	0.2595
ObPik_1_W1705 vs O.barthii_W1643	1.0154	0.312	0.3072
ObPik_1_W1705 vs O.granulata_W0067B	1.6185	0.3649	0.2254
ObPik_1_W1705 vs O.longistaminata_W0643	1.5607	0.3865	0.2476
ObPik_1_W1705 vs O.minuta_W1328	1.2489	0.3493	0.2796
ObPik_1_W1705 vs O.officinalis_W0614	1.2489	0.3493	0.2796
ObPik_1_W1705 vs O.punctata_W1408	1.1687	0.3508	0.3002
ObPik_1_W1705 vs O.punctata_W1514	1.326	0.3605	0.2719
ObPik_1_W1705 vs O.rufipogon_W2003	1.1167	0.3118	0.2792
ObPik_1_W1705 vs OBART11G23150	1.5294	0.3718	0.2431
ObPik_1_W1705 vs ObPik_1_W0654	99	0.0191	0
ObPik_1_W1705 vs ObPik_1_W1404	99	0.0191	0
ObPik_1_W1705 vs ObPik_1_W1405	99	0.0191	0
ObPik_1_W1705 vs ObPik_1_W1407	99	0	0
ObPik_1_W1705 vs ObPik_1_W1703	99	0	0
OB11G27420.n vs O.barthii_W0042	1.0731	0.3042	0.2835
OB11G27420.n vs O.barthii_W0698	1.5772	0.3807	0.2414
OB11G27420.n vs O.barthii_W1643	1.1091	0.3124	0.2816
OB11G27420.n vs O.granulata_W0067B	1.741	0.3442	0.1977
OB11G27420.n vs O.longistaminata_W0643	1.6392	0.3703	0.2259
OB11G27420.n vs O.minuta_W1328	1.3035	0.334	0.2562
OB11G27420.n vs O.officinalis_W0614	1.3035	0.334	0.2562
OB11G27420.n vs O.punctata_W1408	1.2158	0.3354	0.2759
OB11G27420.n vs O.punctata_W1514	1.3823	0.3449	0.2495
OB11G27420.n vs O.rufipogon_W2003	1.192	0.3048	0.2557
OB11G27420.n vs OBART11G23150	1.6418	0.3636	0.2215
OB11G27420.n vs ObPik_1_W0654	0.5476	0.0095	0.0174
OB11G27420.n vs ObPik_1_W1404	0.5476	0.0095	0.0174
OB11G27420.n vs ObPik_1_W1405	0.5476	0.0095	0.0174
OB11G27420.n vs ObPik_1_W1407	1.6684	0.0289	0.0173
OB11G27420.n vs ObPik_1_W1703	1.6684	0.0289	0.0173
OB11G27420.n vs ObPik_1_W1705	1.6684	0.0289	0.0173
Olongi_KN541092.1 vs O.barthii_W0042	1.3553	0.1497	0.1105
Olongi_KN541092.1 vs O.barthii_W0698	1.4876	0.2406	0.1617
Olongi_KN541092.1 vs O.barthii_W1643	1.3102	0.1439	0.1098
Olongi_KN541092.1 vs O.granulata_W0067B	1.1655	0.2688	0.2307
Olongi_KN541092.1 vs O.longistaminata_W0643	99	0.0104	0
Olongi_KN541092.1 vs O.minuta_W1328	2.1139	0.1676	0.0793
Olongi_KN541092.1 vs O.officinalis_W0614	2.1139	0.1676	0.0793
Olongi_KN541092.1 vs O.punctata_W1408	1.785	0.168	0.0941
Olongi_KN541092.1 vs O.punctata_W1514	2.2624	0.1754	0.0775
Olongi_KN541092.1 vs O.rufipogon_W2003	1.2154	0.1456	0.1198
Olongi_KN541092.1 vs OBART11G23150	1.8409	0.2175	0.1182
Olongi_KN541092.1 vs ObPik_1_W0654	1.3511	0.3434	0.2542
Olongi_KN541092.1 vs ObPik_1_W1404	1.3511	0.3434	0.2542
Olongi_KN541092.1 vs ObPik_1_W1405	1.3511	0.3434	0.2542
Olongi_KN541092.1 vs ObPik_1_W1407	1.5096	0.377	0.2497
Olongi_KN541092.1 vs ObPik_1_W1703	1.5096	0.377	0.2497
Olongi_KN541092.1 vs ObPik_1_W1705	1.5096	0.377	0.2497
Olongi_KN541092.1 vs OB11G27420.n	1.588	0.3612	0.2275
OPUNC11G19550 vs O.barthii_W0042	1.4191	0.0806	0.0568
OPUNC11G19550 vs O.barthii_W0698	1.0963	0.2084	0.1901
OPUNC11G19550 vs O.barthii_W1643	1.3272	0.0751	0.0566
OPUNC11G19550 vs O.granulata_W0067B	1.3603	0.3015	0.2217
OPUNC11G19550 vs O.longistaminata_W0643	2.446	0.1889	0.0772
OPUNC11G19550 vs O.minuta_W1328	99	0.0102	0
OPUNC11G19550 vs O.officinalis_W0614	99	0.0102	0
OPUNC11G19550 vs O.punctata_W1408	0.7508	0.0103	0.0137
OPUNC11G19550 vs O.punctata_W1514	99	0	0
OPUNC11G19550 vs O.rufipogon_W2003	1.5938	0.0915	0.0574
OPUNC11G19550 vs OBART11G23150	1.8236	0.2004	0.1099
OPUNC11G19550 vs ObPik_1_W0654	1.1823	0.3272	0.2768
OPUNC11G19550 vs ObPik_1_W1404	1.1823	0.3272	0.2768
OPUNC11G19550 vs ObPik_1_W1405	1.1823	0.3272	0.2768
OPUNC11G19550 vs ObPik_1_W1407	1.326	0.3605	0.2719
OPUNC11G19550 vs ObPik_1_W1703	1.326	0.3605	0.2719
OPUNC11G19550 vs ObPik_1_W1705	1.326	0.3605	0.2719
OPUNC11G19550 vs OB11G27420.n	1.3823	0.3449	0.2495
OPUNC11G19550 vs Olongi_KN541092.1	2.2624	0.1754	0.0775
Pik_1_HM048900_1 vs O.barthii_W0042	0.7205	0.1335	0.1853
Pik_1_HM048900_1 vs O.barthii_W0698	2.3307	0.0314	0.0135
Pik_1_HM048900_1 vs O.barthii_W1643	0.7591	0.1399	0.1843
Pik_1_HM048900_1 vs O.granulata_W0067B	0.7941	0.2652	0.334
Pik_1_HM048900_1 vs O.longistaminata_W0643	1.2826	0.2275	0.1774
Pik_1_HM048900_1 vs O.minuta_W1328	0.875	0.1866	0.2133
Pik_1_HM048900_1 vs O.officinalis_W0614	0.875	0.1866	0.2133
Pik_1_HM048900_1 vs O.punctata_W1408	0.8116	0.1872	0.2306
Pik_1_HM048900_1 vs O.punctata_W1514	0.9383	0.195	0.2078
Pik_1_HM048900_1 vs O.rufipogon_W2003	0.6694	0.151	0.2256
Pik_1_HM048900_1 vs OBART11G23150	1.0558	0.1591	0.1507
Pik_1_HM048900_1 vs ObPik_1_W0654	1.0824	0.3156	0.2915
Pik_1_HM048900_1 vs ObPik_1_W1404	1.0824	0.3156	0.2915
Pik_1_HM048900_1 vs ObPik_1_W1405	1.0824	0.3156	0.2915
Pik_1_HM048900_1 vs ObPik_1_W1407	1.185	0.3341	0.282
Pik_1_HM048900_1 vs ObPik_1_W1703	1.185	0.3341	0.282
Pik_1_HM048900_1 vs ObPik_1_W1705	1.185	0.3341	0.282
Pik_1_HM048900_1 vs OB11G27420.n	1.2657	0.3328	0.2629
Pik_1_HM048900_1 vs Olongi_KN541092.1	1.1939	0.2131	0.1785
Pik_1_HM048900_1 vs OPUNC11G19550	0.9383	0.195	0.2078
Pikh_1_HQ662330.1 vs O.barthii_W0042	1.4449	0.0414	0.0286
Pikh_1_HQ662330.1 vs O.barthii_W0698	0.8814	0.1825	0.207
Pikh_1_HQ662330.1 vs O.barthii_W1643	1.2681	0.0361	0.0285
Pikh_1_HQ662330.1 vs O.granulata_W0067B	1.1757	0.2862	0.2434
Pikh_1_HQ662330.1 vs O.longistaminata_W0643	1.7213	0.1777	0.1032
Pikh_1_HQ662330.1 vs O.minuta_W1328	2.2133	0.0964	0.0436
Pikh_1_HQ662330.1 vs O.officinalis_W0614	2.2133	0.0964	0.0436
Pikh_1_HQ662330.1 vs O.punctata_W1408	1.6579	0.0967	0.0583
Pikh_1_HQ662330.1 vs O.punctata_W1514	2.4137	0.103	0.0427
Pikh_1_HQ662330.1 vs O.rufipogon_W2003	99	0.0307	0
Pikh_1_HQ662330.1 vs OBART11G23150	1.8771	0.1689	0.09
Pikh_1_HQ662330.1 vs ObPik_1_W0654	0.9605	0.2796	0.2911
Pikh_1_HQ662330.1 vs ObPik_1_W1404	0.9605	0.2796	0.2911
Pikh_1_HQ662330.1 vs ObPik_1_W1405	0.9605	0.2796	0.2911
Pikh_1_HQ662330.1 vs ObPik_1_W1407	1.0585	0.3025	0.2858
Pikh_1_HQ662330.1 vs ObPik_1_W1703	1.0585	0.3025	0.2858
Pikh_1_HQ662330.1 vs ObPik_1_W1705	1.0585	0.3025	0.2858
Pikh_1_HQ662330.1 vs OB11G27420.n	1.1285	0.2958	0.2621
Pikh_1_HQ662330.1 vs Olongi_KN541092.1	1.5854	0.1645	0.1037
Pikh_1_HQ662330.1 vs OPUNC11G19550	2.4137	0.103	0.0427
Pikh_1_HQ662330.1 vs Pik_1_HM048900_1	0.6963	0.1572	0.2257
Pikm_1_BAG72135.1 vs O.barthii_W0042	0.8896	0.1646	0.185
Pikm_1_BAG72135.1 vs O.barthii_W0698	0.7659	0.0103	0.0135
Pikm_1_BAG72135.1 vs O.barthii_W1643	0.9309	0.1713	0.1841
Pikm_1_BAG72135.1 vs O.granulata_W0067B	0.7659	0.2525	0.3297
Pikm_1_BAG72135.1 vs O.longistaminata_W0643	1.4438	0.2559	0.1772
Pikm_1_BAG72135.1 vs O.minuta_W1328	1.0006	0.2133	0.2131
Pikm_1_BAG72135.1 vs O.officinalis_W0614	1.0006	0.2133	0.2131
Pikm_1_BAG72135.1 vs O.punctata_W1408	0.9279	0.2139	0.2305
Pikm_1_BAG72135.1 vs O.punctata_W1514	1.0041	0.2085	0.2077
Pikm_1_BAG72135.1 vs O.rufipogon_W2003	0.81	0.1827	0.2256
Pikm_1_BAG72135.1 vs OBART11G23150	1.266	0.1908	0.1507
Pikm_1_BAG72135.1 vs ObPik_1_W0654	1.1895	0.3465	0.2913
Pikm_1_BAG72135.1 vs ObPik_1_W1404	1.1895	0.3465	0.2913
Pikm_1_BAG72135.1 vs ObPik_1_W1405	1.1895	0.3465	0.2913
Pikm_1_BAG72135.1 vs ObPik_1_W1407	1.3562	0.3823	0.2818
Pikm_1_BAG72135.1 vs ObPik_1_W1703	1.3562	0.3823	0.2818
Pikm_1_BAG72135.1 vs ObPik_1_W1705	1.3562	0.3823	0.2818
Pikm_1_BAG72135.1 vs OB11G27420.n	1.3883	0.3646	0.2626
Pikm_1_BAG72135.1 vs Olongi_KN541092.1	1.3513	0.2409	0.1783
Pikm_1_BAG72135.1 vs OPUNC11G19550	1.0041	0.2085	0.2077
Pikm_1_BAG72135.1 vs Pik_1_HM048900_1	99	0.0315	0
Pikm_1_BAG72135.1 vs Pikh_1_HQ662330.1	0.8385	0.1892	0.2256
Pikp1_HM035360.1 vs O.barthii_W0042	1.2695	0.0362	0.0285
Pikp1_HM035360.1 vs O.barthii_W0698	0.9202	0.1894	0.2058
Pikp1_HM035360.1 vs O.barthii_W1643	1.0915	0.0309	0.0284
Pikp1_HM035360.1 vs O.granulata_W0067B	1.2661	0.2907	0.2296
Pikp1_HM035360.1 vs O.longistaminata_W0643	1.4461	0.1718	0.1188
Pikp1_HM035360.1 vs O.minuta_W1328	1.5548	0.0909	0.0585
Pikp1_HM035360.1 vs O.officinalis_W0614	1.5548	0.0909	0.0585
Pikp1_HM035360.1 vs O.punctata_W1408	1.2397	0.0911	0.0735
Pikp1_HM035360.1 vs O.punctata_W1514	1.701	0.0974	0.0572
Pikp1_HM035360.1 vs O.rufipogon_W2003	99	0.0255	0
Pikp1_HM035360.1 vs OBART11G23150	1.8201	0.1629	0.0895
Pikp1_HM035360.1 vs ObPik_1_W0654	0.9985	0.2877	0.2881
Pikp1_HM035360.1 vs ObPik_1_W1404	0.9985	0.2877	0.2881
Pikp1_HM035360.1 vs ObPik_1_W1405	0.9985	0.2877	0.2881
Pikp1_HM035360.1 vs ObPik_1_W1407	1.099	0.311	0.283
Pikp1_HM035360.1 vs ObPik_1_W1703	1.099	0.311	0.283
Pikp1_HM035360.1 vs ObPik_1_W1705	1.099	0.311	0.283
Pikp1_HM035360.1 vs OB11G27420.n	1.1716	0.3041	0.2596
Pikp1_HM035360.1 vs Olongi_KN541092.1	1.3288	0.1586	0.1194
Pikp1_HM035360.1 vs OPUNC11G19550	1.701	0.0974	0.0572
Pikp1_HM035360.1 vs Pik_1_HM048900_1	0.73	0.1638	0.2244
Pikp1_HM035360.1 vs Pikh_1_HQ662330.1	99	0.005	0
Pikp1_HM035360.1 vs Pikm_1_BAG72135.1	0.8746	0.1962	0.2243
Piks_1_HQ662329_1 vs O.barthii_W0042	0.8141	0.1517	0.1863
Piks_1_HQ662329_1 vs O.barthii_W0698	0.758	0.0103	0.0136
Piks_1_HQ662329_1 vs O.barthii_W1643	0.8538	0.1582	0.1853
Piks_1_HQ662329_1 vs O.granulata_W0067B	0.7582	0.252	0.3324
Piks_1_HQ662329_1 vs O.longistaminata_W0643	1.4299	0.2551	0.1784
Piks_1_HQ662329_1 vs O.minuta_W1328	0.9925	0.2129	0.2145
Piks_1_HQ662329_1 vs O.officinalis_W0614	0.9925	0.2129	0.2145
Piks_1_HQ662329_1 vs O.punctata_W1408	0.9205	0.2135	0.2319
Piks_1_HQ662329_1 vs O.punctata_W1514	0.9955	0.208	0.209
Piks_1_HQ662329_1 vs O.rufipogon_W2003	0.7735	0.1758	0.2273
Piks_1_HQ662329_1 vs OBART11G23150	1.2121	0.1839	0.1517
Piks_1_HQ662329_1 vs ObPik_1_W0654	1.1988	0.3532	0.2946
Piks_1_HQ662329_1 vs ObPik_1_W1404	1.1988	0.3532	0.2946
Piks_1_HQ662329_1 vs ObPik_1_W1405	1.1988	0.3532	0.2946
Piks_1_HQ662329_1 vs ObPik_1_W1407	1.3061	0.3726	0.2853
Piks_1_HQ662329_1 vs ObPik_1_W1703	1.3061	0.3726	0.2853
Piks_1_HQ662329_1 vs ObPik_1_W1705	1.3061	0.3726	0.2853
Piks_1_HQ662329_1 vs OB11G27420.n	1.4002	0.3715	0.2653
Piks_1_HQ662329_1 vs Olongi_KN541092.1	1.3398	0.2402	0.1793
Piks_1_HQ662329_1 vs OPUNC11G19550	0.9955	0.208	0.209
Piks_1_HQ662329_1 vs Pik_1_HM048900_1	99	0.0313	0
Piks_1_HQ662329_1 vs Pikh_1_HQ662330.1	0.8011	0.1822	0.2274
Piks_1_HQ662329_1 vs Pikm_1_BAG72135.1	99	0.0103	0
Piks_1_HQ662329_1 vs Pikp1_HM035360.1	0.8363	0.1891	0.2261

### Sheet: Pik-1_HMA_N-type
Sequences	omega	dN	dS
OGLAB11G20210.1.n vs OGLUM11G22320.n	1.3503	0.0484	0.0358
ORUFI11G24730 vs OGLUM11G22320.n	1.4498	0.0717	0.0495
ORUFI11G24730 vs OGLAB11G20210.1.n	1.1268	0.0533	0.0473
ONIVA11G22690.n vs OGLUM11G22320.n	2.609	0.2178	0.0835
ONIVA11G22690.n vs OGLAB11G20210.1.n	2.1797	0.1974	0.0906
ONIVA11G22690.n vs ORUFI11G24730	2.5267	0.2278	0.0902
Pikm5_NP_Nipp_DP000010.2 vs OGLUM11G22320.n	2.5794	0.0914	0.0354
Pikm5_NP_Nipp_DP000010.2 vs OGLAB11G20210.1.n	2.0156	0.0718	0.0356
Pikm5_NP_Nipp_DP000010.2 vs ORUFI11G24730	2.0455	0.1013	0.0495
Pikm5_NP_Nipp_DP000010.2 vs ONIVA11G22690.n	3.5041	0.1478	0.0422

### Sheet: Pik-1_NBARC_K-type
Sequence 1	Sequence 2	omega	dN	dS
2	1	0.3514	0.0014	0.0039
3	1	0.347	0.0137	0.0396		Sequence no	Sequence name
3	2	0.3468	0.0123	0.0355		1	Pikp1_HM035360.1
4	1	0.3811	0.0151	0.0396		2	Pikh_1_HQ662330.1
4	2	0.3848	0.0137	0.0356		3	Pik_1_HM048900_1
4	3	99	0.0014	0		4	Piks_1_HQ662329_1
5	1	0.3811	0.0151	0.0396		5	Pikm_1_BAG72135.1
5	2	0.3848	0.0137	0.0356		6	OBART11G23150
5	3	99	0.0014	0		7	KN541092.1_2
5	4	99	0	0		8	OPUNC11G19550.n
6	1	0.655	0.0207	0.0315		9	ObPik_1_W1703
6	2	0.6977	0.0192	0.0276		10	ObPik_1_W1407
6	3	0.4765	0.0151	0.0317		11	ObPik_1_W1705
6	4	0.5189	0.0165	0.0318		12	OB11G27420.n
6	5	0.5189	0.0165	0.0318		13	ObPik_1_W1405
7	1	0.6944	0.0981	0.1413		14	ObPik_1_W1404
7	2	0.705	0.0965	0.1369		15	ObPik_1_W0654
7	3	0.6459	0.092	0.1424
7	4	0.6552	0.0935	0.1427
7	5	0.6552	0.0935	0.1427
7	6	0.7575	0.0871	0.115
8	1	0.5552	0.0862	0.1553
8	2	0.5614	0.0846	0.1507
8	3	0.4923	0.0771	0.1566
8	4	0.5007	0.0786	0.1569
8	5	0.5007	0.0786	0.1569
8	6	0.5422	0.0752	0.1386
8	7	0.6541	0.1102	0.1685
9	1	0.5059	0.1148	0.227
9	2	0.51	0.1132	0.2219
9	3	0.4603	0.1188	0.2582
9	4	0.4653	0.1203	0.2587
9	5	0.4653	0.1203	0.2587
9	6	0.5086	0.1202	0.2364
9	7	0.5596	0.1522	0.272
9	8	0.6163	0.1372	0.2226
10	1	0.5059	0.1148	0.227
10	2	0.51	0.1132	0.2219
10	3	0.4603	0.1188	0.2582
10	4	0.4653	0.1203	0.2587
10	5	0.4653	0.1203	0.2587
10	6	0.5086	0.1202	0.2364
10	7	0.5596	0.1522	0.272
10	8	0.6163	0.1372	0.2226
10	9	99	0	0
11	1	0.5059	0.1148	0.227
11	2	0.51	0.1132	0.2219
11	3	0.4603	0.1188	0.2582
11	4	0.4653	0.1203	0.2587
11	5	0.4653	0.1203	0.2587
11	6	0.5086	0.1202	0.2364
11	7	0.5596	0.1522	0.272
11	8	0.6163	0.1372	0.2226
11	9	99	0	0
11	10	99	0	0
12	1	0.5034	0.1166	0.2316
12	2	0.5075	0.1149	0.2265
12	3	0.4588	0.1206	0.2629
12	4	0.4637	0.1221	0.2634
12	5	0.4637	0.1221	0.2634
12	6	0.5063	0.122	0.241
12	7	0.5565	0.1541	0.2769
12	8	0.6116	0.139	0.2273
12	9	0.113	0.0013	0.0119
12	10	0.113	0.0013	0.0119
12	11	0.113	0.0013	0.0119
13	1	0.5039	0.1147	0.2277
13	2	0.508	0.1131	0.2226
13	3	0.4584	0.1187	0.259
13	4	0.4634	0.1202	0.2595
13	5	0.4634	0.1202	0.2595
13	6	0.5065	0.1201	0.2371
13	7	0.5576	0.1521	0.2728
13	8	0.6139	0.1371	0.2233
13	9	0	0	0.008
13	10	0	0	0.008
13	11	0	0	0.008
13	12	0.1126	0.0013	0.012
14	1	0.5039	0.1147	0.2277
14	2	0.508	0.1131	0.2226
14	3	0.4584	0.1187	0.259
14	4	0.4634	0.1202	0.2595
14	5	0.4634	0.1202	0.2595
14	6	0.5065	0.1201	0.2371
14	7	0.5576	0.1521	0.2728
14	8	0.6139	0.1371	0.2233
14	9	0	0	0.008
14	10	0	0	0.008
14	11	0	0	0.008
14	12	0.1126	0.0013	0.012
14	13	99	0	0
15	1	0.5039	0.1147	0.2277
15	2	0.508	0.1131	0.2226
15	3	0.4584	0.1187	0.259
15	4	0.4634	0.1202	0.2595
15	5	0.4634	0.1202	0.2595
15	6	0.5065	0.1201	0.2371
15	7	0.5576	0.1521	0.2728
15	8	0.6139	0.1371	0.2233
15	9	0	0	0.008
15	10	0	0	0.008
15	11	0	0	0.008
15	12	0.1126	0.0013	0.012
15	13	99	0	0
15	14	99	0	0

### Sheet: Pik-1_NBARC_N-type
Sequence 1	Sequence 2	omega	dN	dS
2	1	0.4756	0.0253	0.0532
3	1	0.5396	0.0376	0.0696		Sequence no	Sequence name
3	2	0.6711	0.0334	0.0497		1	OGLUM11G22320.n
4	1	0.542	0.0402	0.0742		2	OGLAB11G20210.1.n
4	2	0.716	0.0388	0.0542		3	ORUFI11G24730
4	3	0.4669	0.0052	0.0112		4	ONIVA11G22690.n
5	1	0.4967	0.0389	0.0783		5	Pikm5_NP_Nipp_DP000010.2
5	2	0.6443	0.0374	0.0581
5	3	0.5277	0.0039	0.0074
5	4	0.3478	0.0039	0.0112
