## Supplementary material for "Two NLR immune receptors acquired high-affinity binding to a fungal effector through convergent evolution of their integrated domain": SourceData_03_Raw_data_of_Pikp-ancHMA_Rmax_SPR.xlsx

### Sheet: SPR_tableka
Cycle	Fc	Sample	Concentration	Binding	AVR-PikD capture	Dissociation	Mw	Rmax	%Rmax (binding)	%Rmax (Dissociation)	Replicate
1	3	buffer	0	5.57812	2.22461	-3.16211	0	0	Inf	#NAME?	Replicate 1
1	4	buffer	0	-4.60872	68.5859	-13.3366	0	0	#NAME?	#NAME?	Replicate 1
1	4-3	buffer	0	-10.201	66.3613	-10.1881	0	0	#NAME?	#NAME?	Replicate 1
2	3	ancHMA_LVKIE	400	1.00716	6.68424	-1.68034	15264.2	8.77132	11.4824	-19.1572	Replicate 1
2	4	ancHMA_LVKIE	400	131.09	146.521	109.384	15264.2	192.27	68.18	56.8908	Replicate 1
2	4-3	ancHMA_LVKIE	400	130.067	139.837	111.047	15264.2	183.499	70.8819	60.5167	Replicate 1
3	3	ancHMA_LAKIE	400	5.80078	6.57878	-1.03906	15208.1	8.60119	67.4416	-12.0805	Replicate 1
3	4	ancHMA_LAKIE	400	126.126	151.43	68.5866	15208.1	197.982	63.7059	34.6428	Replicate 1
3	4-3	ancHMA_LAKIE	400	120.31	144.852	69.6026	15208.1	189.381	63.5281	36.7527	Replicate 1
4	3	ancHMA_LAKIV	400	8.22461	6.63021	0.427734	15148.1	8.63426	95.2556	4.95392	Replicate 1
4	4	ancHMA_LAKIV	400	50.7083	151.786	26.8997	15148.1	197.665	25.6536	13.6087	Replicate 1
4	4-3	ancHMA_LAKIV	400	42.4688	145.156	26.4486	15148.1	189.031	22.4666	13.9916	Replicate 1
5	3	ancHMA_LAKVV	400	1.74219	6.44596	-1.34245	15120	8.37877	20.7929	-16.022	Replicate 1
5	4	ancHMA_LAKVV	400	0.665365	152.954	-3.03385	15120	198.817	0.334662	-1.52596	Replicate 1
5	4-3	ancHMA_LAKVV	400	-1.0912	146.508	-1.70609	15120	190.438	-0.572993	-0.895878	Replicate 1
6	3	ancHMA_LAQVV	400	4.06576	6.39648	-0.652995	15119.9	8.3144	48.9001	-7.85378	Replicate 1
6	4	ancHMA_LAQVV	400	32.5247	152.993	8.05339	15119.9	198.866	16.3551	4.04965	Replicate 1
6	4-3	ancHMA_LAQVV	400	28.4424	146.596	8.68283	15119.9	190.552	14.9264	4.55668	Replicate 1
7	3	ancHMA-IAQVV	400	9.42057	6.29232	1.02474	15119.9	8.179	115.18	12.5289	Replicate 1
7	4	ancHMA-IAQVV	400	43.4609	152.994	8.34766	15119.9	198.868	21.8542	4.19759	Replicate 1
7	4-3	ancHMA-IAQVV	400	34.0273	146.702	7.29946	15119.9	190.689	17.8444	3.82795	Replicate 1
8	3	Pikp-HMA	400	5.72331	6.11263	-0.270182	15302.1	8.04118	71.1749	-3.35998	Replicate 1
8	4	Pikp-HMA	400	139.161	152.427	90.8327	15302.1	200.518	69.4006	45.299	Replicate 1
8	4-3	Pikp-HMA	400	133.424	146.314	91.0908	15302.1	192.477	69.3196	47.3255	Replicate 1
9	3	Pikp-E230R	400	-10.4948	6.14583	1.53711	15356.3	8.11347	-129.35	18.9452	Replicate 1
9	4	Pikp-E230R	400	-10.7441	152.523	-0.608073	15356.3	201.355	-5.33592	-0.301991	Replicate 1
9	4-3	Pikp-E230R	400	-0.26059	146.378	-2.15715	15356.3	193.241	-0.134852	-1.1163	Replicate 1
10	3	ancHMA_LVKIE	200	3.21484	5.74674	0.115885	15264.2	7.5411	42.631	1.53672	Replicate 1
10	4	ancHMA_LVKIE	200	115.619	152.477	99.6556	15264.2	200.086	57.7846	49.8063	Replicate 1
10	4-3	ancHMA_LVKIE	200	112.39	146.73	99.5226	15264.2	192.545	58.3705	51.6879	Replicate 1
11	3	ancHMA_LAKIE	200	6.12695	5.62435	0.672526	15208.1	7.35336	83.3218	9.14584	Replicate 1
11	4	ancHMA_LAKIE	200	95.8926	152.561	55.3281	15208.1	199.46	48.0761	27.739	Replicate 1
11	4-3	ancHMA_LAKIE	200	89.7517	146.936	54.6371	15208.1	192.107	46.7197	28.441	Replicate 1
12	3	ancHMA_LAKIV	200	6.32096	5.73568	1.35938	15148.1	7.46934	84.6254	18.1994	Replicate 1
12	4	ancHMA_LAKIV	200	20.776	151.561	9.15365	15148.1	197.371	10.5264	4.63778	Replicate 1
12	4-3	ancHMA_LAKIV	200	14.4449	145.825	7.77635	15148.1	189.902	7.60649	4.09493	Replicate 1
13	3	ancHMA_LAKVV	200	6.30078	5.60482	1.26172	15120	7.28541	86.4849	17.3184	Replicate 1
13	4	ancHMA_LAKVV	200	1.49935	151.468	-3.97786	15120	196.886	0.761533	-2.02039	Replicate 1
13	4-3	ancHMA_LAKVV	200	-4.8131	145.863	-5.25334	15120	189.6	-2.53855	-2.77075	Replicate 1
14	3	ancHMA_LAQVV	200	3.69987	5.46354	-0.455729	15119.9	7.10173	52.0982	-6.41716	Replicate 1
14	4	ancHMA_LAQVV	200	14.3626	150.867	1.35352	15119.9	196.102	7.32405	0.690209	Replicate 1
14	4-3	ancHMA_LAQVV	200	10.6506	145.403	1.79382	15119.9	189.001	5.63521	0.94911	Replicate 1
15	3	ancHMA-IAQVV	200	5.6569	5.52409	-1.1276	15119.9	7.18043	78.7822	-15.7039	Replicate 1
15	4	ancHMA-IAQVV	200	22.7897	151.038	1.86979	15119.9	196.326	11.6081	0.952393	Replicate 1
15	4-3	ancHMA-IAQVV	200	17.1179	145.514	2.98334	15119.9	189.145	9.05014	1.57727	Replicate 1
16	3	Pikp-HMA	200	7.07292	5.31771	0.385417	15302.1	6.99546	101.107	5.50953	Replicate 1
16	4	Pikp-HMA	200	111.005	150.688	74.8815	15302.1	198.231	55.9977	37.7749	Replicate 1
16	4-3	Pikp-HMA	200	103.919	145.37	74.4838	15302.1	191.235	54.3408	38.9488	Replicate 1
17	3	Pikp-E230R	200	-2.39974	5.37826	0.317057	15356.3	7.10014	-33.7985	4.46551	Replicate 1
17	4	Pikp-E230R	200	-4.90169	150.493	-3.0625	15356.3	198.675	-2.46719	-1.54146	Replicate 1
17	4-3	Pikp-E230R	200	-2.51548	145.115	-3.38997	15356.3	191.575	-1.31305	-1.76953	Replicate 1
18	3	ancHMA_LVKIE	50	2.41341	5.20117	0.332031	15264.2	6.82517	35.3604	4.8648	Replicate 1
18	4	ancHMA_LVKIE	50	56.8698	150.124	53.0833	15264.2	196.998	28.8682	26.9461	Replicate 1
18	4-3	ancHMA_LVKIE	50	54.4425	144.923	52.7374	15264.2	190.173	28.6279	27.7313	Replicate 1
19	3	ancHMA_LAKIE	50	5.92643	5.12891	0.673177	15208.1	6.70561	88.3802	10.039	Replicate 1
19	4	ancHMA_LAKIE	50	38.6087	149.729	21.3242	15208.1	195.758	19.7227	10.8931	Replicate 1
19	4-3	ancHMA_LAKIE	50	32.6692	144.6	20.6356	15208.1	189.053	17.2805	10.9153	Replicate 1
20	3	ancHMA_LAKIV	50	3.95638	5.08008	0.910807	15148.1	6.61558	59.8039	13.7676	Replicate 1
20	4	ancHMA_LAKIV	50	2.24479	149.516	-2.01367	15148.1	194.708	1.1529	-1.0342	Replicate 1
20	4-3	ancHMA_LAKIV	50	-1.72272	144.436	-2.94039	15148.1	188.093	-0.915887	-1.56327	Replicate 1
21	3	ancHMA_LAKVV	50	4.54492	4.83854	0.899089	15120	6.28937	72.2636	14.2954	Replicate 1
21	4	ancHMA_LAKVV	50	-0.843099	149.18	-4.64518	15120	193.911	-0.434787	-2.39552	Replicate 1
21	4-3	ancHMA_LAKVV	50	-5.39781	144.341	-5.5577	15120	187.622	-2.87697	-2.96219	Replicate 1
22	3	ancHMA_LAQVV	50	3.63997	4.73307	0.535156	15119.9	6.15223	59.1651	8.69857	Replicate 1
22	4	ancHMA_LAQVV	50	1.73633	149.387	-3.26302	15119.9	194.18	0.894187	-1.68041	Replicate 1
22	4-3	ancHMA_LAQVV	50	-1.91407	144.654	-3.81173	15119.9	188.027	-1.01798	-2.02722	Replicate 1
23	3	ancHMA-IAQVV	50	5.46094	4.96159	-0.156901	15119.9	6.44927	84.6753	-2.43285	Replicate 1
23	4	ancHMA-IAQVV	50	6.29688	148.864	-3.06836	15119.9	193.499	3.25421	-1.58572	Replicate 1
23	4-3	ancHMA-IAQVV	50	0.821045	143.902	-2.92447	15119.9	187.05	0.438944	-1.56347	Replicate 1
24	3	Pikp-HMA	50	5.84049	4.97852	0.891276	15302.1	6.54925	89.178	13.6088	Replicate 1
24	4	Pikp-HMA	50	51.0742	148.96	34.7956	15302.1	195.957	26.064	17.7568	Replicate 1
24	4-3	Pikp-HMA	50	45.2234	143.981	33.8916	15302.1	189.408	23.8762	17.8935	Replicate 1
25	3	Pikp-E230R	50	11.9447	4.84245	7.96745	15356.3	6.39279	186.846	124.632	Replicate 1
25	4	Pikp-E230R	50	-2.50846	149.169	-5.57617	15356.3	196.927	-1.2738	-2.83159	Replicate 1
25	4-3	Pikp-E230R	50	-14.467	144.327	-13.5737	15356.3	190.534	-7.59285	-7.12404	Replicate 1
26	3	ancHMA_LVKIE	400	0.377604	5.03971	-0.716797	15264.2	6.6133	5.70977	-10.8387	Replicate 1
26	4	ancHMA_LVKIE	400	131.905	148.417	109.886	15264.2	194.759	67.7273	56.4216	Replicate 1
26	4-3	ancHMA_LVKIE	400	131.513	143.378	110.587	15264.2	188.146	69.8996	58.7772	Replicate 1
27	3	ancHMA_LAKIE	400	5.41211	4.83138	-0.822266	15208.1	6.31662	85.6805	-13.0175	Replicate 1
27	4	ancHMA_LAKIE	400	122.064	148.661	62.5202	15208.1	194.362	62.8022	32.1668	Replicate 1
27	4-3	ancHMA_LAKIE	400	116.637	143.83	63.3209	15208.1	188.046	62.0259	33.6731	Replicate 1
28	3	ancHMA_LAKIV	400	7.64518	4.76302	0.389323	15148.1	6.20269	123.256	6.27668	Replicate 1
28	4	ancHMA_LAKIV	400	45.2923	147.792	23.5007	15148.1	192.464	23.5329	12.2104	Replicate 1
28	4-3	ancHMA_LAKIV	400	37.6381	143.029	23.0943	15148.1	186.261	20.2071	12.3988	Replicate 1
29	3	ancHMA_LAKVV	400	1.75911	4.79948	-1.48372	15120	6.23859	28.1973	-23.783	Replicate 1
29	4	ancHMA_LAKVV	400	1.33984	148.589	-2.94206	15120	193.143	0.693707	-1.52326	Replicate 1
29	4-3	ancHMA_LAKVV	400	-0.431447	143.789	-1.46947	15120	186.904	-0.230839	-0.786218	Replicate 1
30	3	ancHMA_LAQVV	400	3.86003	4.61263	-0.731771	15119.9	5.99568	64.3801	-12.205	Replicate 1
30	4	ancHMA_LAQVV	400	28.3991	148.438	5.8737	15119.9	192.945	14.7188	3.04424	Replicate 1
30	4-3	ancHMA_LAQVV	400	24.5284	143.825	6.58714	15119.9	186.949	13.1204	3.52349	Replicate 1
31	3	ancHMA-IAQVV	400	8.63086	4.63932	-0.676432	15119.9	6.03037	143.123	-11.2171	Replicate 1
31	4	ancHMA-IAQVV	400	40.5801	154.908	6.29036	15119.9	201.356	20.1534	3.124	Replicate 1
31	4-3	ancHMA-IAQVV	400	31.9364	150.269	6.94834	15119.9	195.325	16.3504	3.55732	Replicate 1
32	3	Pikp-HMA	400	6.13151	4.83854	-0.548828	15302.1	6.36512	96.3299	-8.62244	Replicate 1
32	4	Pikp-HMA	400	135.803	149.6	88.6862	15302.1	196.8	69.0056	45.0642	Replicate 1
32	4-3	Pikp-HMA	400	129.658	144.762	89.222	15302.1	190.434	68.0852	46.8518	Replicate 1
33	3	Pikp-E230R	400	-12.6836	5.03971	-0.861979	15356.3	6.65321	-190.639	-12.9558	Replicate 1
33	4	Pikp-E230R	400	-10.3444	149.036	-0.705078	15356.3	196.752	-5.2576	-0.35836	Replicate 1
33	4-3	Pikp-E230R	400	2.32263	143.997	0.142731	15356.3	190.098	1.22181	0.0750826	Replicate 1
34	3	ancHMA_LVKIE	200	2.34505	5.20508	-0.976562	15264.2	6.8303	34.3331	-14.2975	Replicate 1
34	4	ancHMA_LVKIE	200	110.067	148.047	93.3535	15264.2	194.273	56.656	48.0528	Replicate 1
34	4-3	ancHMA_LVKIE	200	107.706	142.842	94.3154	15264.2	187.442	57.4607	50.317	Replicate 1
35	3	ancHMA_LAKIE	200	5.28841	4.9362	-0.764323	15208.1	6.45366	81.9444	-11.8432	Replicate 1
35	4	ancHMA_LAKIE	200	87.3118	147.348	45.237	15208.1	192.645	45.3226	23.482	Replicate 1
35	4-3	ancHMA_LAKIE	200	82.0101	142.412	45.9849	15208.1	186.192	44.0461	24.6976	Replicate 1
36	3	ancHMA_LAKIV	200	4.86784	4.72135	-0.772135	15148.1	6.14843	79.172	-12.5582	Replicate 1
36	4	ancHMA_LAKIV	200	18.1647	147.987	6.27409	15148.1	192.718	9.42556	3.25559	Replicate 1
36	4-3	ancHMA_LAKIV	200	13.2817	143.266	7.02884	15148.1	186.569	7.1189	3.76742	Replicate 1
37	3	ancHMA_LAKVV	200	4.81315	4.86328	-1.11589	15120	6.32153	76.1391	-17.6522	Replicate 1
37	4	ancHMA_LAKVV	200	2.95833	148.439	-3.50911	15120	192.949	1.53322	-1.81868	Replicate 1
37	4-3	ancHMA_LAKVV	200	-1.86491	143.576	-2.40634	15120	186.627	-0.99927	-1.28938	Replicate 1
38	3	ancHMA_LAQVV	200	3.16276	4.79622	-0.873698	15119.9	6.23432	50.7314	-14.0143	Replicate 1
38	4	ancHMA_LAQVV	200	12.5833	147.525	0.703776	15119.9	191.759	6.56205	0.36701	Replicate 1
38	4-3	ancHMA_LAQVV	200	9.40745	142.729	1.5606	15119.9	185.525	5.07072	0.841179	Replicate 1
39	3	ancHMA-IAQVV	200	6.38932	4.625	-1.01888	15119.9	6.01176	106.28	-16.9481	Replicate 1
39	4	ancHMA-IAQVV	200	21.1263	148.449	0.709635	15119.9	192.959	10.9486	0.367764	Replicate 1
39	4-3	ancHMA-IAQVV	200	14.7261	143.824	1.71738	15119.9	186.948	7.8771	0.918641	Replicate 1
40	3	Pikp-HMA	200	6.77604	4.47526	-0.991536	15302.1	5.88722	115.098	-16.8422	Replicate 1
40	4	Pikp-HMA	200	108.108	148.383	68.5026	15302.1	195.198	55.3838	35.0939	Replicate 1
40	4-3	Pikp-HMA	200	101.32	143.908	69.4827	15302.1	189.311	53.5206	36.703	Replicate 1
41	3	Pikp-E230R	200	-1.64193	4.56445	-0.88151	15356.3	6.0258	-27.2483	-14.6289	Replicate 1
41	4	Pikp-E230R	200	-1.9043	148.709	-2.22526	15356.3	196.319	-0.97	-1.13349	Replicate 1
41	4-3	Pikp-E230R	200	-0.273936	144.145	-1.35395	15356.3	190.293	-0.143954	-0.711508	Replicate 1
42	3	ancHMA_LVKIE	50	2.5	4.51237	-0.968099	15264.2	5.9213	42.2204	-16.3494	Replicate 1
42	4	ancHMA_LVKIE	50	56.0762	146.734	49.5977	15264.2	192.55	29.1229	25.7583	Replicate 1
42	4-3	ancHMA_LVKIE	50	53.5663	142.222	50.5535	15264.2	186.629	28.702	27.0877	Replicate 1
43	3	ancHMA_LAKIE	50	6.05339	4.41732	-0.33138	15208.1	5.77527	104.816	-5.73792	Replicate 1
43	4	ancHMA_LAKIE	50	32.1608	143.24	13.5013	15208.1	187.274	17.1731	7.20937	Replicate 1
43	4-3	ancHMA_LAKIE	50	26.0949	138.823	13.8194	15208.1	181.499	14.3774	7.61401	Replicate 1
44	3	ancHMA_LAKIV	50	3.24479	4.32357	-0.877604	15148.1	5.63041	57.6298	-15.5869	Replicate 1
44	4	ancHMA_LAKIV	50	2.37044	140.051	-3.12044	15148.1	182.383	1.29971	-1.71093	Replicate 1
44	4-3	ancHMA_LAKIV	50	-0.886515	135.727	-2.25719	15148.1	176.752	-0.501558	-1.27704	Replicate 1
45	3	ancHMA_LAKVV	50	5.25065	4.64128	-0.898438	15120	6.03295	87.0328	-14.8922	Replicate 1
45	4	ancHMA_LAKVV	50	1.20964	135.32	-5.59375	15120	175.895	0.687703	-3.18016	Replicate 1
45	4-3	ancHMA_LAKVV	50	-4.05144	130.678	-4.70731	15120	169.862	-2.38514	-2.77125	Replicate 1
46	3	ancHMA_LAQVV	50	2.92383	4.83464	-1.00521	15119.9	6.28425	46.5263	-15.9957	Replicate 1
46	4	ancHMA_LAQVV	50	0.815104	132.814	-5.1543	15119.9	172.637	0.472148	-2.98562	Replicate 1
46	4-3	ancHMA_LAQVV	50	-2.11799	127.98	-4.1621	15119.9	166.353	-1.27319	-2.50197	Replicate 1
47	3	ancHMA-IAQVV	50	5.40495	4.85938	-0.894531	15119.9	6.31641	85.57	-14.162	Replicate 1
47	4	ancHMA-IAQVV	50	4.03971	130.876	-5.4707	15119.9	170.117	2.37466	-3.21584	Replicate 1
47	4-3	ancHMA-IAQVV	50	-1.37752	126.016	-4.59002	15119.9	163.801	-0.840974	-2.80219	Replicate 1
48	3	Pikp-HMA	50	11.3626	4.91667	-0.786458	15302.1	6.46789	175.678	-12.1594	Replicate 1
48	4	Pikp-HMA	50	48.9043	130.355	26.1823	15302.1	171.482	28.5186	15.2682	Replicate 1
48	4-3	Pikp-HMA	50	37.5323	125.438	26.9535	15302.1	165.014	22.7449	16.3341	Replicate 1
49	3	Pikp-E230R	50	2.66276	5.12174	-1.0638	15356.3	6.76151	39.3812	-15.7332	Replicate 1
49	4	Pikp-E230R	50	-1.64779	130.546	-5.69922	15356.3	172.342	-0.956117	-3.30693	Replicate 1
49	4-3	Pikp-E230R	50	-4.32387	125.424	-4.64927	15356.3	165.58	-2.61135	-2.80787	Replicate 1
50	3	ancHMA_LVKIE	400	2.91341	4.82682	-0.49349	15264.2	6.33394	45.9968	-7.7912	Replicate 1
50	4	ancHMA_LVKIE	400	112.997	130.608	90.3542	15264.2	171.389	65.93	52.7188	Replicate 1
50	4-3	ancHMA_LVKIE	400	110.07	125.781	90.8295	15264.2	165.055	66.6869	55.0299	Replicate 1
51	3	ancHMA_LAKIE	400	8.5332	4.78971	-0.891276	15208.1	6.26214	136.266	-14.2328	Replicate 1
51	4	ancHMA_LAKIE	400	100.65	130.497	43.0866	15208.1	170.613	58.9929	25.2539	Replicate 1
51	4-3	ancHMA_LAKIE	400	92.1023	125.707	43.9575	15208.1	164.351	56.0399	26.7461	Replicate 1
52	3	ancHMA_LAKIV	400	11.5807	4.67513	-0.602865	15148.1	6.08824	190.215	-9.90212	Replicate 1
52	4	ancHMA_LAKIV	400	37.6016	129.708	14.9401	15148.1	168.914	22.2608	8.8448	Replicate 1
52	4-3	ancHMA_LAKIV	400	26.0074	125.033	15.5237	15148.1	162.826	15.9725	9.53395	Replicate 1
53	3	ancHMA_LAKVV	400	1.51302	4.57682	-1.51042	15120	5.94917	25.4325	-25.3887	Replicate 1
53	4	ancHMA_LAKVV	400	-0.390625	129.428	-4.52539	15120	168.237	-0.232187	-2.68989	Replicate 1
53	4-3	ancHMA_LAKVV	400	-1.91646	124.852	-3.0259	15120	162.288	-1.1809	-1.86452	Replicate 1
54	3	ancHMA_LAQVV	400	4.99284	4.39518	-1.0651	15119.9	5.71303	87.3939	-18.6434	Replicate 1
54	4	ancHMA_LAQVV	400	20.4531	129.382	1.32682	15119.9	168.176	12.1617	0.788949	Replicate 1
54	4-3	ancHMA_LAQVV	400	15.4468	124.987	2.3771	15119.9	162.463	9.50789	1.46316	Replicate 1
55	3	ancHMA-IAQVV	400	7.31706	4.52083	-1.21289	15119.9	5.87636	124.517	-20.6402	Replicate 1
55	4	ancHMA-IAQVV	400	28.6289	130.673	0.945964	15119.9	169.854	16.855	0.556927	Replicate 1
55	4-3	ancHMA-IAQVV	400	21.299	126.152	2.1426	15119.9	163.978	12.989	1.30664	Replicate 1
56	3	Pikp-HMA	400	6.37305	4.42578	-0.875651	15302.1	5.82213	109.463	-15.0401	Replicate 1
56	4	Pikp-HMA	400	114.05	129.359	70.3613	15302.1	170.173	67.0203	41.347	Replicate 1
56	4-3	Pikp-HMA	400	107.667	124.934	71.2233	15302.1	164.351	65.5104	43.3362	Replicate 1
57	3	Pikp-E230R	400	-12.3971	4.45833	-1.4388	15356.3	5.8857	-210.631	-24.4457	Replicate 1
57	4	Pikp-E230R	400	-11.14	128.747	-2.49479	15356.3	169.966	-6.55424	-1.46782	Replicate 1
57	4-3	Pikp-E230R	400	1.24318	124.288	-1.06706	15356.3	164.08	0.757669	-0.650326	Replicate 1
58	3	ancHMA_LVKIE	200	5.73503	4.54688	-1.89323	15264.2	5.96658	96.1191	-31.7306	Replicate 1
58	4	ancHMA_LVKIE	200	94.6081	129.559	73.8086	15264.2	170.013	55.6477	43.4136	Replicate 1
58	4-3	ancHMA_LVKIE	200	88.8605	125.012	75.6912	15264.2	164.046	54.1681	46.1402	Replicate 1
59	3	ancHMA_LAKIE	200	10.0924	4.59505	-3.07422	15208.1	6.00764	167.994	-51.1718	Replicate 1
59	4	ancHMA_LAKIE	200	71.1914	128.657	25.5169	15208.1	168.208	42.3234	15.1699	Replicate 1
59	4-3	ancHMA_LAKIE	200	61.0844	124.062	28.5719	15208.1	162.2	37.6598	17.6152	Replicate 1
60	3	ancHMA_LAKIV	200	6.39583	4.63997	-2.22461	15148.1	6.04245	105.848	-36.8163	Replicate 1
60	4	ancHMA_LAKIV	200	15.2142	129.066	1.8099	15148.1	168.077	9.05191	1.07682	Replicate 1
60	4-3	ancHMA_LAKIV	200	8.80294	124.426	4.01886	15148.1	162.035	5.43275	2.48025	Replicate 1
61	3	ancHMA_LAKVV	200	17.819	4.64193	-3.14844	15120	6.0338	295.32	-52.18	Replicate 1
61	4	ancHMA_LAKVV	200	16.9199	127.556	-5.32096	15120	165.803	10.2048	-3.2092	Replicate 1
61	4-3	ancHMA_LAKVV	200	-0.910848	122.914	-2.184	15120	159.77	-0.570101	-1.36697	Replicate 1
62	3	ancHMA_LAQVV	200	2.67057	4.68815	-1.29492	15119.9	6.09384	43.8241	-21.2497	Replicate 1
62	4	ancHMA_LAQVV	200	7.87565	127.146	-2.12435	15119.9	165.27	4.76532	-1.28538	Replicate 1
62	4-3	ancHMA_LAQVV	200	5.19171	122.458	-0.843424	15119.9	159.176	3.26161	-0.529869	Replicate 1
63	3	ancHMA-IAQVV	200	9.98568	4.73698	-1.90039	15119.9	6.15731	162.176	-30.864	Replicate 1
63	4	ancHMA-IAQVV	200	18.6224	123.189	-2.72526	15119.9	160.126	11.6299	-1.70195	Replicate 1
63	4-3	ancHMA-IAQVV	200	8.62211	118.452	-0.835307	15119.9	153.968	5.59992	-0.542519	Replicate 1
64	3	Pikp-HMA	200	12.6966	4.62174	-3.58268	15302.1	6.07992	208.829	-58.9265	Replicate 1
64	4	Pikp-HMA	200	94.3132	124.7	49.39	15302.1	164.043	57.4929	30.1079	Replicate 1
64	4-3	Pikp-HMA	200	81.6049	120.078	52.9644	15302.1	157.963	51.6607	33.5296	Replicate 1
65	3	Pikp-E230R	200	-1.74089	4.61784	-1.39323	15356.3	6.09627	-28.5566	-22.8538	Replicate 1
65	4	Pikp-E230R	200	-2.97396	128.111	-3.85417	15356.3	169.127	-1.75842	-2.27886	Replicate 1
65	4-3	Pikp-E230R	200	-1.24591	123.493	-2.47024	15356.3	163.031	-0.764218	-1.5152	Replicate 1
66	3	ancHMA_LVKIE	50	6.23828	4.4069	-4.17969	15264.2	5.7829	107.875	-72.2766	Replicate 1
66	4	ancHMA_LVKIE	50	50.5977	127.863	36.026	15264.2	167.786	30.156	21.4714	Replicate 1
66	4-3	ancHMA_LVKIE	50	44.342	123.456	40.1955	15264.2	162.003	27.371	24.8115	Replicate 1
67	3	ancHMA_LAKIE	50	7.3112	4.39844	-1.39062	15208.1	5.75058	127.138	-24.1823	Replicate 1
67	4	ancHMA_LAKIE	50	28.043	128.081	9.15951	15208.1	167.455	16.7466	5.46984	Replicate 1
67	4-3	ancHMA_LAKIE	50	20.7198	123.682	10.5386	15208.1	161.704	12.8134	6.5172	Replicate 1
68	3	ancHMA_LAKIV	50	5.58854	4.43685	-1.76888	15148.1	5.77793	96.7222	-30.6144	Replicate 1
68	4	ancHMA_LAKIV	50	5.12305	127.902	-3.60742	15148.1	166.561	3.07577	-2.16582	Replicate 1
68	4-3	ancHMA_LAKIV	50	-0.479919	123.465	-1.85085	15148.1	160.783	-0.298488	-1.15115	Replicate 1
69	3	ancHMA_LAKVV	50	3.67578	4.41146	-1.70573	15120	5.73423	64.1025	-29.7465	Replicate 1
69	4	ancHMA_LAKVV	50	1.06706	128.428	-5.00716	15120	166.937	0.639196	-2.99942	Replicate 1
69	4-3	ancHMA_LAKVV	50	-2.62103	124.017	-3.31396	15120	161.203	-1.62592	-2.05577	Replicate 1
70	3	ancHMA_LAQVV	50	6.55534	4.36458	-2.98828	15119.9	5.67326	115.548	-52.6731	Replicate 1
70	4	ancHMA_LAQVV	50	4.87305	108.361	-6.62109	15119.9	140.852	3.45969	-4.70073	Replicate 1
70	4-3	ancHMA_LAQVV	50	-1.6951	103.997	-3.64438	15119.9	135.179	-1.25397	-2.69596	Replicate 1
71	3	ancHMA-IAQVV	50	5.49349	4.35417	-1.61523	15119.9	5.65972	97.063	-28.5391	Replicate 1
71	4	ancHMA-IAQVV	50	5.36784	122.875	-4.52799	15119.9	159.718	3.36083	-2.835	Replicate 1
71	4-3	ancHMA-IAQVV	50	-0.138458	118.521	-2.92473	15119.9	154.058	-0.0898741	-1.89846	Replicate 1
72	3	Pikp-HMA	50	6.80143	4.42057	-1.73047	15302.1	5.81528	116.958	-29.7573	Replicate 1
72	4	Pikp-HMA	50	7.00065	-2.8737	-1.75065	15302.1	-3.78036	-185.185	46.3091	Replicate 1
72	4-3	Pikp-HMA	50	0.183492	-7.29427	-0.0326843	15302.1	-9.59563	-1.91224	0.340617	Replicate 1
73	3	Pikp-E230R	50	6.11589	4.11914	-1.81641	15356.3	5.43791	112.468	-33.4026	Replicate 1
73	4	Pikp-E230R	50	5.21029	-2.49089	-2.42969	15356.3	-3.28836	-158.446	73.8875	Replicate 1
73	4-3	Pikp-E230R	50	-0.917887	-6.61003	-0.623179	15356.3	-8.72627	10.5187	7.14141	Replicate 1
1	3	buffer	0	15.2559	3.85482	0.210286	0	0	Inf	Inf	Replicate 2
1	4	buffer	0	11.6217	4.34245	-3.2487	0	0	Inf	#NAME?	Replicate 2
1	4-3	buffer	0	-3.64598	0.48763	-3.47125	0	0	#NAME?	#NAME?	Replicate 2
2	3	ancHMA_LVKIE	50	8.60677	6.41797	-6.48763	15264.2	8.4219	102.195	-77.0328	Replicate 2
2	4	ancHMA_LVKIE	50	44.3854	105.993	25.5807	15264.2	139.089	31.9116	18.3917	Replicate 2
2	4-3	ancHMA_LVKIE	50	35.7613	99.5755	32.0596	15264.2	130.667	27.3683	24.5354	Replicate 2
3	3	ancHMA_LAKIE	50	36.5319	6.51367	-6.7832	15208.1	8.51607	428.976	-79.6518	Replicate 2
3	4	ancHMA_LAKIE	50	51.0352	110.056	-1.04622	15208.1	143.889	35.4685	-0.727106	Replicate 2
3	4-3	ancHMA_LAKIE	50	14.4843	103.542	5.74074	15208.1	135.373	10.6996	4.24069	Replicate 2
4	3	ancHMA_LAKIV	50	17.4831	6.51042	-6.96419	15148.1	8.47826	206.211	-82.1418	Replicate 2
4	4	ancHMA_LAKIV	50	16.7246	111.098	-8.32487	15148.1	144.678	11.5599	-5.75406	Replicate 2
4	4-3	ancHMA_LAKIV	50	-0.77534	104.587	-1.35703	15148.1	136.2	-0.569266	-0.996349	Replicate 2
5	3	ancHMA_LAKVV	50	11.2363	6.46354	-4.77604	15120	8.40162	133.74	-56.8467	Replicate 2
5	4	ancHMA_LAKVV	50	8.6875	111.406	-7.48633	15120	144.811	5.99919	-5.16972	Replicate 2
5	4-3	ancHMA_LAKVV	50	-2.56404	104.943	-2.72007	15120	136.41	-1.87966	-1.99405	Replicate 2
6	3	ancHMA_LAQVV	50	12.1947	6.34766	-7.38216	15119.9	8.25093	147.797	-89.4706	Replicate 2
6	4	ancHMA_LAQVV	50	11.1543	111.34	-9.54167	15119.9	144.724	7.70729	-6.59301	Replicate 2
6	4-3	ancHMA_LAQVV	50	-1.05797	104.992	-2.15284	15119.9	136.473	-0.775225	-1.57749	Replicate 2
7	3	ancHMA-IAQVV	50	39.7233	6.36979	-6.82552	15119.9	8.27971	479.767	-82.4368	Replicate 2
7	4	ancHMA-IAQVV	50	40.2188	107.663	-8.48958	15119.9	139.945	28.7389	-6.06637	Replicate 2
7	4-3	ancHMA-IAQVV	50	0.478058	101.294	-1.66249	15119.9	131.665	0.363085	-1.26266	Replicate 2
8	3	Pikp-HMA	50	75.8587	6.37956	-5.68229	15302.1	8.39233	903.906	-67.7082	Replicate 2
8	4	Pikp-HMA	50	106.555	109.415	15.8333	15302.1	143.936	74.0291	11.0002	Replicate 2
8	4-3	Pikp-HMA	50	30.6808	103.036	21.5148	15302.1	135.544	22.6354	15.8729	Replicate 2
9	3	Pikp-E230R	50	19.974	6.38216	-8.12565	15356.3	8.42546	237.067	-96.4417	Replicate 2
9	4	Pikp-E230R	50	18.679	110.008	-9.91471	15356.3	145.228	12.8619	-6.82702	Replicate 2
9	4-3	Pikp-E230R	50	-1.31252	103.626	-1.78406	15356.3	136.802	-0.95943	-1.30412	Replicate 2
1	3	buffer	0	13.0788	1.91471	-0.163411	0	0	Inf	#NAME?	Replicate 3
1	4	buffer	0	10.2546	105.524	-3.89583	0	0	Inf	#NAME?	Replicate 3
1	4-3	buffer	0	-2.8349	103.609	-3.74308	0	0	#NAME?	#NAME?	Replicate 3
2	3	ancHMA_LVKIE	400	6.60417	2.51432	-3.78125	15264.2	3.29939	200.163	-114.605	Replicate 3
2	4	ancHMA_LVKIE	400	99.7975	106.501	74.875	15264.2	139.755	71.4089	53.5759	Replicate 3
2	4-3	ancHMA_LVKIE	400	93.1842	103.987	78.6473	15264.2	136.456	68.289	57.6358	Replicate 3
3	3	ancHMA_LAKIE	400	7.78451	2.84766	-3.58724	15208.1	3.72307	209.088	-96.3517	Replicate 3
3	4	ancHMA_LAKIE	400	92.5736	107.12	47.0918	15208.1	140.051	66.1	33.6248	Replicate 3
3	4-3	ancHMA_LAKIE	400	84.7789	104.273	50.6649	15208.1	136.328	62.1875	37.164	Replicate 3
4	3	ancHMA_LAKIV	400	4.53971	3.13932	-1.08203	15148.1	4.08822	111.044	-26.4671	Replicate 3
4	4	ancHMA_LAKIV	400	28.8854	105.785	12.707	15148.1	137.76	20.968	9.22405	Replicate 3
4	4-3	ancHMA_LAKIV	400	24.3361	102.646	13.7675	15148.1	133.672	18.2059	10.2995	Replicate 3
5	3	ancHMA_LAKVV	400	-5.36654	3.11914	-2.07357	15120	4.05441	-132.363	-51.1435	Replicate 3
5	4	ancHMA_LAKVV	400	-5.84375	103.704	-3.85221	15120	134.8	-4.33513	-2.85773	Replicate 3
5	4-3	ancHMA_LAKVV	400	-0.487854	100.585	-1.79169	15120	130.746	-0.373132	-1.37036	Replicate 3
6	3	ancHMA_LAQVV	400	2.0319	3.4069	-1.25846	15119.9	4.42842	45.8832	-28.4179	Replicate 3
6	4	ancHMA_LAQVV	400	15.6172	105.104	3.57552	15119.9	136.618	11.4313	2.61717	Replicate 3
6	4-3	ancHMA_LAQVV	400	13.5738	101.697	4.81685	15119.9	132.189	10.2685	3.64391	Replicate 3
7	3	ancHMA-IAQVV	400	1.78125	3.36589	-3.49935	15119.9	4.37511	40.7133	-79.9831	Replicate 3
7	4	ancHMA-IAQVV	400	25.4434	101.481	2.71289	15119.9	131.909	19.2885	2.05664	Replicate 3
7	4-3	ancHMA-IAQVV	400	23.651	98.1152	6.19641	15119.9	127.534	18.5449	4.85863	Replicate 3
8	3	Pikp-HMA	400	1.05534	3.32227	-1.95638	15302.1	4.37045	24.1471	-44.7638	Replicate 3
8	4	Pikp-HMA	400	87.2741	102.623	56.0879	15302.1	135.001	64.647	41.5463	Replicate 3
8	4-3	Pikp-HMA	400	86.206	99.3008	58.029	15302.1	130.63	65.9923	44.4223	Replicate 3
9	3	Pikp-E230R	400	-4.83138	3.37826	-0.499349	15356.3	4.45983	-108.331	-11.1966	Replicate 3
9	4	Pikp-E230R	400	-6.49414	103.044	-2.97005	15356.3	136.034	-4.77392	-2.18332	Replicate 3
9	4-3	Pikp-E230R	400	-1.67289	99.6654	-2.48326	15356.3	131.574	-1.27145	-1.88735	Replicate 3
10	3	ancHMA_LVKIE	200	0.373698	3.37695	-2.50846	15264.2	4.43137	8.43302	-56.607	Replicate 3
10	4	ancHMA_LVKIE	200	75.1029	102.536	62.5293	15264.2	134.552	55.8169	46.4721	Replicate 3
10	4-3	ancHMA_LVKIE	200	74.7153	99.1595	65.0238	15264.2	130.121	57.4199	49.9719	Replicate 3
11	3	ancHMA_LAKIE	200	3.60026	3.4681	-2.35221	15208.1	4.53424	79.4016	-51.8766	Replicate 3
11	4	ancHMA_LAKIE	200	63.1296	102.665	32.2845	15208.1	134.225	47.0325	24.0525	Replicate 3
11	4-3	ancHMA_LAKIE	200	59.5156	99.1966	34.621	15208.1	129.691	45.8903	26.6949	Replicate 3
12	3	ancHMA_LAKIV	200	5.17513	3.51172	-2.23438	15148.1	4.57317	113.163	-48.8583	Replicate 3
12	4	ancHMA_LAKIV	200	13.3223	102.551	1.50195	15148.1	133.548	9.97565	1.12466	Replicate 3
12	4-3	ancHMA_LAKIV	200	8.13637	99.0391	3.72268	15148.1	128.975	6.30851	2.88636	Replicate 3
13	3	ancHMA_LAKVV	200	-3.20638	1.60547	-2.44987	15120	2.08687	-153.646	-117.395	Replicate 3
13	4	ancHMA_LAKVV	200	-5.07682	99.4479	-4.9082	15120	129.267	-3.92739	-3.79694	Replicate 3
13	4-3	ancHMA_LAKVV	200	-1.8834	97.8424	-2.47361	15120	127.18	-1.48089	-1.94496	Replicate 3
14	3	ancHMA_LAQVV	200	3.32878	3.52083	-2.17122	15119.9	4.57652	72.736	-47.4427	Replicate 3
14	4	ancHMA_LAQVV	200	7.69792	101.557	-1.64323	15119.9	132.008	5.83139	-1.24479	Replicate 3
14	4-3	ancHMA_LAQVV	200	4.35618	98.0365	0.511068	15119.9	127.432	3.41844	0.401052	Replicate 3
15	3	ancHMA-IAQVV	200	-0.466146	3.82227	-2.15234	15119.9	4.96833	-9.38234	-43.3213	Replicate 3
15	4	ancHMA-IAQVV	200	8.91146	101.576	-1.5332	15119.9	132.033	6.74943	-1.16123	Replicate 3
15	4-3	ancHMA-IAQVV	200	9.36405	97.7539	0.603495	15119.9	127.064	7.36954	0.474952	Replicate 3
16	3	Pikp-HMA	200	5.25911	3.86458	-2.43164	15302.1	5.08387	103.447	-47.8305	Replicate 3
16	4	Pikp-HMA	200	74.3991	101.973	43.3945	15302.1	134.146	55.4612	32.3487	Replicate 3
16	4-3	Pikp-HMA	200	69.1274	98.1087	45.8109	15302.1	129.062	53.5613	35.4952	Replicate 3
17	3	Pikp-E230R	200	16.7904	3.91992	-2.13281	15356.3	5.17491	324.457	-41.2145	Replicate 3
17	4	Pikp-E230R	200	14.2962	101.63	-4.93424	15356.3	134.167	10.6555	-3.67769	Replicate 3
17	4-3	Pikp-E230R	200	-2.5048	97.7096	-2.81616	15356.3	128.992	-1.94183	-2.18321	Replicate 3
18	3	ancHMA_LVKIE	50	4.72656	3.91146	-1.69336	15264.2	5.13276	92.0861	-32.9912	Replicate 3
18	4	ancHMA_LVKIE	50	45.3301	101.945	36.0547	15264.2	133.776	33.8852	26.9516	Replicate 3
18	4-3	ancHMA_LVKIE	50	40.5929	98.0332	37.7387	15264.2	128.643	31.5547	29.3361	Replicate 3
19	3	ancHMA_LAKIE	50	1.74674	3.89323	-2.49479	15208.1	5.09007	34.3167	-49.013	Replicate 3
19	4	ancHMA_LAKIE	50	24.7155	101.035	11.3776	15208.1	132.095	18.7104	8.61321	Replicate 3
19	4-3	ancHMA_LAKIE	50	22.9587	97.1419	13.8594	15208.1	127.005	18.077	10.9125	Replicate 3
20	3	ancHMA_LAKIV	50	26.293	3.90951	-2.47005	15148.1	5.09119	516.44	-48.5162	Replicate 3
20	4	ancHMA_LAKIV	50	25.2975	101.369	-4.4082	15148.1	132.009	19.1635	-3.33932	Replicate 3
20	4-3	ancHMA_LAKIV	50	-1.00242	97.4596	-1.95315	15148.1	126.918	-0.789819	-1.53891	Replicate 3
21	3	ancHMA_LAKVV	50	1.05078	3.77995	-2.59245	15120	4.91336	21.3862	-52.7633	Replicate 3
21	4	ancHMA_LAKVV	50	-1.76953	101.196	-5.71484	15120	131.539	-1.34525	-4.34459	Replicate 3
21	4-3	ancHMA_LAKVV	50	-2.83179	97.416	-3.13387	15120	126.626	-2.23634	-2.4749	Replicate 3
22	3	ancHMA_LAQVV	50	0.511068	3.80469	-2.52734	15119.9	4.94548	10.334	-51.1041	Replicate 3
22	4	ancHMA_LAQVV	50	-0.779948	101.158	-4.83789	15119.9	131.489	-0.593164	-3.6793	Replicate 3
22	4-3	ancHMA_LAQVV	50	-1.30284	97.3535	-2.32343	15119.9	126.544	-1.02955	-1.83606	Replicate 3
23	3	ancHMA-IAQVV	50	0.0338542	3.74674	-2.52018	15119.9	4.87017	0.695134	-51.7474	Replicate 3
23	4	ancHMA-IAQVV	50	-0.103516	100.382	-4.97982	15119.9	130.481	-0.0793341	-3.81652	Replicate 3
23	4-3	ancHMA-IAQVV	50	-0.148356	96.6354	-2.47164	15119.9	125.611	-0.118108	-1.9677	Replicate 3
24	3	Pikp-HMA	50	0.0839844	3.85091	-2.45638	15302.1	5.06589	1.65784	-48.4887	Replicate 3
24	4	Pikp-HMA	50	33.0293	100.974	20.9727	15302.1	132.832	24.8656	15.7889	Replicate 3
24	4-3	Pikp-HMA	50	32.9351	97.123	23.4138	15302.1	127.766	25.7777	18.3256	Replicate 3
25	3	Pikp-E230R	50	2.43555	3.61654	-3.37565	15356.3	4.7744	51.0127	-70.7032	Replicate 3
25	4	Pikp-E230R	50	0.916016	100.865	-5.28255	15356.3	133.158	0.687916	-3.96713	Replicate 3
25	4-3	Pikp-E230R	50	-1.53343	97.2487	-1.92059	15356.3	128.384	-1.19441	-1.49598	Replicate 3
26	3	ancHMA_LVKIE	400	11.5853	3.78906	-3.97135	15264.2	4.97215	233.004	-79.872	Replicate 3
26	4	ancHMA_LVKIE	400	96.2611	100.395	65.6061	15264.2	131.741	73.0681	49.7991	Replicate 3
26	4-3	ancHMA_LVKIE	400	84.6673	96.6055	69.5648	15264.2	126.769	66.7884	54.8751	Replicate 3
27	3	ancHMA_LAKIE	400	8.06185	3.63997	-3.5651	15208.1	4.75896	169.404	-74.9136	Replicate 3
27	4	ancHMA_LAKIE	400	81.306	99.8815	35.5449	15208.1	130.587	62.2621	27.2194	Replicate 3
27	4-3	ancHMA_LAKIE	400	73.2314	96.2415	39.0903	15208.1	125.828	58.1998	31.0665	Replicate 3
28	3	ancHMA_LAKIV	400	5.71549	3.59831	-2.17057	15148.1	4.68593	121.971	-46.321	Replicate 3
28	4	ancHMA_LAKIV	400	24.0156	99.3574	8.01758	15148.1	129.389	18.5608	6.19648	Replicate 3
28	4-3	ancHMA_LAKIV	400	18.2878	95.7591	10.1649	15148.1	124.703	14.6651	8.15128	Replicate 3
29	3	ancHMA_LAKVV	400	-4.18945	3.63932	-2.60091	15120	4.73057	-88.5613	-54.981	Replicate 3
29	4	ancHMA_LAKVV	400	-5.06641	99.7526	-4.37109	15120	129.663	-3.90736	-3.37111	Replicate 3
29	4-3	ancHMA_LAKVV	400	-0.889689	96.1133	-1.78489	15120	124.933	-0.712135	-1.42868	Replicate 3
30	3	ancHMA_LAQVV	400	1.91016	3.59961	-3.55013	15119.9	4.67891	40.8248	-75.8751	Replicate 3
30	4	ancHMA_LAQVV	400	13.1582	98.8021	0.676432	15119.9	128.427	10.2457	0.526706	Replicate 3
30	4-3	ancHMA_LAQVV	400	11.2354	95.2025	4.20998	15119.9	123.748	9.07927	3.40206	Replicate 3
31	3	ancHMA-IAQVV	400	2.57096	3.49219	-3.97591	15119.9	4.53928	56.6381	-87.589	Replicate 3
31	4	ancHMA-IAQVV	400	21.2031	99.1484	-0.299479	15119.9	128.877	16.4522	-0.232376	Replicate 3
31	4-3	ancHMA-IAQVV	400	18.6217	95.6562	3.66174	15119.9	124.338	14.9767	2.945	Replicate 3
32	3	Pikp-HMA	400	1.39779	3.45182	-3.26302	15302.1	4.54088	30.7823	-71.8587	Replicate 3
32	4	Pikp-HMA	400	82.7148	98.985	48.7435	15302.1	130.215	63.5217	37.4331	Replicate 3
32	4-3	Pikp-HMA	400	81.3045	95.5332	51.9916	15302.1	125.674	64.6947	41.3701	Replicate 3
33	3	Pikp-E230R	400	-5.98503	3.44076	-2.49805	15356.3	4.54234	-131.761	-54.9947	Replicate 3
33	4	Pikp-E230R	400	-6.15299	98.9447	-3.56185	15356.3	130.623	-4.71052	-2.72683	Replicate 3
33	4-3	Pikp-E230R	400	-0.17568	95.5039	-1.07495	15356.3	126.08	-0.13934	-0.852593	Replicate 3
34	3	ancHMA_LVKIE	200	-0.0214844	3.20638	-3.5612	15264.2	4.20753	-0.510617	-84.6386	Replicate 3
34	4	ancHMA_LVKIE	200	69.1992	98.8509	55.0202	15264.2	129.716	53.3468	42.4159	Replicate 3
34	4-3	ancHMA_LVKIE	200	69.2103	95.6445	58.5692	15264.2	125.508	55.1439	46.6656	Replicate 3
35	3	ancHMA_LAKIE	200	2.94987	3.69792	-3.11198	15208.1	4.83471	61.0144	-64.3674	Replicate 3
35	4	ancHMA_LAKIE	200	55.1842	98.5703	25.4492	15208.1	128.872	42.8209	19.7476	Replicate 3
35	4-3	ancHMA_LAKIE	200	52.2219	94.8724	28.5455	15208.1	124.038	42.1017	23.0136	Replicate 3
36	3	ancHMA_LAKIV	200	4.53125	3.5013	-3.20833	15148.1	4.55961	99.3781	-70.3643	Replicate 3
36	4	ancHMA_LAKIV	200	11.8034	98.3958	0.45638	15148.1	128.137	9.21154	0.356166	Replicate 3
36	4-3	ancHMA_LAKIV	200	7.26015	94.8945	3.64669	15148.1	123.577	5.87498	2.95093	Replicate 3
37	3	ancHMA_LAKVV	200	-4.02474	3.45964	-3.83529	15120	4.497	-89.4983	-85.2854	Replicate 3
37	4	ancHMA_LAKVV	200	-4.5293	98	-5.07878	15120	127.385	-3.55559	-3.98695	Replicate 3
37	4-3	ancHMA_LAKVV	200	-0.516032	94.5404	-1.25559	15120	122.888	-0.41992	-1.02174	Replicate 3
38	3	ancHMA_LAQVV	200	2.42839	3.51367	-2.91016	15119.9	4.56721	53.17	-63.7185	Replicate 3
38	4	ancHMA_LAQVV	200	6.24544	97.8438	-2.50065	15119.9	127.181	4.91067	-1.96621	Replicate 3
38	4-3	ancHMA_LAQVV	200	3.80457	94.3301	0.395976	15119.9	122.614	3.10288	0.322945	Replicate 3
39	3	ancHMA-IAQVV	200	-0.726562	3.76888	-2.87695	15119.9	4.89894	-14.831	-58.726	Replicate 3
39	4	ancHMA-IAQVV	200	7.23698	97.9355	-2.45964	15119.9	127.3	5.68496	-1.93215	Replicate 3
39	4-3	ancHMA-IAQVV	200	7.94997	94.1667	0.400838	15119.9	122.402	6.49499	0.327478	Replicate 3
40	3	Pikp-HMA	200	4.83073	3.13672	-2.80859	15302.1	4.12636	117.07	-68.0646	Replicate 3
40	4	Pikp-HMA	200	69.4186	97.6139	39.3698	15302.1	128.411	54.0595	30.6591	Replicate 3
40	4-3	Pikp-HMA	200	64.5752	94.4772	42.1653	15302.1	124.285	51.9573	33.9263	Replicate 3
41	3	Pikp-E230R	200	1.06966	3.56836	-2.55208	15356.3	4.7108	22.7066	-54.1752	Replicate 3
41	4	Pikp-E230R	200	-0.752604	97.2357	-4.84831	15356.3	128.366	-0.586294	-3.77693	Replicate 3
41	4-3	Pikp-E230R	200	-1.83531	93.6673	-2.3104	15356.3	123.656	-1.48421	-1.86842	Replicate 3
42	3	ancHMA_LVKIE	50	7.61784	3.61003	-3.74609	15264.2	4.73721	160.808	-79.078	Replicate 3
42	4	ancHMA_LVKIE	50	46.0911	96.6706	31.0944	15264.2	126.855	36.3338	24.5118	Replicate 3
42	4-3	ancHMA_LVKIE	50	38.4622	93.0605	34.8265	15264.2	122.118	31.4961	28.5188	Replicate 3
43	3	ancHMA_LAKIE	50	1.98828	3.51237	-3.55339	15208.1	4.59212	43.2976	-77.38	Replicate 3
43	4	ancHMA_LAKIE	50	21.2344	96.3932	7.11589	15208.1	126.026	16.8492	5.64637	Replicate 3
43	4-3	ancHMA_LAKIE	50	19.2327	92.8809	10.6565	15208.1	121.434	15.838	8.77557	Replicate 3
44	3	ancHMA_LAKIV	50	8.22201	3.48307	-3.66471	15148.1	4.53587	181.266	-80.7941	Replicate 3
44	4	ancHMA_LAKIV	50	8.39062	96.6641	-4.55599	15148.1	125.882	6.66548	-3.61926	Replicate 3
44	4-3	ancHMA_LAKIV	50	0.158549	93.181	-0.906087	15148.1	121.346	0.130659	-0.746698	Replicate 3
45	3	ancHMA_LAKVV	50	1.70117	3.60091	-3.71094	15120	4.68064	36.3449	-79.2827	Replicate 3
45	4	ancHMA_LAKVV	50	0.339193	94.9316	-5.64128	15120	123.397	0.27488	-4.57166	Replicate 3
45	4-3	ancHMA_LAKVV	50	-1.37207	91.3307	-1.94179	15120	118.716	-1.15576	-1.63566	Replicate 3
46	3	ancHMA_LAQVV	50	0.590495	3.52083	-3.95768	15119.9	4.57652	12.9027	-86.478	Replicate 3
46	4	ancHMA_LAQVV	50	0.440104	95.1393	-5.2513	15119.9	123.666	0.355882	-4.24636	Replicate 3
46	4-3	ancHMA_LAQVV	50	-0.162821	91.6185	-1.30709	15119.9	119.089	-0.136722	-1.09757	Replicate 3
47	3	ancHMA-IAQVV	50	0.679688	3.58008	-3.92969	15119.9	4.65353	14.6059	-84.4454	Replicate 3
47	4	ancHMA-IAQVV	50	1.6276	95.5677	-5.27214	15119.9	124.223	1.31023	-4.2441	Replicate 3
47	4-3	ancHMA-IAQVV	50	0.935893	91.9876	-1.35177	15119.9	119.569	0.782721	-1.13053	Replicate 3
48	3	Pikp-HMA	50	-0.192708	3.68815	-3.61068	15302.1	4.85177	-3.97192	-74.4197	Replicate 3
48	4	Pikp-HMA	50	31.418	95.5124	18.0983	15302.1	125.647	25.005	14.4041	Replicate 3
48	4-3	Pikp-HMA	50	31.5987	91.8242	21.6951	15302.1	120.795	26.1589	17.9603	Replicate 3
49	3	Pikp-E230R	50	2.92643	3.51302	-3.63021	15356.3	4.63774	63.1004	-78.2754	Replicate 3
49	4	Pikp-E230R	50	1.49154	94.0169	-5.58333	15356.3	124.117	1.20172	-4.49844	Replicate 3
49	4-3	Pikp-E230R	50	-1.44531	90.5039	-1.96574	15356.3	119.479	-1.20968	-1.64525	Replicate 3
50	3	ancHMA_LVKIE	400	28.2728	3.44466	-6.17513	15264.2	4.52021	625.474	-136.611	Replicate 3
50	4	ancHMA_LVKIE	400	102.582	93.5964	52.2786	15264.2	122.821	83.5218	42.565	Replicate 3
50	4-3	ancHMA_LVKIE	400	74.2954	90.1517	58.4455	15264.2	118.3	62.8023	49.4043	Replicate 3
51	3	ancHMA_LAKIE	400	19.3698	3.33854	-4.5293	15208.1	4.36486	443.767	-103.767	Replicate 3
51	4	ancHMA_LAKIE	400	82.1322	93.0163	23.1003	15208.1	121.611	67.5369	18.9952	Replicate 3
51	4-3	ancHMA_LAKIE	400	62.7522	89.6777	27.6147	15208.1	117.246	53.5219	23.5528	Replicate 3
52	3	ancHMA_LAKIV	400	9.78125	3.48893	-3.41862	15148.1	4.5435	215.28	-75.242	Replicate 3
52	4	ancHMA_LAKIV	400	24.321	92.8496	4.43685	15148.1	120.914	20.1142	3.66941	Replicate 3
52	4-3	ancHMA_LAKIV	400	14.5287	89.3607	7.83545	15148.1	116.371	12.4848	6.73317	Replicate 3
53	3	ancHMA_LAKVV	400	6.96615	3.40365	-3.94987	15120	4.42422	157.455	-89.2783	Replicate 3
53	4	ancHMA_LAKVV	400	7.01497	92.5547	-4.81966	15120	120.307	5.83089	-4.00613	Replicate 3
53	4-3	ancHMA_LAKVV	400	0.0411377	89.151	-0.880432	15120	115.883	0.0354994	-0.759761	Replicate 3
54	3	ancHMA_LAQVV	400	13.1361	3.5599	-4.20182	15119.9	4.62729	283.882	-90.8052	Replicate 3
54	4	ancHMA_LAQVV	400	21.5312	92.2233	-1.72852	15119.9	119.875	17.9613	-1.44193	Replicate 3
54	4-3	ancHMA_LAQVV	400	8.38645	88.6634	2.45791	15119.9	115.248	7.27686	2.13271	Replicate 3
55	3	ancHMA-IAQVV	400	7.08724	3.50977	-4.40169	15119.9	4.56213	155.349	-96.4832	Replicate 3
55	4	ancHMA-IAQVV	400	21.3737	91.5885	-2.47005	15119.9	119.05	17.9535	-2.0748	Replicate 3
55	4-3	ancHMA-IAQVV	400	14.2747	88.0788	1.91697	15119.9	114.488	12.4682	1.67438	Replicate 3
56	3	Pikp-HMA	400	13.7982	3.74349	-0.328776	15302.1	4.92457	280.19	-6.67624	Replicate 3
56	4	Pikp-HMA	400	87.1107	91.487	45.1504	15302.1	120.351	72.3803	37.5155	Replicate 3
56	4-3	Pikp-HMA	400	73.3037	87.7435	45.4646	15302.1	115.427	63.5067	39.3882	Replicate 3
57	3	Pikp-E230R	400	4.90951	3.51758	-3.39779	15356.3	4.64376	105.723	-73.1689	Replicate 3
57	4	Pikp-E230R	400	5.20312	91.4603	-4.12695	15356.3	120.742	4.30929	-3.41799	Replicate 3
57	4-3	Pikp-E230R	400	0.28245	87.9427	-0.744283	15356.3	116.098	0.243286	-0.641081	Replicate 3
58	3	ancHMA_LVKIE	200	8.64518	3.55534	-4.03646	15264.2	4.66545	185.302	-86.5181	Replicate 3
58	4	ancHMA_LVKIE	200	70.2207	91.375	47.0319	15264.2	119.906	58.5633	39.2241	Replicate 3
58	4-3	ancHMA_LVKIE	200	61.5644	87.8197	51.0556	15264.2	115.24	53.4226	44.3036	Replicate 3
59	3	ancHMA_LAKIE	200	10.2168	3.55273	-4.08268	15208.1	4.6449	219.957	-87.8961	Replicate 3
59	4	ancHMA_LAKIE	200	53.2884	90.8158	16.278	15208.1	118.734	44.8805	13.7096	Replicate 3
59	4-3	ancHMA_LAKIE	200	43.0606	87.263	20.347	15208.1	114.089	37.743	17.8343	Replicate 3
60	3	ancHMA_LAKIV	200	5.4681	3.61328	-3.70117	15148.1	4.70543	116.208	-78.6574	Replicate 3
60	4	ancHMA_LAKIV	200	10.8346	90.8379	-1.22786	15148.1	118.295	9.15903	-1.03797	Replicate 3
60	4-3	ancHMA_LAKIV	200	5.35463	87.2246	2.45685	15148.1	113.589	4.71404	2.16293	Replicate 3
61	3	ancHMA_LAKVV	200	3.58138	3.7513	-4.11784	15120	4.87612	73.4473	-84.449	Replicate 3
61	4	ancHMA_LAKVV	200	2.72786	90.5443	-5.62305	15120	117.694	2.31776	-4.77769	Replicate 3
61	4-3	ancHMA_LAKVV	200	-0.864502	86.793	-1.51636	15120	112.818	-0.766282	-1.34408	Replicate 3
62	3	ancHMA_LAQVV	200	7.40885	3.79232	-3.81445	15119.9	4.9294	150.299	-77.3816	Replicate 3
62	4	ancHMA_LAQVV	200	10.5052	89.7493	-3.73958	15119.9	116.66	9.005	-3.20555	Replicate 3
62	4-3	ancHMA_LAQVV	200	3.08352	85.957	0.0617879	15119.9	111.73	2.75978	0.0553009	Replicate 3
63	3	ancHMA-IAQVV	200	5.67448	3.6569	-3.67578	15119.9	4.75338	119.378	-77.3298	Replicate 3
63	4	ancHMA-IAQVV	200	12.1712	89.778	-3.87435	15119.9	116.697	10.4298	-3.32001	Replicate 3
63	4-3	ancHMA-IAQVV	200	6.48415	86.1211	-0.21169	15119.9	111.944	5.79234	-0.189104	Replicate 3
64	3	Pikp-HMA	200	9.25326	3.50521	-3.91146	15302.1	4.61111	200.673	-84.8268	Replicate 3
64	4	Pikp-HMA	200	67.2617	89.2682	32.0618	15302.1	117.433	57.2769	27.3023	Replicate 3
64	4-3	Pikp-HMA	200	57.9943	85.763	35.961	15302.1	112.822	51.4036	31.8742	Replicate 3
65	3	Pikp-E230R	200	2.02734	3.45833	-3.45964	15356.3	4.56554	44.4053	-75.7771	Replicate 3
65	4	Pikp-E230R	200	1.00651	89.127	-5.06966	15356.3	117.662	0.855428	-4.30868	Replicate 3
65	4-3	Pikp-E230R	200	-1.03282	85.6686	-1.62392	15356.3	113.096	-0.913221	-1.43588	Replicate 3
66	3	ancHMA_LVKIE	50	7.99154	3.79883	-3.64844	15264.2	4.98497	160.313	-73.1888	Replicate 3
66	4	ancHMA_LVKIE	50	41.4401	89.1406	25.8132	15264.2	116.974	35.4269	22.0675	Replicate 3
66	4-3	ancHMA_LVKIE	50	33.4373	85.3418	29.4492	15264.2	111.989	29.8577	26.2966	Replicate 3
67	3	ancHMA_LAKIE	50	7.15951	3.96354	-3.77018	15208.1	5.18199	138.161	-72.7554	Replicate 3
67	4	ancHMA_LAKIE	50	21.4596	89.4258	2.45117	15208.1	116.917	18.3547	2.09651	Replicate 3
67	4-3	ancHMA_LAKIE	50	14.2897	85.4622	6.20862	15208.1	111.735	12.789	5.55658	Replicate 3
68	3	ancHMA_LAKIV	50	6.31055	3.97135	-3.60091	15148.1	5.17174	122.02	-69.6267	Replicate 3
68	4	ancHMA_LAKIV	50	6.13737	89.319	-4.70964	15148.1	116.317	5.27643	-4.04898	Replicate 3
68	4-3	ancHMA_LAKIV	50	-0.186035	85.3477	-1.12366	15148.1	111.145	-0.167381	-1.01098	Replicate 3
69	3	ancHMA_LAKVV	50	6.70052	4.04167	-3.9362	15120	5.25355	127.543	-74.9245	Replicate 3
69	4	ancHMA_LAKVV	50	5.22201	89.1074	-5.97526	15120	115.826	4.50849	-5.15882	Replicate 3
69	4-3	ancHMA_LAKVV	50	-1.48948	85.0658	-2.04968	15120	110.573	-1.34706	-1.8537	Replicate 3
70	3	ancHMA_LAQVV	50	2.99219	4.06315	-3.47656	15119.9	5.28144	56.6547	-65.826	Replicate 3
70	4	ancHMA_LAQVV	50	2.47005	88.8783	-5.08398	15119.9	115.527	2.13806	-4.40067	Replicate 3
70	4-3	ancHMA_LAQVV	50	-0.53363	84.8151	-1.62046	15119.9	110.246	-0.484036	-1.46986	Replicate 3
71	3	ancHMA-IAQVV	50	2.85026	4.07487	-3.70898	15119.9	5.29668	53.8122	-70.0248	Replicate 3
71	4	ancHMA-IAQVV	50	3.17839	88.6009	-5.38477	15119.9	115.167	2.75981	-4.67562	Replicate 3
71	4-3	ancHMA-IAQVV	50	0.315837	84.526	-1.68536	15119.9	109.87	0.287463	-1.53396	Replicate 3
72	3	Pikp-HMA	50	8.38477	3.93359	-3.67643	15302.1	5.17465	162.035	-71.0469	Replicate 3
72	4	Pikp-HMA	50	36.5846	87.8327	15.2116	15302.1	115.544	31.6629	13.1652	Replicate 3
72	4-3	Pikp-HMA	50	28.1915	83.8991	18.8753	15302.1	110.369	25.5429	17.102	Replicate 3
73	3	Pikp-E230R	50	10.5482	4.08984	-3.74089	15356.3	5.39924	195.364	-69.2854	Replicate 3
73	4	Pikp-E230R	50	8.97461	87.3236	-5.90234	15356.3	115.281	7.785	-5.11997	Replicate 3
73	4-3	Pikp-E230R	50	-1.58671	83.2337	-2.17619	15356.3	109.882	-1.44402	-1.98048	Replicate 3
