## Supplementary material for "Two NLR immune receptors acquired high-affinity binding to a fungal effector through convergent evolution of their integrated domain": SourceData_06_HR_scores_for_IAQVV_to_LVKIE_mutations_in_Pikp-HMA.xlsx

### Sheet: SuppFile_04_IAQVV_to_LVKIE_HR
	HR scoring
	setup	condition	leaf	score	replicate
	A	1+2+D	1	2	180518		LEGEND
	A	LVKIE+2+D	1	3.5	180518		condition name	construct
	A	LAKIE+2+D	1	2	180518		1	Pikp-1
	A	LAKIV+2+D	1	0	180518		LVKIE	Pikp-1:ancHMA-LVKIE
	A	1+2+ev	1	0	180518		LAKIE	Pikp-1:ancHMA-LAKIE
	A	LVKIE+2+ev	1	1	180518		LAKIV	Pikp-1:ancHMA-LAKIV
	A	LAKIE+2+ev	1	0	180518		LAKVV	Pikp-1:ancHMA-LAKVV
	A	LAKIV+2+ev	1	0	180518		LAQVV	Pikp-1:ancHMA-LAQVV
	B	1+2+D	1	2	180518		N2-IAQVV	Pikp-1:ancHMA-IAAQVV
	B	LAKVV+2+D	1	0	180518		2	Pikp-2
	B	LAQVV+2+D	1	0	180518		D	AVR-PikD
	B	N2-IAQVV+2+D	1	0	180518		ev	empty vector
	B	1+2+ev	1	0	180518
	B	LAKVV+2+ev	1	0	180518
	B	LAQVV+2+ev	1	0	180518
	B	N2-IAQVV+2+ev	1	0	180518
	A	1+2+D	2	3	180518
	A	LVKIE+2+D	2	4	180518
	A	LAKIE+2+D	2	3	180518
	A	LAKIV+2+D	2	0	180518
	A	1+2+ev	2	0	180518
	A	LVKIE+2+ev	2	0	180518
	A	LAKIE+2+ev	2	0	180518
	A	LAKIV+2+ev	2	0	180518
	B	1+2+D	2	2	180518
	B	LAKVV+2+D	2	0	180518
	B	LAQVV+2+D	2	0	180518
	B	N2-IAQVV+2+D	2	0	180518
	B	1+2+ev	2	0	180518
	B	LAKVV+2+ev	2	0	180518
	B	LAQVV+2+ev	2	0	180518
	B	N2-IAQVV+2+ev	2	0	180518
	A	1+2+D	3	3	180518
	A	LVKIE+2+D	3	4	180518
	A	LAKIE+2+D	3	5	180518
	A	LAKIV+2+D	3	0	180518
	A	1+2+ev	3	0	180518
	A	LVKIE+2+ev	3	0	180518
	A	LAKIE+2+ev	3	0	180518
	A	LAKIV+2+ev	3	0	180518
	B	1+2+D	3	3	180518
	B	LAKVV+2+D	3	0	180518
	B	LAQVV+2+D	3	0	180518
	B	N2-IAQVV+2+D	3	0	180518
	B	1+2+ev	3	0	180518
	B	LAKVV+2+ev	3	0	180518
	B	LAQVV+2+ev	3	0	180518
	B	N2-IAQVV+2+ev	3	0	180518
	A	1+2+D	4	2.5	180518
	A	LVKIE+2+D	4	4	180518
	A	LAKIE+2+D	4	2.5	180518
	A	LAKIV+2+D	4	0	180518
	A	1+2+ev	4	0	180518
	A	LVKIE+2+ev	4	0	180518
	A	LAKIE+2+ev	4	0	180518
	A	LAKIV+2+ev	4	0	180518
	B	1+2+D	4	2	180518
	B	LAKVV+2+D	4	0	180518
	B	LAQVV+2+D	4	0	180518
	B	N2-IAQVV+2+D	4	0	180518
	B	1+2+ev	4	0	180518
	B	LAKVV+2+ev	4	0	180518
	B	LAQVV+2+ev	4	0	180518
	B	N2-IAQVV+2+ev	4	0	180518
	A	1+2+D	5	3	180518
	A	LVKIE+2+D	5	4	180518
	A	LAKIE+2+D	5	3.5	180518
	A	LAKIV+2+D	5	0	180518
	A	1+2+ev	5	0	180518
	A	LVKIE+2+ev	5	0	180518
	A	LAKIE+2+ev	5	0	180518
	A	LAKIV+2+ev	5	0	180518
	B	1+2+D	5	2.5	180518
	B	LAKVV+2+D	5	0	180518
	B	LAQVV+2+D	5	0	180518
	B	N2-IAQVV+2+D	5	0	180518
	B	1+2+ev	5	0	180518
	B	LAKVV+2+ev	5	0	180518
	B	LAQVV+2+ev	5	0	180518
	B	N2-IAQVV+2+ev	5	0	180518
	A	1+2+D	6	3	180518
	A	LVKIE+2+D	6	4	180518
	A	LAKIE+2+D	6	2.5	180518
	A	LAKIV+2+D	6	0	180518
	A	1+2+ev	6	0	180518
	A	LVKIE+2+ev	6	0	180518
	A	LAKIE+2+ev	6	0	180518
	A	LAKIV+2+ev	6	0	180518
	B	1+2+D	6	1.5	180518
	B	LAKVV+2+D	6	0	180518
	B	LAQVV+2+D	6	0	180518
	B	N2-IAQVV+2+D	6	0	180518
	B	1+2+ev	6	0	180518
	B	LAKVV+2+ev	6	0	180518
	B	LAQVV+2+ev	6	0	180518
	B	N2-IAQVV+2+ev	6	0	180518
	A	1+2+D	7	2.5	180518
	A	LVKIE+2+D	7	4	180518
	A	LAKIE+2+D	7	4	180518
	A	LAKIV+2+D	7	0	180518
	A	1+2+ev	7	0	180518
	A	LVKIE+2+ev	7	0	180518
	A	LAKIE+2+ev	7	0	180518
	A	LAKIV+2+ev	7	0	180518
	B	1+2+D	7	2	180518
	B	LAKVV+2+D	7	0	180518
	B	LAQVV+2+D	7	0	180518
	B	N2-IAQVV+2+D	7	0	180518
	B	1+2+ev	7	0	180518
	B	LAKVV+2+ev	7	0	180518
	B	LAQVV+2+ev	7	0	180518
	B	N2-IAQVV+2+ev	7	0	180518
	A	1+2+D	8	2	180518
	A	LVKIE+2+D	8	3	180518
	A	LAKIE+2+D	8	2.5	180518
	A	LAKIV+2+D	8	0	180518
	A	1+2+ev	8	0	180518
	A	LVKIE+2+ev	8	0	180518
	A	LAKIE+2+ev	8	0	180518
	A	LAKIV+2+ev	8	0	180518
	B	1+2+D	8	2.5	180518
	B	LAKVV+2+D	8	0	180518
	B	LAQVV+2+D	8	0	180518
	B	N2-IAQVV+2+D	8	0	180518
	B	1+2+ev	8	0	180518
	B	LAKVV+2+ev	8	0	180518
	B	LAQVV+2+ev	8	0	180518
	B	N2-IAQVV+2+ev	8	0	180518
	A	1+2+D	9	2	180518
	A	LVKIE+2+D	9	4	180518
	A	LAKIE+2+D	9	2	180518
	A	LAKIV+2+D	9	0	180518
	A	1+2+ev	9	0	180518
	A	LVKIE+2+ev	9	0	180518
	A	LAKIE+2+ev	9	0	180518
	A	LAKIV+2+ev	9	0	180518
	B	1+2+D	9	3	180518
	B	LAKVV+2+D	9	0	180518
	B	LAQVV+2+D	9	0	180518
	B	N2-IAQVV+2+D	9	0	180518
	B	1+2+ev	9	0	180518
	B	LAKVV+2+ev	9	0	180518
	B	LAQVV+2+ev	9	0	180518
	B	N2-IAQVV+2+ev	9	0	180518
	A	1+2+D	10	2.5	180518
	A	LVKIE+2+D	10	4	180518
	A	LAKIE+2+D	10	2.5	180518
	A	LAKIV+2+D	10	0	180518
	A	1+2+ev	10	0	180518
	A	LVKIE+2+ev	10	0	180518
	A	LAKIE+2+ev	10	0	180518
	A	LAKIV+2+ev	10	0	180518
	B	1+2+D	10	3	180518
	B	LAKVV+2+D	10	0	180518
	B	LAQVV+2+D	10	0	180518
	B	N2-IAQVV+2+D	10	0	180518
	B	1+2+ev	10	0	180518
	B	LAKVV+2+ev	10	0	180518
	B	LAQVV+2+ev	10	0	180518
	B	N2-IAQVV+2+ev	10	0	180518
	A	1+2+D	11	2	180518
	A	LVKIE+2+D	11	3	180518
	A	LAKIE+2+D	11	2	180518
	A	LAKIV+2+D	11	0	180518
	A	1+2+ev	11	0	180518
	A	LVKIE+2+ev	11	0	180518
	A	LAKIE+2+ev	11	0	180518
	A	LAKIV+2+ev	11	0	180518
	B	1+2+D	11	2.5	180518
	B	LAKVV+2+D	11	0	180518
	B	LAQVV+2+D	11	0	180518
	B	N2-IAQVV+2+D	11	0	180518
	B	1+2+ev	11	0	180518
	B	LAKVV+2+ev	11	0	180518
	B	LAQVV+2+ev	11	0	180518
	B	N2-IAQVV+2+ev	11	0	180518
	A	1+2+D	12	2.5	180518
	A	LVKIE+2+D	12	3.5	180518
	A	LAKIE+2+D	12	3	180518
	A	LAKIV+2+D	12	0	180518
	A	1+2+ev	12	0	180518
	A	LVKIE+2+ev	12	0	180518
	A	LAKIE+2+ev	12	0	180518
	A	LAKIV+2+ev	12	0	180518
	B	1+2+D	12	2.5	180518
	B	LAKVV+2+D	12	0	180518
	B	LAQVV+2+D	12	0	180518
	B	N2-IAQVV+2+D	12	0	180518
	B	1+2+ev	12	0	180518
	B	LAKVV+2+ev	12	0	180518
	B	LAQVV+2+ev	12	0	180518
	B	N2-IAQVV+2+ev	12	0	180518
	A	1+2+D	13	2	180518
	A	LVKIE+2+D	13	4	180518
	A	LAKIE+2+D	13	2.5	180518
	A	LAKIV+2+D	13	0	180518
	A	1+2+ev	13	0	180518
	A	LVKIE+2+ev	13	0	180518
	A	LAKIE+2+ev	13	0	180518
	A	LAKIV+2+ev	13	0	180518
	B	1+2+D	13	2	180518
	B	LAKVV+2+D	13	0	180518
	B	LAQVV+2+D	13	0	180518
	B	N2-IAQVV+2+D	13	0	180518
	B	1+2+ev	13	0	180518
	B	LAKVV+2+ev	13	0	180518
	B	LAQVV+2+ev	13	0	180518
	B	N2-IAQVV+2+ev	13	0	180518
	A	1+2+D	14	2.5	180518
	A	LVKIE+2+D	14	3.5	180518
	A	LAKIE+2+D	14	2	180518
	A	LAKIV+2+D	14	0	180518
	A	1+2+ev	14	0	180518
	A	LVKIE+2+ev	14	0	180518
	A	LAKIE+2+ev	14	0	180518
	A	LAKIV+2+ev	14	0	180518
	B	1+2+D	14	3.5	180518
	B	LAKVV+2+D	14	0	180518
	B	LAQVV+2+D	14	0	180518
	B	N2-IAQVV+2+D	14	0	180518
	B	1+2+ev	14	0	180518
	B	LAKVV+2+ev	14	0	180518
	B	LAQVV+2+ev	14	0	180518
	B	N2-IAQVV+2+ev	14	0	180518
	A	1+2+D	15	3	180518
	A	LVKIE+2+D	15	4	180518
	A	LAKIE+2+D	15	3.5	180518
	A	LAKIV+2+D	15	0	180518
	A	1+2+ev	15	0	180518
	A	LVKIE+2+ev	15	0	180518
	A	LAKIE+2+ev	15	0	180518
	A	LAKIV+2+ev	15	0	180518
	B	1+2+D	15	2	180518
	B	LAKVV+2+D	15	0	180518
	B	LAQVV+2+D	15	0	180518
	B	N2-IAQVV+2+D	15	0	180518
	B	1+2+ev	15	0	180518
	B	LAKVV+2+ev	15	0	180518
	B	LAQVV+2+ev	15	0	180518
	B	N2-IAQVV+2+ev	15	0	180518
	A	1+2+D	16	3	180518
	A	LVKIE+2+D	16	4	180518
	A	LAKIE+2+D	16	3	180518
	A	LAKIV+2+D	16	0	180518
	A	1+2+ev	16	0	180518
	A	LVKIE+2+ev	16	0	180518
	A	LAKIE+2+ev	16	0	180518
	A	LAKIV+2+ev	16	0	180518
	B	1+2+D	16	1.5	180518
	B	LAKVV+2+D	16	0	180518
	B	LAQVV+2+D	16	0	180518
	B	N2-IAQVV+2+D	16	0	180518
	B	1+2+ev	16	0	180518
	B	LAKVV+2+ev	16	0	180518
	B	LAQVV+2+ev	16	0	180518
	B	N2-IAQVV+2+ev	16	0	180518
	A	1+2+D	17	3	180518
	A	LVKIE+2+D	17	3.5	180518
	A	LAKIE+2+D	17	3	180518
	A	LAKIV+2+D	17	0	180518
	A	1+2+ev	17	0	180518
	A	LVKIE+2+ev	17	0	180518
	A	LAKIE+2+ev	17	0	180518
	A	LAKIV+2+ev	17	0	180518
	B	1+2+D	17	2	180518
	B	LAKVV+2+D	17	0	180518
	B	LAQVV+2+D	17	0	180518
	B	N2-IAQVV+2+D	17	0	180518
	B	1+2+ev	17	0	180518
	B	LAKVV+2+ev	17	0	180518
	B	LAQVV+2+ev	17	0	180518
	B	N2-IAQVV+2+ev	17	0	180518
	A	1+2+D	18	3.5	180518
	A	LVKIE+2+D	18	4	180518
	A	LAKIE+2+D	18	3	180518
	A	LAKIV+2+D	18	0	180518
	A	1+2+ev	18	0	180518
	A	LVKIE+2+ev	18	0	180518
	A	LAKIE+2+ev	18	0	180518
	A	LAKIV+2+ev	18	0	180518
	B	1+2+D	18	2.5	180518
	B	LAKVV+2+D	18	0	180518
	B	LAQVV+2+D	18	0	180518
	B	N2-IAQVV+2+D	18	0	180518
	B	1+2+ev	18	0	180518
	B	LAKVV+2+ev	18	0	180518
	B	LAQVV+2+ev	18	0	180518
	B	N2-IAQVV+2+ev	18	0	180518
	A	1+2+D	19	3	180518
	A	LVKIE+2+D	19	3.5	180518
	A	LAKIE+2+D	19	3.5	180518
	A	LAKIV+2+D	19	0	180518
	A	1+2+ev	19	0	180518
	A	LVKIE+2+ev	19	0	180518
	A	LAKIE+2+ev	19	0	180518
	A	LAKIV+2+ev	19	0	180518
	B	1+2+D	19	2	180518
	B	LAKVV+2+D	19	0	180518
	B	LAQVV+2+D	19	0	180518
	B	N2-IAQVV+2+D	19	0	180518
	B	1+2+ev	19	0	180518
	B	LAKVV+2+ev	19	0	180518
	B	LAQVV+2+ev	19	0	180518
	B	N2-IAQVV+2+ev	19	0	180518
	A	1+2+D	20	1	180518
	A	LVKIE+2+D	20	3.5	180518
	A	LAKIE+2+D	20	3.5	180518
	A	LAKIV+2+D	20	0	180518
	A	1+2+ev	20	0	180518
	A	LVKIE+2+ev	20	0	180518
	A	LAKIE+2+ev	20	0	180518
	A	LAKIV+2+ev	20	0	180518
	B	1+2+D	20	3	180518
	B	LAKVV+2+D	20	0	180518
	B	LAQVV+2+D	20	0	180518
	B	N2-IAQVV+2+D	20	0	180518
	B	1+2+ev	20	0	180518
	B	LAKVV+2+ev	20	0	180518
	B	LAQVV+2+ev	20	0	180518
	B	N2-IAQVV+2+ev	20	0	180518
	A	1+2+D	21	3	180518
	A	LVKIE+2+D	21	4	180518
	A	LAKIE+2+D	21	3.5	180518
	A	LAKIV+2+D	21	0	180518
	A	1+2+ev	21	0	180518
	A	LVKIE+2+ev	21	0	180518
	A	LAKIE+2+ev	21	0	180518
	A	LAKIV+2+ev	21	0	180518
	B	1+2+D	21	2	180518
	B	LAKVV+2+D	21	0	180518
	B	LAQVV+2+D	21	0	180518
	B	N2-IAQVV+2+D	21	0	180518
	B	1+2+ev	21	0	180518
	B	LAKVV+2+ev	21	0	180518
	B	LAQVV+2+ev	21	0	180518
	B	N2-IAQVV+2+ev	21	0	180518
	A	1+2+D	22	3	180518
	A	LVKIE+2+D	22	4	180518
	A	LAKIE+2+D	22	3	180518
	A	LAKIV+2+D	22	0	180518
	A	1+2+ev	22	0	180518
	A	LVKIE+2+ev	22	0	180518
	A	LAKIE+2+ev	22	0	180518
	A	LAKIV+2+ev	22	0	180518
	B	1+2+D	22	2.5	180518
	B	LAKVV+2+D	22	0	180518
	B	LAQVV+2+D	22	0	180518
	B	N2-IAQVV+2+D	22	0	180518
	B	1+2+ev	22	0	180518
	B	LAKVV+2+ev	22	0	180518
	B	LAQVV+2+ev	22	0	180518
	B	N2-IAQVV+2+ev	22	0	180518
	A	1+2+D	23	2	180518
	A	LVKIE+2+D	23	3.5	180518
	A	LAKIE+2+D	23	2	180518
	A	LAKIV+2+D	23	0	180518
	A	1+2+ev	23	0	180518
	A	LVKIE+2+ev	23	0	180518
	A	LAKIE+2+ev	23	0	180518
	A	LAKIV+2+ev	23	0	180518
	B	1+2+D	23	3	180518
	B	LAKVV+2+D	23	0	180518
	B	LAQVV+2+D	23	0	180518
	B	N2-IAQVV+2+D	23	0	180518
	B	1+2+ev	23	0	180518
	B	LAKVV+2+ev	23	0	180518
	B	LAQVV+2+ev	23	0	180518
	B	N2-IAQVV+2+ev	23	0	180518
	B	1+2+D	24	3.5	180518
	B	LAKVV+2+D	24	0	180518
	B	LAQVV+2+D	24	0	180518
	B	N2-IAQVV+2+D	24	0	180518
	B	1+2+ev	24	0	180518
	B	LAKVV+2+ev	24	0	180518
	B	LAQVV+2+ev	24	0	180518
	B	N2-IAQVV+2+ev	24	0	180518
	A	1+2+D	1	2	180727
	A	LVKIE+2+D	1	4	180727
	A	LAKIE+2+D	1	4	180727
	A	LAKIV+2+D	1	0	180727
	A	1+2+ev	1	0	180727
	A	LVKIE+2+ev	1	0	180727
	A	LAKIE+2+ev	1	0	180727
	A	LAKIV+2+ev	1	0	180727
	B	1+2+D	1	3.5	180727
	B	LAKVV+2+D	1	0	180727
	B	LAQVV+2+D	1	0	180727
	B	N2-IAQVV+2+D	1	0	180727
	B	1+2+ev	1	0	180727
	B	LAKVV+2+ev	1	0	180727
	B	LAQVV+2+ev	1	0	180727
	B	N2-IAQVV+2+ev	1	0	180727
	A	1+2+D	2	3	180727
	A	LVKIE+2+D	2	5	180727
	A	LAKIE+2+D	2	3.5	180727
	A	LAKIV+2+D	2	0	180727
	A	1+2+ev	2	0	180727
	A	LVKIE+2+ev	2	0	180727
	A	LAKIE+2+ev	2	0	180727
	A	LAKIV+2+ev	2	0	180727
	B	1+2+D	2	4	180727
	B	LAKVV+2+D	2	0	180727
	B	LAQVV+2+D	2	0	180727
	B	N2-IAQVV+2+D	2	2	180727
	B	1+2+ev	2	0	180727
	B	LAKVV+2+ev	2	0	180727
	B	LAQVV+2+ev	2	0	180727
	B	N2-IAQVV+2+ev	2	0	180727
	A	1+2+D	3	3.5	180727
	A	LVKIE+2+D	3	3	180727
	A	LAKIE+2+D	3	3.5	180727
	A	LAKIV+2+D	3	0	180727
	A	1+2+ev	3	0	180727
	A	LVKIE+2+ev	3	0	180727
	A	LAKIE+2+ev	3	0	180727
	A	LAKIV+2+ev	3	0	180727
	B	1+2+D	3	3.5	180727
	B	LAKVV+2+D	3	0	180727
	B	LAQVV+2+D	3	0	180727
	B	N2-IAQVV+2+D	3	1	180727
	B	1+2+ev	3	0	180727
	B	LAKVV+2+ev	3	0	180727
	B	LAQVV+2+ev	3	0	180727
	B	N2-IAQVV+2+ev	3	0	180727
	A	1+2+D	4	1	180727
	A	LVKIE+2+D	4	5	180727
	A	LAKIE+2+D	4	6	180727
	A	LAKIV+2+D	4	0	180727
	A	1+2+ev	4	0	180727
	A	LVKIE+2+ev	4	0	180727
	A	LAKIE+2+ev	4	0	180727
	A	LAKIV+2+ev	4	0	180727
	B	1+2+D	4	4	180727
	B	LAKVV+2+D	4	0	180727
	B	LAQVV+2+D	4	0	180727
	B	N2-IAQVV+2+D	4	2	180727
	B	1+2+ev	4	0	180727
	B	LAKVV+2+ev	4	0	180727
	B	LAQVV+2+ev	4	0	180727
	B	N2-IAQVV+2+ev	4	0	180727
	A	1+2+D	5	6	180727
	A	LVKIE+2+D	5	6	180727
	A	LAKIE+2+D	5	6	180727
	A	LAKIV+2+D	5	0	180727
	A	1+2+ev	5	0	180727
	A	LVKIE+2+ev	5	0	180727
	A	LAKIE+2+ev	5	0	180727
	A	LAKIV+2+ev	5	0	180727
	B	1+2+D	5	4	180727
	B	LAKVV+2+D	5	0	180727
	B	LAQVV+2+D	5	0	180727
	B	N2-IAQVV+2+D	5	0	180727
	B	1+2+ev	5	0	180727
	B	LAKVV+2+ev	5	0	180727
	B	LAQVV+2+ev	5	0	180727
	B	N2-IAQVV+2+ev	5	0	180727
	A	1+2+D	6	5	180727
	A	LVKIE+2+D	6	5	180727
	A	LAKIE+2+D	6	0	180727
	A	LAKIV+2+D	6	0	180727
	A	1+2+ev	6	0	180727
	A	LVKIE+2+ev	6	0	180727
	A	LAKIE+2+ev	6	0	180727
	A	LAKIV+2+ev	6	0	180727
	B	1+2+D	6	4	180727
	B	LAKVV+2+D	6	0	180727
	B	LAQVV+2+D	6	0	180727
	B	N2-IAQVV+2+D	6	1	180727
	B	1+2+ev	6	0	180727
	B	LAKVV+2+ev	6	0	180727
	B	LAQVV+2+ev	6	0	180727
	B	N2-IAQVV+2+ev	6	0	180727
	A	1+2+D	7	3	180727
	A	LVKIE+2+D	7	3	180727
	A	LAKIE+2+D	7	4	180727
	A	LAKIV+2+D	7	0	180727
	A	1+2+ev	7	0	180727
	A	LVKIE+2+ev	7	0	180727
	A	LAKIE+2+ev	7	0	180727
	A	LAKIV+2+ev	7	0	180727
	B	1+2+D	7	3.5	180727
	B	LAKVV+2+D	7	0	180727
	B	LAQVV+2+D	7	0	180727
	B	N2-IAQVV+2+D	7	1	180727
	B	1+2+ev	7	0	180727
	B	LAKVV+2+ev	7	0	180727
	B	LAQVV+2+ev	7	0	180727
	B	N2-IAQVV+2+ev	7	0	180727
	A	1+2+D	8	4	180727
	A	LVKIE+2+D	8	4.5	180727
	A	LAKIE+2+D	8	4	180727
	A	LAKIV+2+D	8	0	180727
	A	1+2+ev	8	0	180727
	A	LVKIE+2+ev	8	0	180727
	A	LAKIE+2+ev	8	0	180727
	A	LAKIV+2+ev	8	0	180727
	B	1+2+D	8	4	180727
	B	LAKVV+2+D	8	0	180727
	B	LAQVV+2+D	8	0	180727
	B	N2-IAQVV+2+D	8	1	180727
	B	1+2+ev	8	0	180727
	B	LAKVV+2+ev	8	0	180727
	B	LAQVV+2+ev	8	1	180727
	B	N2-IAQVV+2+ev	8	0	180727
	A	1+2+D	9	4	180727
	A	LVKIE+2+D	9	5	180727
	A	LAKIE+2+D	9	5	180727
	A	LAKIV+2+D	9	0	180727
	A	1+2+ev	9	0	180727
	A	LVKIE+2+ev	9	0	180727
	A	LAKIE+2+ev	9	0	180727
	A	LAKIV+2+ev	9	0	180727
	B	1+2+D	9	3.5	180727
	B	LAKVV+2+D	9	0	180727
	B	LAQVV+2+D	9	0	180727
	B	N2-IAQVV+2+D	9	0	180727
	B	1+2+ev	9	0	180727
	B	LAKVV+2+ev	9	0	180727
	B	LAQVV+2+ev	9	0	180727
	B	N2-IAQVV+2+ev	9	0	180727
	A	1+2+D	10	4	180727
	A	LVKIE+2+D	10	5	180727
	A	LAKIE+2+D	10	4	180727
	A	LAKIV+2+D	10	0	180727
	A	1+2+ev	10	0	180727
	A	LVKIE+2+ev	10	0	180727
	A	LAKIE+2+ev	10	0	180727
	A	LAKIV+2+ev	10	0	180727
	B	1+2+D	10	3.5	180727
	B	LAKVV+2+D	10	0	180727
	B	LAQVV+2+D	10	0	180727
	B	N2-IAQVV+2+D	10	0	180727
	B	1+2+ev	10	0	180727
	B	LAKVV+2+ev	10	0	180727
	B	LAQVV+2+ev	10	0	180727
	B	N2-IAQVV+2+ev	10	0	180727
	A	1+2+D	11	3.5	180727
	A	LVKIE+2+D	11	4	180727
	A	LAKIE+2+D	11	4	180727
	A	LAKIV+2+D	11	0	180727
	A	1+2+ev	11	0	180727
	A	LVKIE+2+ev	11	0	180727
	A	LAKIE+2+ev	11	0	180727
	A	LAKIV+2+ev	11	0	180727
	B	1+2+D	11	3.5	180727
	B	LAKVV+2+D	11	0	180727
	B	LAQVV+2+D	11	0	180727
	B	N2-IAQVV+2+D	11	0	180727
	B	1+2+ev	11	0	180727
	B	LAKVV+2+ev	11	0	180727
	B	LAQVV+2+ev	11	0	180727
	B	N2-IAQVV+2+ev	11	0	180727
	A	1+2+D	12	3.5	180727
	A	LVKIE+2+D	12	3.5	180727
	A	LAKIE+2+D	12	3.5	180727
	A	LAKIV+2+D	12	0	180727
	A	1+2+ev	12	0	180727
	A	LVKIE+2+ev	12	0	180727
	A	LAKIE+2+ev	12	0	180727
	A	LAKIV+2+ev	12	0	180727
	B	1+2+D	12	3.5	180727
	B	LAKVV+2+D	12	2	180727
	B	LAQVV+2+D	12	2	180727
	B	N2-IAQVV+2+D	12	3	180727
	B	1+2+ev	12	0	180727
	B	LAKVV+2+ev	12	0	180727
	B	LAQVV+2+ev	12	0	180727
	B	N2-IAQVV+2+ev	12	0	180727
	A	1+2+D	13	4	180727
	A	LVKIE+2+D	13	4	180727
	A	LAKIE+2+D	13	4	180727
	A	LAKIV+2+D	13	0	180727
	A	1+2+ev	13	0	180727
	A	LVKIE+2+ev	13	0	180727
	A	LAKIE+2+ev	13	0	180727
	A	LAKIV+2+ev	13	0	180727
	B	1+2+D	13	2	180727
	B	LAKVV+2+D	13	0	180727
	B	LAQVV+2+D	13	0	180727
	B	N2-IAQVV+2+D	13	0	180727
	B	1+2+ev	13	0	180727
	B	LAKVV+2+ev	13	0	180727
	B	LAQVV+2+ev	13	0	180727
	B	N2-IAQVV+2+ev	13	0	180727
	A	1+2+D	14	3.5	180727
	A	LVKIE+2+D	14	4	180727
	A	LAKIE+2+D	14	3.5	180727
	A	LAKIV+2+D	14	0	180727
	A	1+2+ev	14	0	180727
	A	LVKIE+2+ev	14	0	180727
	A	LAKIE+2+ev	14	0	180727
	A	LAKIV+2+ev	14	0	180727
	B	1+2+D	14	3.5	180727
	B	LAKVV+2+D	14	0	180727
	B	LAQVV+2+D	14	0	180727
	B	N2-IAQVV+2+D	14	4	180727
	B	1+2+ev	14	0	180727
	B	LAKVV+2+ev	14	0	180727
	B	LAQVV+2+ev	14	0	180727
	B	N2-IAQVV+2+ev	14	0	180727
	A	1+2+D	15	5	180727
	A	LVKIE+2+D	15	5	180727
	A	LAKIE+2+D	15	4	180727
	A	LAKIV+2+D	15	0	180727
	A	1+2+ev	15	0	180727
	A	LVKIE+2+ev	15	0	180727
	A	LAKIE+2+ev	15	0	180727
	A	LAKIV+2+ev	15	0	180727
	B	1+2+D	15	4	180727
	B	LAKVV+2+D	15	0	180727
	B	LAQVV+2+D	15	0	180727
	B	N2-IAQVV+2+D	15	3	180727
	B	1+2+ev	15	0	180727
	B	LAKVV+2+ev	15	0	180727
	B	LAQVV+2+ev	15	0	180727
	B	N2-IAQVV+2+ev	15	0	180727
	A	1+2+D	16	6	180727
	A	LVKIE+2+D	16	7	180727
	A	LAKIE+2+D	16	7	180727
	A	LAKIV+2+D	16	0	180727
	A	1+2+ev	16	0	180727
	A	LVKIE+2+ev	16	0	180727
	A	LAKIE+2+ev	16	0	180727
	A	LAKIV+2+ev	16	0	180727
	B	1+2+D	16	4	180727
	B	LAKVV+2+D	16	0	180727
	B	LAQVV+2+D	16	0	180727
	B	N2-IAQVV+2+D	16	1	180727
	B	1+2+ev	16	0	180727
	B	LAKVV+2+ev	16	0	180727
	B	LAQVV+2+ev	16	0	180727
	B	N2-IAQVV+2+ev	16	0	180727
	A	1+2+D	17	4	180727
	A	LVKIE+2+D	17	4	180727
	A	LAKIE+2+D	17	5	180727
	A	LAKIV+2+D	17	0	180727
	A	1+2+ev	17	0	180727
	A	LVKIE+2+ev	17	0	180727
	A	LAKIE+2+ev	17	0	180727
	A	LAKIV+2+ev	17	0	180727
	B	1+2+D	17	4	180727
	B	LAKVV+2+D	17	0	180727
	B	LAQVV+2+D	17	0	180727
	B	N2-IAQVV+2+D	17	1	180727
	B	1+2+ev	17	0	180727
	B	LAKVV+2+ev	17	0	180727
	B	LAQVV+2+ev	17	0	180727
	B	N2-IAQVV+2+ev	17	0	180727
	A	1+2+D	18	4	180727
	A	LVKIE+2+D	18	4	180727
	A	LAKIE+2+D	18	4.5	180727
	A	LAKIV+2+D	18	0	180727
	A	1+2+ev	18	0	180727
	A	LVKIE+2+ev	18	0	180727
	A	LAKIE+2+ev	18	0	180727
	A	LAKIV+2+ev	18	0	180727
	B	1+2+D	18	4	180727
	B	LAKVV+2+D	18	0	180727
	B	LAQVV+2+D	18	1	180727
	B	N2-IAQVV+2+D	18	1	180727
	B	1+2+ev	18	0	180727
	B	LAKVV+2+ev	18	0	180727
	B	LAQVV+2+ev	18	0	180727
	B	N2-IAQVV+2+ev	18	1	180727
	A	1+2+D	19	5	180727
	A	LVKIE+2+D	19	5	180727
	A	LAKIE+2+D	19	6	180727
	A	LAKIV+2+D	19	0	180727
	A	1+2+ev	19	0	180727
	A	LVKIE+2+ev	19	0	180727
	A	LAKIE+2+ev	19	0	180727
	A	LAKIV+2+ev	19	0	180727
	B	1+2+D	19	4	180727
	B	LAKVV+2+D	19	0	180727
	B	LAQVV+2+D	19	0	180727
	B	N2-IAQVV+2+D	19	0	180727
	B	1+2+ev	19	0	180727
	B	LAKVV+2+ev	19	0	180727
	B	LAQVV+2+ev	19	0	180727
	B	N2-IAQVV+2+ev	19	0	180727
	A	1+2+D	20	3.5	180727
	A	LVKIE+2+D	20	3.5	180727
	A	LAKIE+2+D	20	3.5	180727
	A	LAKIV+2+D	20	0	180727
	A	1+2+ev	20	0	180727
	A	LVKIE+2+ev	20	0	180727
	A	LAKIE+2+ev	20	0	180727
	A	LAKIV+2+ev	20	0	180727
	B	1+2+D	20	3	180727
	B	LAKVV+2+D	20	0	180727
	B	LAQVV+2+D	20	0	180727
	B	N2-IAQVV+2+D	20	2	180727
	B	1+2+ev	20	0	180727
	B	LAKVV+2+ev	20	0	180727
	B	LAQVV+2+ev	20	0	180727
	B	N2-IAQVV+2+ev	20	0	180727
	A	1+2+D	21	4	180727
	A	LVKIE+2+D	21	3	180727
	A	LAKIE+2+D	21	4	180727
	A	LAKIV+2+D	21	0	180727
	A	1+2+ev	21	0	180727
	A	LVKIE+2+ev	21	0	180727
	A	LAKIE+2+ev	21	0	180727
	A	LAKIV+2+ev	21	0	180727
	B	1+2+D	21	4	180727
	B	LAKVV+2+D	21	0	180727
	B	LAQVV+2+D	21	0	180727
	B	N2-IAQVV+2+D	21	0	180727
	B	1+2+ev	21	0	180727
	B	LAKVV+2+ev	21	0	180727
	B	LAQVV+2+ev	21	0	180727
	B	N2-IAQVV+2+ev	21	0	180727
	A	1+2+D	22	4	180727
	A	LVKIE+2+D	22	3.5	180727
	A	LAKIE+2+D	22	4	180727
	A	LAKIV+2+D	22	0	180727
	A	1+2+ev	22	0	180727
	A	LVKIE+2+ev	22	0	180727
	A	LAKIE+2+ev	22	0	180727
	A	LAKIV+2+ev	22	0	180727
	B	1+2+D	22	5	180727
	B	LAKVV+2+D	22	0.5	180727
	B	LAQVV+2+D	22	0	180727
	B	N2-IAQVV+2+D	22	0	180727
	B	1+2+ev	22	0	180727
	B	LAKVV+2+ev	22	0	180727
	B	LAQVV+2+ev	22	0	180727
	B	N2-IAQVV+2+ev	22	0	180727
	A	1+2+D	23	4	180727
	A	LVKIE+2+D	23	6	180727
	A	LAKIE+2+D	23	6	180727
	A	LAKIV+2+D	23	0	180727
	A	1+2+ev	23	0	180727
	A	LVKIE+2+ev	23	0	180727
	A	LAKIE+2+ev	23	0	180727
	A	LAKIV+2+ev	23	0	180727
	B	1+2+D	23	4	180727
	B	LAKVV+2+D	23	0	180727
	B	LAQVV+2+D	23	0	180727
	B	N2-IAQVV+2+D	23	1	180727
	B	1+2+ev	23	0	180727
	B	LAKVV+2+ev	23	0	180727
	B	LAQVV+2+ev	23	0	180727
	B	N2-IAQVV+2+ev	23	0	180727
	B	1+2+D	24	3.5	180727
	B	LAKVV+2+D	24	0	180727
	B	LAQVV+2+D	24	0	180727
	B	N2-IAQVV+2+D	24	2	180727
	B	1+2+ev	24	0	180727
	B	LAKVV+2+ev	24	1	180727
	B	LAQVV+2+ev	24	0	180727
	B	N2-IAQVV+2+ev	24	0	180727
	A	1+2+D	1	2	180803
	A	LVKIE+2+D	1	3	180803
	A	LAKIE+2+D	1	2	180803
	A	LAKIV+2+D	1	0	180803
	A	1+2+ev	1	0	180803
	A	LVKIE+2+ev	1	0	180803
	A	LAKIE+2+ev	1	0	180803
	A	LAKIV+2+ev	1	0	180803
	A	1+2+D	2	2	180803
	A	LVKIE+2+D	2	3.5	180803
	A	LAKIE+2+D	2	2.5	180803
	A	LAKIV+2+D	2	0	180803
	A	1+2+ev	2	0	180803
	A	LVKIE+2+ev	2	0	180803
	A	LAKIE+2+ev	2	0	180803
	A	LAKIV+2+ev	2	0	180803
	A	1+2+D	3	2.5	180803
	A	LVKIE+2+D	3	3.5	180803
	A	LAKIE+2+D	3	3	180803
	A	LAKIV+2+D	3	0	180803
	A	1+2+ev	3	0	180803
	A	LVKIE+2+ev	3	0	180803
	A	LAKIE+2+ev	3	0	180803
	A	LAKIV+2+ev	3	0	180803
	A	1+2+D	4	2	180803
	A	LVKIE+2+D	4	3	180803
	A	LAKIE+2+D	4	2.5	180803
	A	LAKIV+2+D	4	0	180803
	A	1+2+ev	4	0	180803
	A	LVKIE+2+ev	4	0	180803
	A	LAKIE+2+ev	4	0	180803
	A	LAKIV+2+ev	4	0	180803
	A	1+2+D	5	3	180803
	A	LVKIE+2+D	5	3.5	180803
	A	LAKIE+2+D	5	2.5	180803
	A	LAKIV+2+D	5	0	180803
	A	1+2+ev	5	0	180803
	A	LVKIE+2+ev	5	0	180803
	A	LAKIE+2+ev	5	0	180803
	A	LAKIV+2+ev	5	0	180803
	A	1+2+D	6	1.5	180803
	A	LVKIE+2+D	6	3	180803
	A	LAKIE+2+D	6	1.5	180803
	A	LAKIV+2+D	6	0	180803
	A	1+2+ev	6	0	180803
	A	LVKIE+2+ev	6	0	180803
	A	LAKIE+2+ev	6	0	180803
	A	LAKIV+2+ev	6	0	180803
	A	1+2+D	7	3	180803
	A	LVKIE+2+D	7	3.5	180803
	A	LAKIE+2+D	7	2.5	180803
	A	LAKIV+2+D	7	0	180803
	A	1+2+ev	7	0	180803
	A	LVKIE+2+ev	7	0	180803
	A	LAKIE+2+ev	7	0	180803
	A	LAKIV+2+ev	7	0	180803
	A	1+2+D	8	2	180803
	A	LVKIE+2+D	8	4	180803
	A	LAKIE+2+D	8	2	180803
	A	LAKIV+2+D	8	0	180803
	A	1+2+ev	8	0	180803
	A	LVKIE+2+ev	8	0	180803
	A	LAKIE+2+ev	8	0	180803
	A	LAKIV+2+ev	8	0	180803
	A	1+2+D	9	3	180803
	A	LVKIE+2+D	9	3.5	180803
	A	LAKIE+2+D	9	2.5	180803
	A	LAKIV+2+D	9	0	180803
	A	1+2+ev	9	0	180803
	A	LVKIE+2+ev	9	0	180803
	A	LAKIE+2+ev	9	0	180803
	A	LAKIV+2+ev	9	0	180803
	A	1+2+D	10	2	180803
	A	LVKIE+2+D	10	3	180803
	A	LAKIE+2+D	10	2	180803
	A	LAKIV+2+D	10	0	180803
	A	1+2+ev	10	0	180803
	A	LVKIE+2+ev	10	0	180803
	A	LAKIE+2+ev	10	0	180803
	A	LAKIV+2+ev	10	0	180803
	A	1+2+D	11	2.5	180803
	A	LVKIE+2+D	11	4	180803
	A	LAKIE+2+D	11	1.5	180803
	A	LAKIV+2+D	11	0	180803
	A	1+2+ev	11	0	180803
	A	LVKIE+2+ev	11	0	180803
	A	LAKIE+2+ev	11	0	180803
	A	LAKIV+2+ev	11	0	180803
	A	1+2+D	12	1.5	180803
	A	LVKIE+2+D	12	2.5	180803
	A	LAKIE+2+D	12	2	180803
	A	LAKIV+2+D	12	0	180803
	A	1+2+ev	12	0	180803
	A	LVKIE+2+ev	12	0	180803
	A	LAKIE+2+ev	12	0	180803
	A	LAKIV+2+ev	12	0	180803
	A	1+2+D	13	3	180803
	A	LVKIE+2+D	13	4	180803
	A	LAKIE+2+D	13	3	180803
	A	LAKIV+2+D	13	0	180803
	A	1+2+ev	13	0	180803
	A	LVKIE+2+ev	13	0	180803
	A	LAKIE+2+ev	13	0	180803
	A	LAKIV+2+ev	13	0	180803
	A	1+2+D	14	3	180803
	A	LVKIE+2+D	14	3.5	180803
	A	LAKIE+2+D	14	2	180803
	A	LAKIV+2+D	14	0	180803
	A	1+2+ev	14	0	180803
	A	LVKIE+2+ev	14	0	180803
	A	LAKIE+2+ev	14	0	180803
	A	LAKIV+2+ev	14	0	180803
	A	1+2+D	15	1.5	180803
	A	LVKIE+2+D	15	3.5	180803
	A	LAKIE+2+D	15	3.5	180803
	A	LAKIV+2+D	15	0	180803
	A	1+2+ev	15	0	180803
	A	LVKIE+2+ev	15	0	180803
	A	LAKIE+2+ev	15	0	180803
	A	LAKIV+2+ev	15	0	180803
	A	1+2+D	16	1.5	180803
	A	LVKIE+2+D	16	3	180803
	A	LAKIE+2+D	16	2	180803
	A	LAKIV+2+D	16	0	180803
	A	1+2+ev	16	0	180803
	A	LVKIE+2+ev	16	0	180803
	A	LAKIE+2+ev	16	0	180803
	A	LAKIV+2+ev	16	0	180803
	A	1+2+D	17	3	180803
	A	LVKIE+2+D	17	4	180803
	A	LAKIE+2+D	17	3	180803
	A	LAKIV+2+D	17	0	180803
	A	1+2+ev	17	0	180803
	A	LVKIE+2+ev	17	0	180803
	A	LAKIE+2+ev	17	0	180803
	A	LAKIV+2+ev	17	0	180803
	A	1+2+D	18	2.5	180803
	A	LVKIE+2+D	18	4	180803
	A	LAKIE+2+D	18	3	180803
	A	LAKIV+2+D	18	0	180803
	A	1+2+ev	18	0	180803
	A	LVKIE+2+ev	18	0	180803
	A	LAKIE+2+ev	18	0	180803
	A	LAKIV+2+ev	18	0	180803
	A	1+2+D	19	2	180803
	A	LVKIE+2+D	19	3	180803
	A	LAKIE+2+D	19	2	180803
	A	LAKIV+2+D	19	0	180803
	A	1+2+ev	19	0	180803
	A	LVKIE+2+ev	19	0	180803
	A	LAKIE+2+ev	19	0	180803
	A	LAKIV+2+ev	19	0	180803
	A	1+2+D	20	2	180803
	A	LVKIE+2+D	20	3	180803
	A	LAKIE+2+D	20	2	180803
	A	LAKIV+2+D	20	0	180803
	A	1+2+ev	20	0	180803
	A	LVKIE+2+ev	20	0	180803
	A	LAKIE+2+ev	20	0	180803
	A	LAKIV+2+ev	20	0	180803
	A	1+2+D	21	1	180803
	A	LVKIE+2+D	21	3	180803
	A	LAKIE+2+D	21	1	180803
	A	LAKIV+2+D	21	0	180803
	A	1+2+ev	21	0	180803
	A	LVKIE+2+ev	21	0	180803
	A	LAKIE+2+ev	21	0	180803
	A	LAKIV+2+ev	21	0	180803
	A	1+2+D	22	3	180803
	A	LVKIE+2+D	22	3	180803
	A	LAKIE+2+D	22	2.5	180803
	A	LAKIV+2+D	22	0	180803
	A	1+2+ev	22	0	180803
	A	LVKIE+2+ev	22	0	180803
	A	LAKIE+2+ev	22	0	180803
	A	LAKIV+2+ev	22	0	180803
	A	1+2+D	23	3	180803
	A	LVKIE+2+D	23	4	180803
	A	LAKIE+2+D	23	3	180803
	A	LAKIV+2+D	23	0	180803
	A	1+2+ev	23	0	180803
	A	LVKIE+2+ev	23	0	180803
	A	LAKIE+2+ev	23	0	180803
	A	LAKIV+2+ev	23	0	180803
	A	1+2+D	24	4	180803
	A	LVKIE+2+D	24	4	180803
	A	LAKIE+2+D	24	3	180803
	A	LAKIV+2+D	24	0	180803
	A	1+2+ev	24	0	180803
	A	LVKIE+2+ev	24	0	180803
	A	LAKIE+2+ev	24	0	180803
	A	LAKIV+2+ev	24	0	180803
	A	1+2+D	1	2	180810
	A	LVKIE+2+D	1	3.5	180810
	A	LAKIE+2+D	1	2	180810
	A	LAKIV+2+D	1	0	180810
	A	1+2+ev	1	0	180810
	A	LVKIE+2+ev	1	0	180810
	A	LAKIE+2+ev	1	0	180810
	A	LAKIV+2+ev	1	0	180810
	B	1+2+D	1	2	180810
	B	LAKVV+2+D	1	0	180810
	B	LAQVV+2+D	1	0	180810
	B	N2-IAQVV+2+D	1	0	180810
	B	1+2+ev	1	0	180810
	B	LAKVV+2+ev	1	0	180810
	B	LAQVV+2+ev	1	0	180810
	B	N2-IAQVV+2+ev	1	0	180810
	A	1+2+D	2	2	180810
	A	LVKIE+2+D	2	2	180810
	A	LAKIE+2+D	2	1.5	180810
	A	LAKIV+2+D	2	0	180810
	A	1+2+ev	2	0	180810
	A	LVKIE+2+ev	2	0	180810
	A	LAKIE+2+ev	2	0	180810
	A	LAKIV+2+ev	2	0	180810
	B	1+2+D	2	3	180810
	B	LAKVV+2+D	2	0	180810
	B	LAQVV+2+D	2	0	180810
	B	N2-IAQVV+2+D	2	0	180810
	B	1+2+ev	2	0	180810
	B	LAKVV+2+ev	2	0	180810
	B	LAQVV+2+ev	2	0	180810
	B	N2-IAQVV+2+ev	2	0	180810
	A	1+2+D	3	1.5	180810
	A	LVKIE+2+D	3	3	180810
	A	LAKIE+2+D	3	1	180810
	A	LAKIV+2+D	3	0	180810
	A	1+2+ev	3	0	180810
	A	LVKIE+2+ev	3	0	180810
	A	LAKIE+2+ev	3	0	180810
	A	LAKIV+2+ev	3	0	180810
	B	1+2+D	3	1	180810
	B	LAKVV+2+D	3	0	180810
	B	LAQVV+2+D	3	1	180810
	B	N2-IAQVV+2+D	3	1	180810
	B	1+2+ev	3	0	180810
	B	LAKVV+2+ev	3	0	180810
	B	LAQVV+2+ev	3	0	180810
	B	N2-IAQVV+2+ev	3	0	180810
	A	1+2+D	4	2	180810
	A	LVKIE+2+D	4	3.5	180810
	A	LAKIE+2+D	4	2	180810
	A	LAKIV+2+D	4	0	180810
	A	1+2+ev	4	0	180810
	A	LVKIE+2+ev	4	0	180810
	A	LAKIE+2+ev	4	0	180810
	A	LAKIV+2+ev	4	0	180810
	B	1+2+D	4	3	180810
	B	LAKVV+2+D	4	0	180810
	B	LAQVV+2+D	4	0	180810
	B	N2-IAQVV+2+D	4	0	180810
	B	1+2+ev	4	0	180810
	B	LAKVV+2+ev	4	0	180810
	B	LAQVV+2+ev	4	0	180810
	B	N2-IAQVV+2+ev	4	0	180810
	A	1+2+D	5	2	180810
	A	LVKIE+2+D	5	4	180810
	A	LAKIE+2+D	5	2	180810
	A	LAKIV+2+D	5	0	180810
	A	1+2+ev	5	0	180810
	A	LVKIE+2+ev	5	0	180810
	A	LAKIE+2+ev	5	0	180810
	A	LAKIV+2+ev	5	0	180810
	B	1+2+D	5	2	180810
	B	LAKVV+2+D	5	0	180810
	B	LAQVV+2+D	5	0	180810
	B	N2-IAQVV+2+D	5	0	180810
	B	1+2+ev	5	0	180810
	B	LAKVV+2+ev	5	0	180810
	B	LAQVV+2+ev	5	0	180810
	B	N2-IAQVV+2+ev	5	0	180810
	A	1+2+D	6	2	180810
	A	LVKIE+2+D	6	2.5	180810
	A	LAKIE+2+D	6	2	180810
	A	LAKIV+2+D	6	0	180810
	A	1+2+ev	6	0	180810
	A	LVKIE+2+ev	6	0	180810
	A	LAKIE+2+ev	6	0	180810
	A	LAKIV+2+ev	6	0	180810
	B	1+2+D	6	3.5	180810
	B	LAKVV+2+D	6	0	180810
	B	LAQVV+2+D	6	0	180810
	B	N2-IAQVV+2+D	6	0	180810
	B	1+2+ev	6	0	180810
	B	LAKVV+2+ev	6	0	180810
	B	LAQVV+2+ev	6	0	180810
	B	N2-IAQVV+2+ev	6	0	180810
	A	1+2+D	7	2	180810
	A	LVKIE+2+D	7	3	180810
	A	LAKIE+2+D	7	2	180810
	A	LAKIV+2+D	7	0	180810
	A	1+2+ev	7	0	180810
	A	LVKIE+2+ev	7	0	180810
	A	LAKIE+2+ev	7	0	180810
	A	LAKIV+2+ev	7	0	180810
	B	1+2+D	7	1	180810
	B	LAKVV+2+D	7	0	180810
	B	LAQVV+2+D	7	0	180810
	B	N2-IAQVV+2+D	7	0	180810
	B	1+2+ev	7	0	180810
	B	LAKVV+2+ev	7	0	180810
	B	LAQVV+2+ev	7	0	180810
	B	N2-IAQVV+2+ev	7	0	180810
	A	1+2+D	8	2.5	180810
	A	LVKIE+2+D	8	3	180810
	A	LAKIE+2+D	8	1	180810
	A	LAKIV+2+D	8	0	180810
	A	1+2+ev	8	0	180810
	A	LVKIE+2+ev	8	0	180810
	A	LAKIE+2+ev	8	0	180810
	A	LAKIV+2+ev	8	0	180810
	B	1+2+D	8	3.5	180810
	B	LAKVV+2+D	8	0	180810
	B	LAQVV+2+D	8	0	180810
	B	N2-IAQVV+2+D	8	0	180810
	B	1+2+ev	8	0	180810
	B	LAKVV+2+ev	8	0	180810
	B	LAQVV+2+ev	8	0	180810
	B	N2-IAQVV+2+ev	8	0	180810
	A	1+2+D	9	3	180810
	A	LVKIE+2+D	9	4	180810
	A	LAKIE+2+D	9	2.5	180810
	A	LAKIV+2+D	9	0	180810
	A	1+2+ev	9	0	180810
	A	LVKIE+2+ev	9	0	180810
	A	LAKIE+2+ev	9	0	180810
	A	LAKIV+2+ev	9	0	180810
	B	1+2+D	9	3.5	180810
	B	LAKVV+2+D	9	0	180810
	B	LAQVV+2+D	9	0	180810
	B	N2-IAQVV+2+D	9	1	180810
	B	1+2+ev	9	0	180810
	B	LAKVV+2+ev	9	0	180810
	B	LAQVV+2+ev	9	0	180810
	B	N2-IAQVV+2+ev	9	0	180810
	A	1+2+D	10	0	180810
	A	LVKIE+2+D	10	2	180810
	A	LAKIE+2+D	10	0	180810
	A	LAKIV+2+D	10	0	180810
	A	1+2+ev	10	0	180810
	A	LVKIE+2+ev	10	0	180810
	A	LAKIE+2+ev	10	0	180810
	A	LAKIV+2+ev	10	0	180810
	B	1+2+D	10	0	180810
	B	LAKVV+2+D	10	0	180810
	B	LAQVV+2+D	10	0	180810
	B	N2-IAQVV+2+D	10	0.5	180810
	B	1+2+ev	10	0	180810
	B	LAKVV+2+ev	10	0	180810
	B	LAQVV+2+ev	10	0	180810
	B	N2-IAQVV+2+ev	10	0	180810
	A	1+2+D	11	2.5	180810
	A	LVKIE+2+D	11	3.5	180810
	A	LAKIE+2+D	11	2.5	180810
	A	LAKIV+2+D	11	0	180810
	A	1+2+ev	11	0	180810
	A	LVKIE+2+ev	11	0	180810
	A	LAKIE+2+ev	11	0	180810
	A	LAKIV+2+ev	11	0	180810
	B	1+2+D	11	3	180810
	B	LAKVV+2+D	11	0	180810
	B	LAQVV+2+D	11	0	180810
	B	N2-IAQVV+2+D	11	0	180810
	B	1+2+ev	11	0	180810
	B	LAKVV+2+ev	11	0	180810
	B	LAQVV+2+ev	11	0	180810
	B	N2-IAQVV+2+ev	11	0	180810
	A	1+2+D	12	2.5	180810
	A	LVKIE+2+D	12	4	180810
	A	LAKIE+2+D	12	1	180810
	A	LAKIV+2+D	12	0	180810
	A	1+2+ev	12	0	180810
	A	LVKIE+2+ev	12	0	180810
	A	LAKIE+2+ev	12	0	180810
	A	LAKIV+2+ev	12	0	180810
	B	1+2+D	12	2	180810
	B	LAKVV+2+D	12	0	180810
	B	LAQVV+2+D	12	0	180810
	B	N2-IAQVV+2+D	12	0	180810
	B	1+2+ev	12	0	180810
	B	LAKVV+2+ev	12	0	180810
	B	LAQVV+2+ev	12	0	180810
	B	N2-IAQVV+2+ev	12	0	180810
	A	1+2+D	13	2	180810
	A	LVKIE+2+D	13	3	180810
	A	LAKIE+2+D	13	1	180810
	A	LAKIV+2+D	13	0	180810
	A	1+2+ev	13	0	180810
	A	LVKIE+2+ev	13	0	180810
	A	LAKIE+2+ev	13	0	180810
	A	LAKIV+2+ev	13	0	180810
	B	1+2+D	13	2.5	180810
	B	LAKVV+2+D	13	0	180810
	B	LAQVV+2+D	13	0	180810
	B	N2-IAQVV+2+D	13	0.5	180810
	B	1+2+ev	13	0	180810
	B	LAKVV+2+ev	13	0	180810
	B	LAQVV+2+ev	13	0	180810
	B	N2-IAQVV+2+ev	13	0	180810
	A	1+2+D	14	3	180810
	A	LVKIE+2+D	14	4	180810
	A	LAKIE+2+D	14	3	180810
	A	LAKIV+2+D	14	1	180810
	A	1+2+ev	14	0	180810
	A	LVKIE+2+ev	14	0	180810
	A	LAKIE+2+ev	14	0	180810
	A	LAKIV+2+ev	14	0	180810
	B	1+2+D	14	2	180810
	B	LAKVV+2+D	14	0	180810
	B	LAQVV+2+D	14	0	180810
	B	N2-IAQVV+2+D	14	0	180810
	B	1+2+ev	14	0	180810
	B	LAKVV+2+ev	14	0	180810
	B	LAQVV+2+ev	14	0	180810
	B	N2-IAQVV+2+ev	14	0	180810
	A	1+2+D	15	2	180810
	A	LVKIE+2+D	15	3.5	180810
	A	LAKIE+2+D	15	2	180810
	A	LAKIV+2+D	15	0	180810
	A	1+2+ev	15	0	180810
	A	LVKIE+2+ev	15	0	180810
	A	LAKIE+2+ev	15	0	180810
	A	LAKIV+2+ev	15	0	180810
	B	1+2+D	15	2	180810
	B	LAKVV+2+D	15	0	180810
	B	LAQVV+2+D	15	0	180810
	B	N2-IAQVV+2+D	15	0	180810
	B	1+2+ev	15	0	180810
	B	LAKVV+2+ev	15	0	180810
	B	LAQVV+2+ev	15	0	180810
	B	N2-IAQVV+2+ev	15	0	180810
	A	1+2+D	16	2	180810
	A	LVKIE+2+D	16	3.5	180810
	A	LAKIE+2+D	16	0	180810
	A	LAKIV+2+D	16	0	180810
	A	1+2+ev	16	0	180810
	A	LVKIE+2+ev	16	0	180810
	A	LAKIE+2+ev	16	0	180810
	A	LAKIV+2+ev	16	0	180810
	B	1+2+D	16	2	180810
	B	LAKVV+2+D	16	0	180810
	B	LAQVV+2+D	16	0	180810
	B	N2-IAQVV+2+D	16	0	180810
	B	1+2+ev	16	0	180810
	B	LAKVV+2+ev	16	0	180810
	B	LAQVV+2+ev	16	0	180810
	B	N2-IAQVV+2+ev	16	0	180810
	A	1+2+D	17	3	180810
	A	LVKIE+2+D	17	4	180810
	A	LAKIE+2+D	17	3	180810
	A	LAKIV+2+D	17	1	180810
	A	1+2+ev	17	0	180810
	A	LVKIE+2+ev	17	0	180810
	A	LAKIE+2+ev	17	0	180810
	A	LAKIV+2+ev	17	0	180810
	B	1+2+D	17	1.5	180810
	B	LAKVV+2+D	17	0	180810
	B	LAQVV+2+D	17	0	180810
	B	N2-IAQVV+2+D	17	0	180810
	B	1+2+ev	17	0	180810
	B	LAKVV+2+ev	17	0	180810
	B	LAQVV+2+ev	17	0	180810
	B	N2-IAQVV+2+ev	17	0	180810
	A	1+2+D	18	3.5	180810
	A	LVKIE+2+D	18	4	180810
	A	LAKIE+2+D	18	3	180810
	A	LAKIV+2+D	18	0	180810
	A	1+2+ev	18	0	180810
	A	LVKIE+2+ev	18	2	180810
	A	LAKIE+2+ev	18	0	180810
	A	LAKIV+2+ev	18	0	180810
	B	1+2+D	18	2	180810
	B	LAKVV+2+D	18	0	180810
	B	LAQVV+2+D	18	0	180810
	B	N2-IAQVV+2+D	18	0	180810
	B	1+2+ev	18	0	180810
	B	LAKVV+2+ev	18	0	180810
	B	LAQVV+2+ev	18	0	180810
	B	N2-IAQVV+2+ev	18	0	180810
	A	1+2+D	19	3.5	180810
	A	LVKIE+2+D	19	5	180810
	A	LAKIE+2+D	19	3.5	180810
	A	LAKIV+2+D	19	0	180810
	A	1+2+ev	19	0	180810
	A	LVKIE+2+ev	19	0	180810
	A	LAKIE+2+ev	19	0	180810
	A	LAKIV+2+ev	19	0	180810
	B	1+2+D	19	3	180810
	B	LAKVV+2+D	19	0	180810
	B	LAQVV+2+D	19	0	180810
	B	N2-IAQVV+2+D	19	0	180810
	B	1+2+ev	19	0	180810
	B	LAKVV+2+ev	19	0	180810
	B	LAQVV+2+ev	19	0	180810
	B	N2-IAQVV+2+ev	19	0	180810
	A	1+2+D	20	2	180810
	A	LVKIE+2+D	20	2	180810
	A	LAKIE+2+D	20	0	180810
	A	LAKIV+2+D	20	0	180810
	A	1+2+ev	20	0	180810
	A	LVKIE+2+ev	20	0	180810
	A	LAKIE+2+ev	20	0	180810
	A	LAKIV+2+ev	20	0	180810
	B	1+2+D	20	3.5	180810
	B	LAKVV+2+D	20	0	180810
	B	LAQVV+2+D	20	0	180810
	B	N2-IAQVV+2+D	20	0	180810
	B	1+2+ev	20	0	180810
	B	LAKVV+2+ev	20	0	180810
	B	LAQVV+2+ev	20	0	180810
	B	N2-IAQVV+2+ev	20	0	180810
	A	1+2+D	21	2	180810
	A	LVKIE+2+D	21	3.5	180810
	A	LAKIE+2+D	21	0	180810
	A	LAKIV+2+D	21	0	180810
	A	1+2+ev	21	0	180810
	A	LVKIE+2+ev	21	0	180810
	A	LAKIE+2+ev	21	0	180810
	A	LAKIV+2+ev	21	0	180810
	B	1+2+D	21	4	180810
	B	LAKVV+2+D	21	0	180810
	B	LAQVV+2+D	21	0	180810
	B	N2-IAQVV+2+D	21	0	180810
	B	1+2+ev	21	0	180810
	B	LAKVV+2+ev	21	0	180810
	B	LAQVV+2+ev	21	0	180810
	B	N2-IAQVV+2+ev	21	0	180810
	A	1+2+D	22	3	180810
	A	LVKIE+2+D	22	4	180810
	A	LAKIE+2+D	22	2.5	180810
	A	LAKIV+2+D	22	0	180810
	A	1+2+ev	22	0	180810
	A	LVKIE+2+ev	22	0	180810
	A	LAKIE+2+ev	22	0	180810
	A	LAKIV+2+ev	22	0	180810
	B	1+2+D	22	3	180810
	B	LAKVV+2+D	22	0	180810
	B	LAQVV+2+D	22	0	180810
	B	N2-IAQVV+2+D	22	0	180810
	B	1+2+ev	22	0	180810
	B	LAKVV+2+ev	22	0	180810
	B	LAQVV+2+ev	22	0	180810
	B	N2-IAQVV+2+ev	22	0	180810
	A	1+2+D	23	2	180810
	A	LVKIE+2+D	23	3	180810
	A	LAKIE+2+D	23	1.5	180810
	A	LAKIV+2+D	23	0	180810
	A	1+2+ev	23	0	180810
	A	LVKIE+2+ev	23	0	180810
	A	LAKIE+2+ev	23	0	180810
	A	LAKIV+2+ev	23	0	180810
	B	1+2+D	23	2	180810
	B	LAKVV+2+D	23	0	180810
	B	LAQVV+2+D	23	0	180810
	B	N2-IAQVV+2+D	23	0	180810
	B	1+2+ev	23	0	180810
	B	LAKVV+2+ev	23	0	180810
	B	LAQVV+2+ev	23	0	180810
	B	N2-IAQVV+2+ev	23	0	180810
	B	1+2+D	24	3	180810
	B	LAKVV+2+D	24	0	180810
	B	LAQVV+2+D	24	0	180810
	B	N2-IAQVV+2+D	24	0	180810
	B	1+2+ev	24	0	180810
	B	LAKVV+2+ev	24	0	180810
	B	LAQVV+2+ev	24	0	180810
	B	N2-IAQVV+2+ev	24	0	180810
	A	1+2+D	1	1	180824
	A	LVKIE+2+D	1	1	180824
	A	LAKIE+2+D	1	1.5	180824
	A	LAKIV+2+D	1	0	180824
	A	1+2+ev	1	0	180824
	A	LVKIE+2+ev	1	0	180824
	A	LAKIE+2+ev	1	0	180824
	A	LAKIV+2+ev	1	0	180824
	B	1+2+D	1	2	180824
	B	LAKVV+2+D	1	0	180824
	B	LAQVV+2+D	1	0	180824
	B	N2-IAQVV+2+D	1	0	180824
	B	1+2+ev	1	0	180824
	B	LAKVV+2+ev	1	0	180824
	B	LAQVV+2+ev	1	0	180824
	B	N2-IAQVV+2+ev	1	0	180824
	A	1+2+D	2	3	180824
	A	LVKIE+2+D	2	4	180824
	A	LAKIE+2+D	2	1	180824
	A	LAKIV+2+D	2	0	180824
	A	1+2+ev	2	0	180824
	A	LVKIE+2+ev	2	0	180824
	A	LAKIE+2+ev	2	0	180824
	A	LAKIV+2+ev	2	0	180824
	B	1+2+D	2	2	180824
	B	LAKVV+2+D	2	2	180824
	B	LAQVV+2+D	2	3	180824
	B	N2-IAQVV+2+D	2	3.5	180824
	B	1+2+ev	2	0	180824
	B	LAKVV+2+ev	2	0	180824
	B	LAQVV+2+ev	2	0	180824
	B	N2-IAQVV+2+ev	2	0	180824
	A	1+2+D	3	3	180824
	A	LVKIE+2+D	3	3.5	180824
	A	LAKIE+2+D	3	3	180824
	A	LAKIV+2+D	3	0	180824
	A	1+2+ev	3	0	180824
	A	LVKIE+2+ev	3	0	180824
	A	LAKIE+2+ev	3	0	180824
	A	LAKIV+2+ev	3	0	180824
	B	1+2+D	3	2	180824
	B	LAKVV+2+D	3	0	180824
	B	LAQVV+2+D	3	0	180824
	B	N2-IAQVV+2+D	3	1	180824
	B	1+2+ev	3	0	180824
	B	LAKVV+2+ev	3	0	180824
	B	LAQVV+2+ev	3	0	180824
	B	N2-IAQVV+2+ev	3	0	180824
	A	1+2+D	4	1.5	180824
	A	LVKIE+2+D	4	3.5	180824
	A	LAKIE+2+D	4	3	180824
	A	LAKIV+2+D	4	0	180824
	A	1+2+ev	4	0	180824
	A	LVKIE+2+ev	4	0	180824
	A	LAKIE+2+ev	4	0	180824
	A	LAKIV+2+ev	4	0	180824
	B	1+2+D	4	1	180824
	B	LAKVV+2+D	4	0	180824
	B	LAQVV+2+D	4	0	180824
	B	N2-IAQVV+2+D	4	0	180824
	B	1+2+ev	4	0	180824
	B	LAKVV+2+ev	4	0	180824
	B	LAQVV+2+ev	4	0	180824
	B	N2-IAQVV+2+ev	4	0	180824
	A	1+2+D	5	0	180824
	A	LVKIE+2+D	5	4	180824
	A	LAKIE+2+D	5	0	180824
	A	LAKIV+2+D	5	0	180824
	A	1+2+ev	5	0	180824
	A	LVKIE+2+ev	5	0	180824
	A	LAKIE+2+ev	5	0	180824
	A	LAKIV+2+ev	5	0	180824
	B	1+2+D	5	2	180824
	B	LAKVV+2+D	5	0	180824
	B	LAQVV+2+D	5	0	180824
	B	N2-IAQVV+2+D	5	0	180824
	B	1+2+ev	5	0	180824
	B	LAKVV+2+ev	5	0	180824
	B	LAQVV+2+ev	5	0	180824
	B	N2-IAQVV+2+ev	5	0	180824
	A	1+2+D	6	1	180824
	A	LVKIE+2+D	6	3.5	180824
	A	LAKIE+2+D	6	1.5	180824
	A	LAKIV+2+D	6	0	180824
	A	1+2+ev	6	0	180824
	A	LVKIE+2+ev	6	0	180824
	A	LAKIE+2+ev	6	0	180824
	A	LAKIV+2+ev	6	0	180824
	B	1+2+D	6	2	180824
	B	LAKVV+2+D	6	0	180824
	B	LAQVV+2+D	6	0	180824
	B	N2-IAQVV+2+D	6	0	180824
	B	1+2+ev	6	0	180824
	B	LAKVV+2+ev	6	0	180824
	B	LAQVV+2+ev	6	0	180824
	B	N2-IAQVV+2+ev	6	0	180824
	A	1+2+D	7	2.5	180824
	A	LVKIE+2+D	7	4	180824
	A	LAKIE+2+D	7	2	180824
	A	LAKIV+2+D	7	0	180824
	A	1+2+ev	7	0	180824
	A	LVKIE+2+ev	7	0	180824
	A	LAKIE+2+ev	7	0	180824
	A	LAKIV+2+ev	7	0	180824
	B	1+2+D	7	1	180824
	B	LAKVV+2+D	7	0	180824
	B	LAQVV+2+D	7	0	180824
	B	N2-IAQVV+2+D	7	0	180824
	B	1+2+ev	7	0	180824
	B	LAKVV+2+ev	7	0	180824
	B	LAQVV+2+ev	7	0	180824
	B	N2-IAQVV+2+ev	7	0	180824
	A	1+2+D	8	3	180824
	A	LVKIE+2+D	8	4	180824
	A	LAKIE+2+D	8	4	180824
	A	LAKIV+2+D	8	0	180824
	A	1+2+ev	8	0	180824
	A	LVKIE+2+ev	8	0	180824
	A	LAKIE+2+ev	8	0	180824
	A	LAKIV+2+ev	8	0	180824
	B	1+2+D	8	2	180824
	B	LAKVV+2+D	8	0	180824
	B	LAQVV+2+D	8	0	180824
	B	N2-IAQVV+2+D	8	0	180824
	B	1+2+ev	8	0	180824
	B	LAKVV+2+ev	8	0	180824
	B	LAQVV+2+ev	8	0	180824
	B	N2-IAQVV+2+ev	8	0	180824
	B	1+2+D	9	3	180824
	B	LAKVV+2+D	9	0	180824
	B	LAQVV+2+D	9	0	180824
	B	N2-IAQVV+2+D	9	0	180824
	B	1+2+ev	9	0	180824
	B	LAKVV+2+ev	9	0	180824
	B	LAQVV+2+ev	9	0	180824
	B	N2-IAQVV+2+ev	9	0	180824
	A	1+2+D	10	2	180824
	A	LVKIE+2+D	10	3	180824
	A	LAKIE+2+D	10	2.5	180824
	A	LAKIV+2+D	10	0	180824
	A	1+2+ev	10	0	180824
	A	LVKIE+2+ev	10	0	180824
	A	LAKIE+2+ev	10	0	180824
	A	LAKIV+2+ev	10	0	180824
	B	1+2+D	10	1	180824
	B	LAKVV+2+D	10	0	180824
	B	LAQVV+2+D	10	0	180824
	B	N2-IAQVV+2+D	10	0	180824
	B	1+2+ev	10	0	180824
	B	LAKVV+2+ev	10	0	180824
	B	LAQVV+2+ev	10	0	180824
	B	N2-IAQVV+2+ev	10	0	180824
	A	1+2+D	11	2.5	180824
	A	LVKIE+2+D	11	4	180824
	A	LAKIE+2+D	11	3.5	180824
	A	LAKIV+2+D	11	0	180824
	A	1+2+ev	11	0	180824
	A	LVKIE+2+ev	11	0	180824
	A	LAKIE+2+ev	11	0	180824
	A	LAKIV+2+ev	11	0	180824
	B	1+2+D	11	1	180824
	B	LAKVV+2+D	11	0	180824
	B	LAQVV+2+D	11	0	180824
	B	N2-IAQVV+2+D	11	0	180824
	B	1+2+ev	11	0	180824
	B	LAKVV+2+ev	11	0	180824
	B	LAQVV+2+ev	11	0	180824
	B	N2-IAQVV+2+ev	11	0	180824
	A	1+2+D	12	1.5	180824
	A	LVKIE+2+D	12	3	180824
	A	LAKIE+2+D	12	2	180824
	A	LAKIV+2+D	12	0	180824
	A	1+2+ev	12	0	180824
	A	LVKIE+2+ev	12	0	180824
	A	LAKIE+2+ev	12	0	180824
	A	LAKIV+2+ev	12	0	180824
	B	1+2+D	12	1.5	180824
	B	LAKVV+2+D	12	0	180824
	B	LAQVV+2+D	12	0	180824
	B	N2-IAQVV+2+D	12	1	180824
	B	1+2+ev	12	0	180824
	B	LAKVV+2+ev	12	0	180824
	B	LAQVV+2+ev	12	0	180824
	B	N2-IAQVV+2+ev	12	0	180824
	A	1+2+D	13	3	180824
	A	LVKIE+2+D	13	4	180824
	A	LAKIE+2+D	13	3	180824
	A	LAKIV+2+D	13	0	180824
	A	1+2+ev	13	0	180824
	A	LVKIE+2+ev	13	0	180824
	A	LAKIE+2+ev	13	0	180824
	A	LAKIV+2+ev	13	0	180824
	B	1+2+D	13	2	180824
	B	LAKVV+2+D	13	0	180824
	B	LAQVV+2+D	13	0	180824
	B	N2-IAQVV+2+D	13	0	180824
	B	1+2+ev	13	0	180824
	B	LAKVV+2+ev	13	0	180824
	B	LAQVV+2+ev	13	0	180824
	B	N2-IAQVV+2+ev	13	0	180824
	A	1+2+D	14	2.5	180824
	A	LVKIE+2+D	14	3.5	180824
	A	LAKIE+2+D	14	2.5	180824
	A	LAKIV+2+D	14	0	180824
	A	1+2+ev	14	0	180824
	A	LVKIE+2+ev	14	0	180824
	A	LAKIE+2+ev	14	0	180824
	A	LAKIV+2+ev	14	0	180824
	B	1+2+D	14	1	180824
	B	LAKVV+2+D	14	0	180824
	B	LAQVV+2+D	14	0	180824
	B	N2-IAQVV+2+D	14	2.5	180824
	B	1+2+ev	14	0	180824
	B	LAKVV+2+ev	14	0	180824
	B	LAQVV+2+ev	14	0	180824
	B	N2-IAQVV+2+ev	14	0	180824
	A	1+2+D	15	2	180824
	A	LVKIE+2+D	15	3	180824
	A	LAKIE+2+D	15	2.5	180824
	A	LAKIV+2+D	15	0	180824
	A	1+2+ev	15	0	180824
	A	LVKIE+2+ev	15	0	180824
	A	LAKIE+2+ev	15	0	180824
	A	LAKIV+2+ev	15	0	180824
	B	1+2+D	15	0	180824
	B	LAKVV+2+D	15	0	180824
	B	LAQVV+2+D	15	0	180824
	B	N2-IAQVV+2+D	15	2	180824
	B	1+2+ev	15	0	180824
	B	LAKVV+2+ev	15	0	180824
	B	LAQVV+2+ev	15	0	180824
	B	N2-IAQVV+2+ev	15	0	180824
	A	1+2+D	16	1	180824
	A	LVKIE+2+D	16	3	180824
	A	LAKIE+2+D	16	1.5	180824
	A	LAKIV+2+D	16	0	180824
	A	1+2+ev	16	0	180824
	A	LVKIE+2+ev	16	0	180824
	A	LAKIE+2+ev	16	0	180824
	A	LAKIV+2+ev	16	0	180824
	B	1+2+D	16	1	180824
	B	LAKVV+2+D	16	0	180824
	B	LAQVV+2+D	16	0	180824
	B	N2-IAQVV+2+D	16	0	180824
	B	1+2+ev	16	0	180824
	B	LAKVV+2+ev	16	0	180824
	B	LAQVV+2+ev	16	0	180824
	B	N2-IAQVV+2+ev	16	0	180824
	A	1+2+D	17	3	180824
	A	LVKIE+2+D	17	3.5	180824
	A	LAKIE+2+D	17	3	180824
	A	LAKIV+2+D	17	0	180824
	A	1+2+ev	17	0	180824
	A	LVKIE+2+ev	17	0	180824
	A	LAKIE+2+ev	17	0	180824
	A	LAKIV+2+ev	17	0	180824
	B	1+2+D	17	2	180824
	B	LAKVV+2+D	17	0	180824
	B	LAQVV+2+D	17	0	180824
	B	N2-IAQVV+2+D	17	0	180824
	B	1+2+ev	17	0	180824
	B	LAKVV+2+ev	17	0	180824
	B	LAQVV+2+ev	17	0	180824
	B	N2-IAQVV+2+ev	17	0	180824
	A	1+2+D	18	3	180824
	A	LVKIE+2+D	18	4	180824
	A	LAKIE+2+D	18	3	180824
	A	LAKIV+2+D	18	0	180824
	A	1+2+ev	18	0	180824
	A	LVKIE+2+ev	18	0	180824
	A	LAKIE+2+ev	18	0	180824
	A	LAKIV+2+ev	18	0	180824
	B	1+2+D	18	1	180824
	B	LAKVV+2+D	18	0	180824
	B	LAQVV+2+D	18	0	180824
	B	N2-IAQVV+2+D	18	0	180824
	B	1+2+ev	18	0	180824
	B	LAKVV+2+ev	18	0	180824
	B	LAQVV+2+ev	18	0	180824
	B	N2-IAQVV+2+ev	18	0	180824
	A	1+2+D	19	2.5	180824
	A	LVKIE+2+D	19	3.5	180824
	A	LAKIE+2+D	19	2.5	180824
	A	LAKIV+2+D	19	0	180824
	A	1+2+ev	19	0	180824
	A	LVKIE+2+ev	19	0	180824
	A	LAKIE+2+ev	19	0	180824
	A	LAKIV+2+ev	19	0	180824
	B	1+2+D	19	2	180824
	B	LAKVV+2+D	19	0	180824
	B	LAQVV+2+D	19	0	180824
	B	N2-IAQVV+2+D	19	0	180824
	B	1+2+ev	19	0	180824
	B	LAKVV+2+ev	19	0	180824
	B	LAQVV+2+ev	19	0	180824
	B	N2-IAQVV+2+ev	19	0	180824
	A	1+2+D	20	2	180824
	A	LVKIE+2+D	20	3.5	180824
	A	LAKIE+2+D	20	2	180824
	A	LAKIV+2+D	20	0	180824
	A	1+2+ev	20	0	180824
	A	LVKIE+2+ev	20	0	180824
	A	LAKIE+2+ev	20	0	180824
	A	LAKIV+2+ev	20	0	180824
	B	1+2+D	20	1	180824
	B	LAKVV+2+D	20	0	180824
	B	LAQVV+2+D	20	0	180824
	B	N2-IAQVV+2+D	20	0	180824
	B	1+2+ev	20	0	180824
	B	LAKVV+2+ev	20	0	180824
	B	LAQVV+2+ev	20	0	180824
	B	N2-IAQVV+2+ev	20	0	180824
	A	1+2+D	21	2	180824
	A	LVKIE+2+D	21	3.5	180824
	A	LAKIE+2+D	21	2.5	180824
	A	LAKIV+2+D	21	0	180824
	A	1+2+ev	21	0	180824
	A	LVKIE+2+ev	21	0	180824
	A	LAKIE+2+ev	21	0	180824
	A	LAKIV+2+ev	21	0	180824
	B	1+2+D	21	2	180824
	B	LAKVV+2+D	21	0	180824
	B	LAQVV+2+D	21	0	180824
	B	N2-IAQVV+2+D	21	0	180824
	B	1+2+ev	21	0	180824
	B	LAKVV+2+ev	21	0	180824
	B	LAQVV+2+ev	21	0	180824
	B	N2-IAQVV+2+ev	21	0	180824
	A	1+2+D	22	2.5	180824
	A	LVKIE+2+D	22	4	180824
	A	LAKIE+2+D	22	3	180824
	A	LAKIV+2+D	22	0	180824
	A	1+2+ev	22	0	180824
	A	LVKIE+2+ev	22	0	180824
	A	LAKIE+2+ev	22	0	180824
	A	LAKIV+2+ev	22	0	180824
	B	1+2+D	22	3	180824
	B	LAKVV+2+D	22	0	180824
	B	LAQVV+2+D	22	0	180824
	B	N2-IAQVV+2+D	22	0	180824
	B	1+2+ev	22	0	180824
	B	LAKVV+2+ev	22	0	180824
	B	LAQVV+2+ev	22	0	180824
	B	N2-IAQVV+2+ev	22	0	180824
	A	1+2+D	23	3	180824
	A	LVKIE+2+D	23	4	180824
	A	LAKIE+2+D	23	3.5	180824
	A	LAKIV+2+D	23	0	180824
	A	1+2+ev	23	0	180824
	A	LVKIE+2+ev	23	0	180824
	A	LAKIE+2+ev	23	0	180824
	A	LAKIV+2+ev	23	0	180824
	B	1+2+D	23	3	180824
	B	LAKVV+2+D	23	0	180824
	B	LAQVV+2+D	23	4	180824
	B	N2-IAQVV+2+D	23	0	180824
	B	1+2+ev	23	0	180824
	B	LAKVV+2+ev	23	0	180824
	B	LAQVV+2+ev	23	0	180824
	B	N2-IAQVV+2+ev	23	0	180824
	A	1+2+D	24	3	180824
	A	LVKIE+2+D	24	3.5	180824
	A	LAKIE+2+D	24	3	180824
	A	LAKIV+2+D	24	0	180824
	A	1+2+ev	24	0	180824
	A	LVKIE+2+ev	24	0	180824
	A	LAKIE+2+ev	24	0	180824
	A	LAKIV+2+ev	24	0	180824
	B	1+2+D	24	3	180824
	B	LAKVV+2+D	24	0	180824
	B	LAQVV+2+D	24	0	180824
	B	N2-IAQVV+2+D	24	0	180824
	B	1+2+ev	24	0	180824
	B	LAKVV+2+ev	24	0	180824
	B	LAQVV+2+ev	24	0	180824
	B	N2-IAQVV+2+ev	24	0	180824
