## Supplementary material for "Two NLR immune receptors acquired high-affinity binding to a fungal effector through convergent evolution of their integrated domain": SourceData_07_Raw_data_of_Pikm-ancHMA_Rmax_SPR.xlsx

### Sheet: SuppFile_06_Pikm-ancHMA_Rmax_SP
Cycle	Fc	Sample	Concentration (nM)	Binding	AVR-PikD capture	Dissociation	Rmax	%Rmax (binding)	%Rmax (dissociation)	Replicate
1	2	buffer	NA	3.45182	139.629	-14.2493	0	Inf	#NAME?	Replicate 1
1	2-1	buffer	NA	-12.2783	130.957	-12.6697	0	#NAME?	#NAME?	Replicate 1
2	2	Pikp-E230R	400	-367.12	118.535	-3.10938	172.133	-213.277	-1.80638	Replicate 1
2	2-1	Pikp-E230R	400	0.522476	108.232	-0.971227	157.172	0.332424	-0.61794	Replicate 1
3	2	Pikm-HMA	400	59.7539	125.176	72.2168	91.8679	65.0433	78.6094	Replicate 1
3	2-1	Pikm-HMA	400	73.86	115.441	72.2339	84.7237	87.1775	85.2582	Replicate 1
4	2	ancHMA-MKANK	400	43.265	131.804	37.8132	93.7043	46.1718	40.3537	Replicate 1
4	2-1	ancHMA-MKANK	400	84.7914	122.745	37.6818	87.2642	97.1662	43.1812	Replicate 1
5	2	ancHMA-EMANK	400	71.3132	142.452	71.0033	101.286	70.4075	70.1015	Replicate 1
5	2-1	ancHMA-EMANK	400	81.3043	133.102	71.4866	94.6377	85.9112	75.5372	Replicate 1
6	2	ancHMA-EMVKE	400	60.3132	145.97	87.1126	104.328	57.8112	83.499	Replicate 1
6	2-1	ancHMA-EMVKE	400	90.6833	137.03	87.582	97.9381	92.5925	89.4259	Replicate 1
7	2	Pikp-E230R	200	-98.265	145.163	-1.87956	210.802	-46.6149	-0.891623	Replicate 1
7	2-1	Pikp-E230R	200	-1.57529	136.014	-1.46885	197.515	-0.797555	-0.743668	Replicate 1
8	2	Pikm-HMA	200	67.2702	141.862	76.8848	104.114	64.612	73.8467	Replicate 1
8	2-1	Pikm-HMA	200	79.4827	132.512	78.4785	97.2518	81.7287	80.6962	Replicate 1
9	2	ancHMA-MKANK	200	43.0833	128.336	20.8763	91.2387	47.2204	22.881	Replicate 1
9	2-1	ancHMA-MKANK	200	46.4637	119.244	21.1773	84.775	54.8083	24.9806	Replicate 1
10	2	ancHMA-EMANK	200	40.0742	124.485	43.985	88.5111	45.2759	49.6943	Replicate 1
10	2-1	ancHMA-EMANK	200	51.2596	115.549	44.1806	82.1578	62.3916	53.7753	Replicate 1
11	2	ancHMA-EMVKE	200	62.4453	130.692	75.5749	93.4083	66.852	80.9081	Replicate 1
11	2-1	ancHMA-EMVKE	200	76.5054	121.596	75.5923	86.9069	88.0314	86.9808	Replicate 1
12	2	Pikp-E230R	50	-59.5697	123.01	-2.19987	178.631	-33.3479	-1.23152	Replicate 1
12	2-1	Pikp-E230R	50	-2.59513	114.202	-2.24445	165.84	-1.56484	-1.35338	Replicate 1
13	2	Pikm-HMA	50	55.638	114.905	59.4388	84.33	65.9765	70.4836	Replicate 1
13	2-1	Pikm-HMA	50	60.0991	106.356	59.5776	78.0559	76.9949	76.3268	Replicate 1
14	2	ancHMA-MKANK	50	26.9095	144.536	16.1517	102.756	26.1878	15.7185	Replicate 1
14	2-1	ancHMA-MKANK	50	33.612	135.788	16.5876	96.537	34.8177	17.1826	Replicate 1
15	2	ancHMA-EMANK	50	38.4564	128.803	30.8613	91.5816	41.9914	33.6982	Replicate 1
15	2-1	ancHMA-EMANK	50	35.6836	120.219	30.4213	85.4782	41.7459	35.5895	Replicate 1
16	2	ancHMA-EMVKE	50	71.097	128.152	74.099	91.5931	77.6227	80.9002	Replicate 1
16	2-1	ancHMA-EMVKE	50	74.8148	119.723	74.2299	85.5687	87.4324	86.7489	Replicate 1
1	2	buffer	NA	-3.33138	62.5944	-4.61003	0	#NAME?	#NAME?	Replicate 2
1	2-1	buffer	NA	-4.73373	55.0091	-4.53274	0	#NAME?	#NAME?	Replicate 2
2	2	buffer	NA	-1.9974	63.8665	-3.61719	0	#NAME?	#NAME?	Replicate 2
2	2-1	buffer	NA	-1.90781	55.0892	-1.60784	0	#NAME?	#NAME?	Replicate 2
3	2	Pikp-E230R	400	-334.158	66.8405	-1.94466	97.0637	-344.267	-2.00349	Replicate 2
3	2-1	Pikp-E230R	400	-1.57633	57.5436	-1.38768	83.5631	-1.8864	-1.66064	Replicate 2
4	2	Pikm-HMA	400	25.8438	67.7409	34.9609	49.7158	51.983	70.3216	Replicate 2
4	2-1	Pikm-HMA	400	36.2624	59.0866	35.7177	43.3643	83.6228	82.3665	Replicate 2
5	2	ancHMA-MKANK	400	-1.18555	68.763	16.3027	48.8862	-2.42512	33.3484	Replicate 2
5	2-1	ancHMA-MKANK	400	39.5502	60.5046	16.8567	43.0149	91.9453	39.1881	Replicate 2
6	2	ancHMA-EMANK	400	23.0365	69.056	32.9049	49.1001	46.9174	67.0161	Replicate 2
6	2-1	ancHMA-EMANK	400	37.5025	60.6094	33.3912	43.0944	87.024	77.4839	Replicate 2
7	2	ancHMA-EMVKE	400	2.36328	69.5684	38.0423	49.7219	4.753	76.5102	Replicate 2
7	2-1	ancHMA-EMVKE	400	39.6113	60.9831	38.4122	43.5858	90.8812	88.13	Replicate 2
8	2	Pikp-E230R	200	-115.339	70.0189	-2.37826	101.679	-113.434	-2.33898	Replicate 2
8	2-1	Pikp-E230R	200	-2.02352	61.679	-1.70286	89.5684	-2.25919	-1.90119	Replicate 2
9	2	Pikm-HMA	200	37.6602	70.0723	33.1172	51.4268	73.2306	64.3967	Replicate 2
9	2-1	Pikm-HMA	200	33.6029	62.1087	33.4882	45.5823	73.7193	73.4675	Replicate 2
10	2	ancHMA-MKANK	200	4.11654	71.5957	9.94792	50.9	8.0875	19.544	Replicate 2
10	2-1	ancHMA-MKANK	200	24.409	63.4928	10.3039	45.1394	54.0746	22.8269	Replicate 2
11	2	ancHMA-EMANK	200	26.7311	70.9121	25.8242	50.4198	53.0171	51.2184	Replicate 2
11	2-1	ancHMA-EMANK	200	29.6412	62.7591	26.1668	44.6229	66.4261	58.6399	Replicate 2
12	2	ancHMA-EMVKE	200	44.0898	71.3783	38.6107	51.0155	86.4244	75.6842	Replicate 2
12	2-1	ancHMA-EMVKE	200	38.836	63.2917	38.4343	45.2358	85.8523	84.9643	Replicate 2
13	2	Pikp-E230R	50	-36.7246	71.694	-2.38932	104.112	-35.2742	-2.29496	Replicate 2
13	2-1	Pikp-E230R	50	-2.22182	63.9193	-1.79964	92.8216	-2.39365	-1.93881	Replicate 2
14	2	Pikm-HMA	50	46.7044	72.4082	29.3242	53.1412	87.8875	55.1817	Replicate 2
14	2-1	Pikm-HMA	50	29.2984	64.3125	29.6011	47.1997	62.0733	62.7147	Replicate 2
15	2	ancHMA-MKANK	50	20.5977	72.1315	6.70247	51.2809	40.1663	13.0701	Replicate 2
15	2-1	ancHMA-MKANK	50	16.6016	64.1087	7.13016	45.5772	36.4252	15.6441	Replicate 2
16	2	ancHMA-EMANK	50	19.1829	70.1348	19.0267	49.8671	38.4681	38.1548	Replicate 2
16	2-1	ancHMA-EMANK	50	21.8848	62.276	19.086	44.2794	49.4244	43.1035	Replicate 2
17	2	ancHMA-EMVKE	50	45.252	75.6595	37.9121	54.0754	83.6831	70.1097	Replicate 2
17	2-1	ancHMA-EMVKE	50	38.123	67.8132	37.8978	48.4674	78.657	78.1923	Replicate 2
18	2	buffer	NA	4.30143	70.8607	-2.58268	0	Inf	#NAME?	Replicate 2
18	2-1	buffer	NA	1.74284	62.6393	0.901303	0	Inf	Inf	Replicate 2
19	2	Pikp-E230R	400	-369.271	67.7428	-2.08398	98.374	-375.375	-2.11843	Replicate 2
19	2-1	Pikp-E230R	400	-1.61396	59.6204	-1.42182	86.5789	-1.86415	-1.64223	Replicate 2
20	2	Pikm-HMA	400	26.8646	65.6009	33.7109	48.1452	55.7991	70.0193	Replicate 2
20	2-1	Pikm-HMA	400	35.0573	57.793	34.46	42.4149	82.6534	81.245	Replicate 2
21	2	ancHMA-MKANK	400	-1.95508	61.6178	13.6016	43.8064	-4.463	31.0493	Replicate 2
21	2-1	ancHMA-MKANK	400	34.7337	53.5846	13.8534	38.0953	91.1759	36.3652	Replicate 2
22	2	ancHMA-EMANK	400	29.457	57.4375	26.5091	40.8391	72.1294	64.9111	Replicate 2
23	2	ancHMA-EMVKE	400	-22.3965	53.2637	27.1276	38.0686	-58.8319	71.2597	Replicate 2
24	2	Pikp-E230R	200	-88.9896	52.2057	-2.76367	75.8115	-117.383	-3.64545	Replicate 2
1	2	buffer	NA	-16.4876	109.693	-20.4447	0	#NAME?	#NAME?	Replicate 3
1	2-1	buffer	NA	-16.9107	103.342	-18.1712	0	#NAME?	#NAME?	Replicate 3
2	2	buffer	NA	-1.49284	93.9421	-4.57357	0	#NAME?	#NAME?	Replicate 3
2	2-1	buffer	NA	-3.26609	85.4128	-3.14544	0	#NAME?	#NAME?	Replicate 3
3	2	Pikp-E230R	400	-386.195	98.9635	-3.18359	143.712	-268.729	-2.21526	Replicate 3
3	2-1	Pikp-E230R	400	-1.71333	90.3665	-1.73885	131.227	-1.30562	-1.32507	Replicate 3
4	2	Pikm-HMA	400	37.6478	95.6335	39.599	70.1864	53.6397	56.4197	Replicate 3
4	2-1	Pikm-HMA	400	40.8082	87.3066	40.7869	64.0753	63.6878	63.6546	Replicate 3
5	2	ancHMA-MKANK	400	-1.9349	101.764	21.4316	72.3475	-2.67445	29.6232	Replicate 3
5	2-1	ancHMA-MKANK	400	59.2454	93.4622	23.2277	66.4457	89.1636	34.9573	Replicate 3
6	2	ancHMA-EMANK	400	26.7318	101.374	48.7702	72.079	37.0868	67.6621	Replicate 3
6	2-1	ancHMA-EMANK	400	56.1833	93.2728	50.2295	66.3187	84.7172	75.7397	Replicate 3
7	2	ancHMA-EMVKE	400	25.7201	95.0059	51.7669	67.9026	37.8779	76.237	Replicate 3
7	2-1	ancHMA-EMVKE	400	54.7689	86.5345	52.7808	61.848	88.5541	85.3396	Replicate 3
8	2	Pikp-E230R	200	-94.0599	104.882	-3.39062	152.307	-61.7569	-2.22618	Replicate 3
8	2-1	Pikp-E230R	200	0.170755	96.7513	-0.19297	140.499	0.121535	-0.137346	Replicate 3
9	2	Pikm-HMA	200	33.4245	102.272	49.388	75.0586	44.5312	65.7992	Replicate 3
9	2-1	Pikm-HMA	200	51.2772	94.1296	50.6285	69.0827	74.2257	73.2868	Replicate 3
10	2	ancHMA-MKANK	200	25.6927	102.664	11.4733	72.9877	35.2014	15.7195	Replicate 3
10	2-1	ancHMA-MKANK	200	34.8428	94.3724	13.888	67.0928	51.9322	20.6996	Replicate 3
11	2	ancHMA-EMANK	200	42.1673	102.609	37.207	72.9567	57.7977	50.9988	Replicate 3
11	2-1	ancHMA-EMANK	200	44.0756	94.4863	38.5335	67.1815	65.6067	57.3574	Replicate 3
12	2	ancHMA-EMVKE	200	55.1113	103.945	56.3411	74.2914	74.1827	75.8381	Replicate 3
12	2-1	ancHMA-EMVKE	200	58.8142	95.651	57.7945	68.3637	86.0312	84.5396	Replicate 3
13	2	Pikp-E230R	50	-50.6204	105.032	-2.12565	152.524	-33.1885	-1.39365	Replicate 3
13	2-1	Pikp-E230R	50	-1.34591	96.862	-1.12109	140.66	-0.956855	-0.797024	Replicate 3
14	2	Pikm-HMA	50	38.7201	105.315	53.7943	77.2919	50.0959	69.5988	Replicate 3
14	2-1	Pikm-HMA	50	58.3036	97.002	56.7648	71.1908	81.8976	79.7361	Replicate 3
15	2	ancHMA-MKANK	50	19.2715	105.184	6.50651	74.7789	25.7713	8.701	Replicate 3
15	2-1	ancHMA-MKANK	50	24.3237	96.8965	10.1943	68.8873	35.3095	14.7985	Replicate 3
16	2	ancHMA-EMANK	50	33.5267	103.311	25.9414	73.4562	45.6418	35.3155	Replicate 3
16	2-1	ancHMA-EMANK	50	32.6115	94.7357	28.0596	67.3588	48.4147	41.6569	Replicate 3
17	2	ancHMA-EMVKE	50	62.3529	99.5319	52.5462	71.1375	87.6512	73.8658	Replicate 3
17	2-1	ancHMA-EMVKE	50	55.1768	90.7819	54.377	64.8837	85.0396	83.8069	Replicate 3
1	2	buffer	NA	-12.5651	99.6608	-16.3581	0	#NAME?	#NAME?	Replicate 4
1	2-1	buffer	NA	-12.8163	91.0892	-13.5614	0	#NAME?	#NAME?	Replicate 4
2	2	buffer	NA	-2.83008	98.653	-5.7207	0	#NAME?	#NAME?	Replicate 4
2	2-1	buffer	NA	-0.132006	88.5104	-0.336458	0	#NAME?	#NAME?	Replicate 4
3	2	Pikp-E230R	400	-367.686	97.1712	-2.90625	141.109	-260.568	-2.05958	Replicate 4
3	2-1	Pikp-E230R	400	-1.11737	87.3242	-0.922213	126.81	-0.88114	-0.727243	Replicate 4
4	2	Pikm-HMA	400	39.1465	96.6771	39.4102	70.9524	55.1729	55.5445	Replicate 4
4	2-1	Pikm-HMA	400	40.8509	87.3151	41.1118	64.0815	63.7483	64.1554	Replicate 4
5	2	ancHMA-MKANK	400	16.4017	105.644	8.55013	75.1061	21.838	11.3841	Replicate 4
5	2-1	ancHMA-MKANK	400	23.4217	96.9818	9.8874	68.9479	33.9701	14.3404	Replicate 4
6	2	ancHMA-EMANK	400	31.7656	81.7161	38.8145	58.1017	54.6725	66.8044	Replicate 4
6	2-1	ancHMA-EMANK	400	45.1178	73.3796	40.5686	52.1742	86.4753	77.7561	Replicate 4
7	2	ancHMA-EMVKE	400	24.8249	99.459	54.9837	71.0853	34.9226	77.3489	Replicate 4
7	2-1	ancHMA-EMVKE	400	58.8031	91.1602	56.7481	65.154	90.2525	87.0985	Replicate 4
8	2	Pikp-E230R	200	-97.7448	100.535	-2.20182	145.994	-66.9512	-1.50816	Replicate 4
8	2-1	Pikp-E230R	200	-0.977736	91.987	-0.755495	133.581	-0.731944	-0.565572	Replicate 4
9	2	Pikm-HMA	200	42.5951	97.9102	46.513	71.8573	59.2772	64.7297	Replicate 4
9	2-1	Pikm-HMA	200	48.2842	89.3815	47.8028	65.5981	73.6061	72.8723	Replicate 4
10	2	ancHMA-MKANK	200	11.418	88.8229	8.61589	63.1475	18.0814	13.6441	Replicate 4
10	2-1	ancHMA-MKANK	200	27.8775	80.5579	10.0088	57.2716	48.676	17.4759	Replicate 4
11	2	ancHMA-EMANK	200	35.5247	94.3411	33.377	67.0783	52.9601	49.7582	Replicate 4
11	2-1	ancHMA-EMANK	200	39.9562	86.1758	35.0509	61.2726	65.2106	57.2048	Replicate 4
12	2	ancHMA-EMVKE	200	36.0176	85.2826	44.944	60.9532	59.0906	73.7353	Replicate 4
12	2-1	ancHMA-EMVKE	200	46.7656	77.2819	46.0484	55.2349	84.6667	83.3682	Replicate 4
13	2	Pikp-E230R	50	-44.918	95.6172	-1.86263	138.852	-32.3495	-1.34145	Replicate 4
13	2-1	Pikp-E230R	50	-1.57961	87.8607	-1.35141	127.589	-1.23805	-1.05919	Replicate 4
1	2	buffer	NA	-12.0286	65.9056	-14.2904	0	#NAME?	#NAME?	Replicate 5
1	2-1	buffer	NA	-11.9009	59.806	-12.4874	0	#NAME?	#NAME?	Replicate 5
2	2	buffer	NA	-2.27083	51.0332	-4.23112	0	#NAME?	#NAME?	Replicate 5
3	2	Pikp-E230R	400	-47.6751	53.9375	-3.36784	78.3264	-60.8673	-4.29975	Replicate 5
4	2	Pikm-HMA	400	26.1784	58.7786	21.0671	43.1383	60.6848	48.8361	Replicate 5
5	2	ancHMA-MKANK	400	-9.47917	60.9531	10.7773	43.3338	-21.8748	24.8705	Replicate 5
5	2-1	ancHMA-MKANK	400	33.6967	52.1022	13.4126	37.0414	90.9704	36.2099	Replicate 5
6	2	ancHMA-EMANK	400	23.6706	63.1465	26.7578	44.8983	52.7204	59.5965	Replicate 5
6	2-1	ancHMA-EMANK	400	31.4056	54.7637	28.5511	38.938	80.6554	73.3245	Replicate 5
7	2	ancHMA-EMVKE	400	-6.04688	59.0632	29.4316	42.2136	-14.3245	69.7207	Replicate 5
7	2-1	ancHMA-EMVKE	400	31.9102	50.6426	30.9766	36.1953	88.1612	85.5818	Replicate 5
8	2	Pikp-E230R	200	-3.36784	56.9368	-2.25065	82.6819	-4.07325	-2.72206	Replicate 5
9	2	Pikm-HMA	200	27.5645	53.224	22.3405	39.0616	70.5665	57.1929	Replicate 5
10	2	ancHMA-MKANK	200	13.7546	51.3346	2.80664	36.4957	37.6882	7.69034	Replicate 5
11	2	ancHMA-EMANK	200	19.709	54.6491	14.778	38.8565	50.7225	38.0322	Replicate 5
1	4	buffer	NA	211.734	170.625	-34.0072	0	Inf	#NAME?	Relplicate 6
1	2021-03-04	buffer	NA	-26.6288	167.977	-29.4847	0	#NAME?	#NAME?	Relplicate 6
2	4	buffer	NA	226.458	99.75	-8.45312	0	Inf	#NAME?	Relplicate 6
2	2021-03-04	buffer	NA	-3.13119	95.0273	-4.4665	0	#NAME?	#NAME?	Relplicate 6
3	4	Pikp-E230R	50	192.964	134.82	-9.33919	195.781	98.5613	-4.77023	Relplicate 6
3	2021-03-04	Pikp-E230R	50	-4.64137	129.656	-5.95341	188.283	-2.4651	-3.16195	Relplicate 6
4	4	Pikm-HMA	50	293.622	145.21	47.401	106.571	275.518	44.4784	Relplicate 6
4	2021-03-04	Pikm-HMA	50	55.5753	140.137	52.6753	102.848	54.0364	51.2167	Relplicate 6
5	4	ancHMA-MKANK	50	241.2	151.564	-1.07487	107.753	223.846	-0.997534	Relplicate 6
5	2021-03-04	ancHMA-MKANK	50	18.6523	146.809	2.31553	104.372	17.8709	2.21854	Relplicate 6
6	4	ancHMA-EMANK	50	262.834	155.561	20.5586	110.606	237.63	18.5872	Relplicate 6
6	2021-03-04	ancHMA-EMANK	50	30.7271	150.781	23.9546	107.208	28.6612	22.3441	Relplicate 6
7	4	ancHMA-EMVKE	50	296.521	155.171	62.569	110.904	267.368	56.4175	Relplicate 6
7	2021-03-04	ancHMA-EMVKE	50	69.1216	150.135	65.3383	107.305	64.4162	60.8903	Relplicate 6
8	4	buffer	NA	223.105	154.845	-10.4362	0	Inf	#NAME?	Relplicate 6
8	2021-03-04	buffer	NA	-5.63812	149.665	-7.19835	0	#NAME?	#NAME?	Relplicate 6
9	4	Pikp-E230R	50	168.56	154.048	-10.5254	223.704	75.3495	-4.70505	Relplicate 6
9	2021-03-04	Pikp-E230R	50	-5.95368	148.697	-7.13154	215.934	-2.75718	-3.30266	Relplicate 6
10	4	Pikm-HMA	50	286.803	154.087	47.7383	113.086	253.616	42.2142	Relplicate 6
10	2021-03-04	Pikm-HMA	50	53.814	149.031	51.1307	109.376	49.2011	46.7478	Relplicate 6
11	4	ancHMA-MKANK	50	246.792	153.903	-2.92057	109.415	225.555	-2.66925	Relplicate 6
11	2021-03-04	ancHMA-MKANK	50	12.7143	148.991	0.355621	105.923	12.0034	0.335735	Relplicate 6
12	4	ancHMA-EMANK	50	270.078	153.671	19.1113	109.263	247.183	17.4912	Relplicate 6
12	2021-03-04	ancHMA-EMANK	50	27.9376	148.646	21.9368	105.69	26.4334	20.7557	Relplicate 6
13	4	ancHMA-EMVKE	50	299.938	153.17	61.9108	109.474	273.982	56.5532	Relplicate 6
13	2021-03-04	ancHMA-EMVKE	50	67.9011	148.201	64.2457	105.922	64.1046	60.6536	Relplicate 6
14	4	buffer	NA	222.854	152.284	-10.0781	0	Inf	#NAME?	Relplicate 6
14	2021-03-04	buffer	NA	-4.77399	147.151	-6.1949	0	#NAME?	#NAME?	Relplicate 6
15	4	Pikp-E230R	50	143.501	151.949	-10.4668	220.655	65.034	-4.74351	Relplicate 6
15	2021-03-04	Pikp-E230R	50	-6.08701	146.857	-7.19503	213.261	-2.85425	-3.37382	Relplicate 6
16	4	Pikm-HMA	50	297.314	151.845	45.3438	111.441	266.791	40.6887	Relplicate 6
16	2021-03-04	Pikm-HMA	50	50.9428	146.887	48.3112	107.802	47.256	44.8149	Relplicate 6
17	4	ancHMA-MKANK	50	244.254	151.771	0.441406	107.9	226.371	0.409089	Relplicate 6
17	2021-03-04	ancHMA-MKANK	50	19.6171	147.096	3.28344	104.576	18.7588	3.13977	Relplicate 6
18	4	ancHMA-EMANK	50	258.844	151.115	18.9616	107.446	240.907	17.6476	Relplicate 6
18	2021-03-04	ancHMA-EMANK	50	27.1425	146.09	21.5028	103.873	26.1305	20.7011	Relplicate 6
19	4	ancHMA-EMVKE	50	299.758	150.123	60.9297	107.296	279.375	56.7866	Relplicate 6
19	2021-03-04	ancHMA-EMVKE	50	66.9934	145.039	63.2484	103.662	64.6266	61.0139	Relplicate 6
