## Supplementary material for "Two NLR immune receptors acquired high-affinity binding to a fungal effector through convergent evolution of their integrated domain": SuppFile_02_Site_selection_test_for_K-type_HMAs.xlsx

### Sheet: Likelihood Ratio Test
	Model	Etimates of Parameters	lnL	Selection Sites	Model Comparision	2deltaL	chi2 (0.001)	Degrees of freedom
	M0: one-ratio	omega (dN/dS) = 1.48436	-1419.05	not allowed
	M1: nearly neutral	p: 0.42382 0.57618 w: 0.17082 1.00000	-1407.81	not allowed
	M2: selection	p: 0.67824 0.00000 0.32176 w: 0.60352 1.00000 4.85725	-1381.28		M1 vs. M2	53.0559	13.816	2
	M3: discrete	p: 0.27018 0.40806 0.32176 w: 0.60352 0.60352 4.85725	-1381.28		M0 vs.M3	75.5354	18.467	4
	M7: beta	p = 0.28161 q = 0.10956	-1411.2	not allowed
	M8: beta+w	p0 = 0.67862 p = 99.00000 q = 64.65546 (p1 = 0.32138) w = 4.86201	-1381.29		M7 vs.M8	59.826	13.816	2

### Sheet: Selection sites
			M2 (BEB)			M3 (NEB)		M8 (BEB)
	Position	amino acid	Probabiliy (omega>1)	P. probability mean	+- SE for omega	Probabiliy (omega>1)	P. probability mean	Probabiliy (omega>1)	P. probability mean	+- SE for omega
	8	F				0.554	2.962
	13	T	0.893	4.743	-1.496	0.965*	4.71	0.917	4.722	-1.346
	16	L	0.999**	5.227	-0.764	1.000**	4.857	0.999**	5.088	-0.734
	17	K	0.563	3.251	-2.138	0.768	3.87	0.623	3.412	-2.065
	19	K	0.854	4.568	-1.66	0.939	4.599	0.883	4.57	-1.511
	27	E	0.995**	5.21	-0.807	0.999**	4.854	0.997**	5.076	-0.764
	28	G	0.962*	5.057	-1.103	0.991**	4.821	0.972*	4.967	-0.995
	29	N	0.83	4.453	-1.728	0.943	4.613	0.867	4.493	-1.566
	31	C	0.984*	5.161	-0.917	0.997**	4.843	0.989*	5.041	-0.849
	37	A	0.994**	5.205	-0.819	0.999**	4.852	0.996**	5.072	-0.775
	39	V	0.759	4.138	-1.937	0.879	4.342	0.799	4.199	-1.797
	42	S	0.984*	5.162	-0.915	0.997**	4.843	0.989*	5.041	-0.848
	44	G	0.905	4.806	-1.448	0.961*	4.691	0.924	4.758	-1.316
	47	D	1.000**	5.231	-0.753	1.000**	4.857	1.000**	5.09	-0.726
	52	V	0.55	3.186	-2.153	0.726	3.693	0.607	3.341	-2.085
	55	L	0.998**	5.22	-0.781	1.000**	4.855	0.998**	5.083	-0.747
	58	K	0.989*	5.182	-0.869	0.998**	4.851	0.993**	5.058	-0.807
	69	I	0.908	4.811	-1.422	0.973*	4.742	0.93	4.779	-1.274
	71	P	0.994**	5.207	-0.815	0.999**	4.852	0.996**	5.073	-0.772
	73	K	0.595	3.382	-2.113	0.809	4.043	0.656	3.551	-2.024
	75	I	0.701	3.87	-2.035	0.85	4.219	0.75	3.974	-1.906
	85	D	0.956*	5.035	-1.144	0.987*	4.801	0.967*	4.944	-1.039
	87	E	0.994**	5.204	-0.819	0.999**	4.854	0.996**	5.073	-0.771
	93	Q	0.744	4.067	-1.965	0.871	4.31	0.787	4.141	-1.828
	94	A	0.972*	5.107	-1.023	0.993**	4.827	0.979*	5	-0.935
	95	N	0.997**	5.216	-0.792	0.999**	4.855	0.998**	5.08	-0.753
	97	D	0.939	4.951	-1.253	0.985*	4.795	0.955*	4.889	-1.12
