## Supplementary material for "Two NLR immune receptors acquired high-affinity binding to a fungal effector through convergent evolution of their integrated domain": SuppFile_03_ancHMA_prediction_probabilities.xlsx

### Sheet: PP
	Position	I-N2		I-N6		Ii-N11		II-N12		III-N11		III-N12
		aa	PP	aa	PP	aa	PP	aa	PP	aa	PP	aa	PP		PP - Posterior Probability
	16	M	0.724935	M	0.961362	M	0.921607	M	0.735008	A	0.347625	A	0.605269		aa - amino acid
	17	K	0.953176	K	0.937985	K	0.975011	K	0.976655	K	0.996794	K	0.999212
	18	Q	0.99972	Q	0.999887	Q	0.999608	Q	0.999691	Q	0.999731	Q	0.999956
	19	K	0.999079	K	0.999531	K	0.998224	K	0.998886	K	0.998139	K	0.999896
	20	I	0.997528	I	0.99944	I	0.998916	I	0.997359	I	0.995985	I	0.99958
	21	V	0.996971	V	0.99911	V	0.998433	V	0.996735	V	0.998221	V	0.999497
	22	I	0.98479	I	0.998703	I	0.997404	I	0.983997	I	0.998575	I	0.999646
	23	K	0.999334	K	0.999894	K	0.999783	K	0.999302	K	0.999662	K	0.999436
	24	V	0.950141	V	0.995855	V	0.991119	V	0.94771	V	0.997578	V	0.999452
	25	M	0.999858	P	0.961512	P	0.902771	P	0.901557	A	0.964791	P	0.916398
	26	A	0.721395	M	0.999993	M	0.999968	M	0.999851	M	0.999948	M	0.999991
	27	S	0.45232	A	0.966175	A	0.861659	A	0.702166	A	0.741031	A	0.98819
	28	D	0.946463	S	0.988632	S	0.974409	S	0.477499	S	0.969608	S	0.998734
	29	K	0.985858	D	0.988215	D	0.955236	D	0.938123	D	0.893001	D	0.997354
	30	C	0.992557	K	0.999831	K	0.999429	K	0.987522	K	0.999373	K	0.99991
	31	R	0.999331	C	0.998299	C	0.811924	C	0.810737	S	0.958671	C	0.997976
	32	S	0.968057	R	0.999909	R	0.999778	R	0.999293	R	0.999683	R	0.99993
	33	K	0.999336	S	0.997425	S	0.994714	S	0.966236	S	0.999129	S	0.99974
	34	A	0.998867	K	0.99991	K	0.999783	K	0.999302	K	0.999679	K	0.999926
	35	M	0.999858	A	0.999791	A	0.999581	A	0.9988	A	0.99946	A	0.999786
	36	A	0.969645	M	0.999992	M	0.999968	M	0.999851	M	0.999951	M	0.999991
	37	L	0.999686	A	0.997476	A	0.989249	A	0.965956	A	0.996914	A	0.999789
	38	V	0.996039	L	0.999966	L	0.999909	L	0.999671	L	0.999861	L	0.999967
	39	A	0.998879	V	0.997654	V	0.994611	V	0.995281	V	0.994002	V	0.999308
	40	-	1	A	0.999841	A	0.999611	A	0.99881	A	0.999469	A	0.999885
	41	S	0.997562	-	1	-	1	-	1	-	1	-	1
	42	T	0.99861	S	0.996304	S	0.996815	S	0.997427	S	0.990433	S	0.987499
	43	G	0.991335	T	0.997926	T	0.996817	T	0.998303	T	0.985813	T	0.999354
	44	G	0.999915	G	0.996175	G	0.99367	G	0.989653	G	0.998178	G	0.999725
	45	V	0.996973	G	0.999996	G	0.999982	G	0.999912	G	0.999968	G	0.999994
	46	D	0.967684	V	0.999114	V	0.99844	V	0.996738	V	0.998221	V	0.9995
	47	S	0.998496	D	0.97607	D	0.965962	D	0.961333	D	0.717655	D	0.745408
	48	V	0.996946	S	0.999764	S	0.999446	S	0.998392	S	0.999276	S	0.999848
	49	A	0.995335	V	0.999045	V	0.998343	V	0.996693	V	0.997683	V	0.999431
	50	I	0.529874	A	0.948243	A	0.969051	A	0.99468	A	0.997143	A	0.986835
	51	A	0.932612	I	0.51576	I	0.638737	I	0.641463	L	0.716762	L	0.980093
	52	G	0.999915	A	0.974716	A	0.932556	A	0.917285	A	0.998313	A	0.99931
	53	D	0.998809	G	0.999996	G	0.999982	G	0.999912	G	0.999968	G	0.999994
	54	L	0.97279	D	0.999709	D	0.999476	D	0.998733	D	0.999415	D	0.999862
	55	R	0.932396	D	0.947372	D	0.950107	L	0.970046	S	0.336217	G	0.70861
	56	D	0.998747	K	0.689067	R	0.699401	R	0.936659	R	0.598034	K	0.827284
	57	Q	0.65505	D	0.999401	D	0.999304	D	0.998684	D	0.99935	D	0.999002
	58	V	0.892893	Q	0.966217	Q	0.96057	Q	0.67333	Q	0.992954	Q	0.996737
	59	V	0.987545	V	0.93622	V	0.903713	V	0.881086	-	1	-	1
	60	V	0.996973	V	0.998061	V	0.996938	V	0.987971	-	1	-	1
	61	V	0.996501	V	0.999114	V	0.99844	V	0.996738	-	1	-	1
	62	G	0.999891	V	0.998415	V	0.996579	V	0.996024	V	0.996049	V	0.998657
	63	D	0.992084	G	0.999964	G	0.999616	G	0.999872	V	0.998017	V	0.99921
	64	G	0.999882	D	0.999511	D	0.999094	D	0.992592	V	0.998081	V	0.999491
	65	I	0.841717	G	0.999858	G	0.999595	G	0.999869	V	0.996571	V	0.999418
	66	D	0.998838	V	0.873247	V	0.713509	I	0.840423	G	0.999792	G	0.999993
	67	S	0.892663	D	0.999815	D	0.999584	D	0.998772	D	0.999404	D	0.999792
	68	I	0.990163	S	0.916475	S	0.897959	S	0.881	G	0.999819	G	0.99996
	69	K	0.987292	I	0.965284	I	0.977798	I	0.990547	V	0.772525	V	0.992788
	70	L	0.999686	K	0.997739	K	0.997031	K	0.986583	D	0.999415	D	0.999863
	71	V	0.643472	L	0.999969	L	0.999913	L	0.999672	S	0.685203	S	0.954759
	72	S	0.894593	V	0.64121	V	0.85976	V	0.838248	I	0.995986	I	0.970558
	73	A	0.998693	T	0.729659	T	0.766999	S	0.873779	K	0.996264	K	0.99882
	74	L	0.99959	A	0.999027	A	0.998791	A	0.998545	L	0.998798	L	0.999958
	75	R	0.999331	L	0.999835	L	0.999111	L	0.999515	I	0.814722	I	0.828439
	76	K	0.999282	R	0.999909	R	0.999778	R	0.999293	S	0.786232	T	0.521382
	77	K	0.999336	K	0.999696	K	0.999628	K	0.99925	A	0.999439	A	0.999574
	78	V	0.996274	K	0.99991	K	0.999783	K	0.999302	L	0.983695	L	0.999856
	79	-	1	V	0.997157	V	0.996397	V	0.99584	R	0.999683	R	0.99993
	80	G	0.999915	-	1	-	1	-	1	K	0.999644	K	0.999598
	81	H	0.992721	G	0.999996	G	0.999982	G	0.999912	K	0.999679	K	0.999926
	82	A	0.998879	H	0.997988	H	0.99657	H	0.992841	V	0.998089	V	0.99879
	83	E	0.998536	A	0.999841	A	0.999615	A	0.998811	-	1	-	1
	84	L	0.999652	E	0.998737	E	0.998706	E	0.998454	G	0.999968	G	0.999994
	85	L	0.915993	L	0.999758	L	0.999808	L	0.999645	H	0.998909	H	0.999814
	86	Q	0.999236	V	0.948594	V	0.904128	L	0.909797	A	0.999469	A	0.999885
	87	V	0.996036	Q	0.993997	Q	0.997292	Q	0.999279	E	0.996759	E	0.991661
	88	S	0.965595	V	0.997693	V	0.994647	V	0.995277	L	0.999851	L	0.999774
	89	Q	0.929532	S	0.655632	S	0.863252	S	0.968479	V	0.788301	V	0.995257
	90	A	0.787131	E	0.992786	E	0.975794	Q	0.921752	Q	0.998977	Q	0.957321
	91	K	0.999179	A	0.797522	V	0.911751	V	0.899776	V	0.994424	V	0.999327
	92			K	0.99965	K	0.999185	K	0.999137	S	0.978569	G	0.849234
	93					K	0.92593	K	0.918196	E	0.869116	E	0.997287
	94									A	0.997028	A	0.990681
	95									N	0.60822	K	0.997943
	96									K	0.997654	K	0.995404
	97									D	0.543421	E	0.991167
	98									E	0.545729	E	0.986684
	mean		0.951131		0.963942		0.96318		0.952584		0.933804		0.972765
	Median		0.996946		0.998559		0.997292		0.996024		0.998085		0.999444
	>95%		78.9474		83.1169		79.4872		74.359		80.7229		90.3614
